# Cascade Diversification Directs the Generation of Neuronal Diversity in Hypothalamus

**DOI:** 10.1101/2020.06.01.125054

**Authors:** Yu-Hong Zhang, Mingrui Xu, Si Li, Haoda Wu, Xiang Shi, Xize Guo, Wenhui Mu, Ling Gong, Mingze Yao, Miao He, Qing-Feng Wu

**Affiliations:** State Key Laboratory of Molecular Development Biology, Institute of Genetics and Developmental Biology, Chinese Academy of Sciences, Beijing, 100101, China; University of Chinese Academy of Sciences, Beijing 100101, China; Institutes of Brain Science, State Key Laboratory of Medical Neurobiology and MOE Frontiers Center for Brain Science, Fudan University, Shanghai 200032, China; Institutes of Biomedical Sciences, Shanxi University, Taiyuan 030006, China.; CAS Center for Excellence in Brain Science and Intelligence Technology, Shanghai 200031, China

## Abstract

The hypothalamus contains an astounding heterogeneity of neurons to achieve its role in regulating endocrine, autonomic and behavioral functions. Despite previous progress in deciphering the gene regulatory programs linked to hypothalamus development, its molecular developmental trajectory and origin of neuronal diversity remain largely unknown. Here we combine transcriptomic profiling of 43,261 cells derived from Rax^+^ hypothalamic neuroepithelium with lineage tracing to map a developmental landscape of mouse hypothalamus and delineate the developmental trajectory of radial glial cells (RGCs), intermediate progenitor cells (IPCs), nascent neurons and peptidergic neurons in the lineage hierarchy. We show that RGCs adopt a conserved strategy for multipotential differentiation but generate both Ascl1^+^ and Neurog2^+^ IPCs, which display regionally differential origins in telencephalon. As transit-amplifying cells, Ascl1^+^ IPCs differ from their telencephalic counterpart by displaying fate bifurcation to produce both glutamatergic and GABAergic neurons. After classifying the developing neurons into 29 subtypes coded by diverse transcription factors, neurotransmitters and neuropeptides, we identified their molecular determinants via regulon analysis and further found that postmitotic neurons at nascent state possess the potential to resolve into more diverse subtypes of peptidergic neurons. Together, our study offers a single-cell framework for hypothalamus development and reveals that multiple cell types along the order of lineage hierarchy contribute to the fate diversification of hypothalamic neurons in a stepwise fashion, suggesting that a cascade diversifying model can deconstruct the origin of neuronal diversity.
