## Supplementary material for "Cascade Diversification Directs the Generation of Neuronal Diversity in Hypothalamus": Table S1

### Sheet: Sheet 1
p_val	avg_logFC	pct.1	pct.2	p_val_adj	cluster	gene
0	1.23953	0.744	0.207	0	IPC1	Ascl1
0	1.20695	0.779	0.356	0	IPC1	Gadd45g
0	1.12728	0.908	0.468	0	IPC1	Btg2
0	1.12043	0.933	0.594	0	IPC1	Hes6
0	1.02036	0.864	0.564	0	IPC1	Miat
0	0.938782	0.655	0.13	0	IPC1	Dll1
0	0.880112	0.425	0.093	0	IPC1	Gsx1
0	0.832722	0.631	0.23	0	IPC1	Dll3
0	0.81703	0.866	0.464	0	IPC1	Cald1
0	0.816024	0.654	0.318	0	IPC1	Sox3
0	0.812086	0.774	0.245	0	IPC1	Tead2
0	0.803152	0.876	0.572	0	IPC1	Mfap2
0	0.781976	0.645	0.302	0	IPC1	Ccnd1
0	0.767467	0.921	0.586	0	IPC1	Chd7
0	0.759245	0.914	0.58	0	IPC1	Mdk
0	0.729965	0.609	0.161	0	IPC1	Mfng
0	0.72242	0.613	0.234	0	IPC1	Sox21
0	0.696082	0.682	0.272	0	IPC1	Sox1ot
0	0.681281	0.669	0.26	0	IPC1	Mapkapk2
0	0.604471	0.45	0.136	0	IPC1	D030055H07Rik
0	0.542569	0.55	0.222	0	IPC1	Zbtb18
0	0.498163	0.638	0.271	0	IPC1	Notch1
0	0.46861	0.483	0.173	0	IPC1	Mcm2
0	0.41622	0.42	0.109	0	IPC1	Inppl1
4.55093e-280	0.55678	0.638	0.312	1.31376e-275	IPC1	Insm1
1.38163e-261	0.795727	0.646	0.332	3.9885e-257	IPC1	Ccnd2
9.71296e-246	0.500492	0.597	0.287	2.80394e-241	IPC1	Lhx2
0	1.87692	0.987	0.654	0	IPC2	Cdkn1c
0	1.70088	0.845	0.054	0	IPC2	Neurog2
0	1.43531	0.991	0.542	0	IPC2	Igfbpl1
0	1.40744	0.915	0.122	0	IPC2	Neurod1
0	1.40603	0.847	0.243	0	IPC2	Nhlh2
0	1.31753	0.984	0.605	0	IPC2	Hes6
0	1.30364	0.762	0.066	0	IPC2	Ppp1r14a
0	1.23378	0.87	0.276	0	IPC2	Fam110a
0	1.14774	0.819	0.116	0	IPC2	Mfap4
0	1.06666	0.907	0.172	0	IPC2	Mfng
0	0.964766	0.727	0.065	0	IPC2	Ebf2
0	0.931221	0.641	0.103	0	IPC2	Epha3
0	0.925401	0.734	0.157	0	IPC2	Fezf2
0	0.904221	0.353	0.043	0	IPC2	Rspo3
0	0.895234	0.691	0.035	0	IPC2	Nhlh1
0	0.874415	0.774	0.206	0	IPC2	St18
0	0.838747	0.504	0.073	0	IPC2	Bhlhe22
0	0.832424	0.85	0.262	0	IPC2	Tead2
0	0.803448	0.52	0.051	0	IPC2	Dmrta2
0	0.770513	0.635	0.079	0	IPC2	Ebf3
0	0.764684	0.591	0.059	0	IPC2	Sstr2
8.5491e-308	0.945461	0.704	0.172	2.46796e-303	IPC2	Uncx
2.40018e-305	1.94956	0.828	0.311	6.92885e-301	IPC2	Ccnd1
3.77435e-294	0.826583	0.636	0.154	1.08958e-289	IPC2	Rgs16
3.18853e-290	0.76604	0.701	0.189	9.20466e-286	IPC2	Lhx5
1.24398e-273	1.01774	0.988	0.59	3.59113e-269	IPC2	Mdk
6.24734e-273	1.25612	0.855	0.377	1.80348e-268	IPC2	Igsf8
1.94679e-270	1.05215	0.931	0.478	5.62e-266	IPC2	Abracl
4.84746e-267	1.30846	0.876	0.369	1.39936e-262	IPC2	Gadd45g
5.53386e-264	0.727096	0.801	0.292	1.59751e-259	IPC2	Rcor2
4.14597e-263	0.693665	0.571	0.129	1.19686e-258	IPC2	Sim1
1.89379e-257	0.891941	0.737	0.242	5.46701e-253	IPC2	Dll3
2.83645e-248	0.941225	0.931	0.456	8.18826e-244	IPC2	Igfbp2
9.99297e-244	0.892344	0.72	0.218	2.88477e-239	IPC2	C130093G08Rik
1.92199e-243	0.868618	0.847	0.32	5.54841e-239	IPC2	Insm1
2.68016e-223	0.971561	0.928	0.573	7.73708e-219	IPC2	Miat
3.0449e-220	0.702878	0.818	0.342	8.79001e-216	IPC2	Tmem2
8.49877e-218	0.840033	0.931	0.483	2.45342e-213	IPC2	Btg2
1.78949e-214	0.953856	0.972	0.655	5.16591e-210	IPC2	Elavl2
3.89622e-209	0.886698	0.879	0.458	1.12476e-204	IPC2	Srrm4
4.66584e-199	0.787385	0.883	0.521	1.34694e-194	IPC2	Coro1c
3.17142e-198	0.678592	0.572	0.167	9.15526e-194	IPC2	Nkd1
1.04715e-195	0.824398	0.74	0.295	3.02292e-191	IPC2	Lhx2
1.77564e-185	0.653563	0.785	0.364	5.12593e-181	IPC2	Ago1
1.20482e-182	0.817325	0.804	0.409	3.47806e-178	IPC2	Rnd2
1.17027e-170	0.905707	0.791	0.341	3.37835e-166	IPC2	Ccnd2
5.92557e-167	0.708128	0.882	0.505	1.71059e-162	IPC2	Trp53i11
1.1021e-162	0.701099	0.639	0.235	3.18154e-158	IPC2	Igf2bp1
6.01974e-155	0.679049	0.515	0.158	1.73778e-150	IPC2	Nrn1
7.91911e-109	0.97672	0.581	0.239	2.28609e-104	IPC2	Otp
0	1.91565	0.841	0.084	0	RGC1	Top2a
0	1.89404	0.898	0.071	0	RGC1	Pclaf
0	1.86674	0.79	0.092	0	RGC1	Ube2c
0	1.86274	0.812	0.079	0	RGC1	Cenpf
0	1.5628	0.812	0.126	0	RGC1	Cks2
0	1.5322	0.784	0.042	0	RGC1	Mki67
0	1.49659	0.755	0.099	0	RGC1	Cenpa
0	1.48435	0.535	0.062	0	RGC1	Hist1h1b
0	1.44239	0.84	0.105	0	RGC1	Rrm2
0	1.43564	0.839	0.058	0	RGC1	Birc5
0	1.42969	0.839	0.094	0	RGC1	Cdca8
0	1.31518	0.711	0.042	0	RGC1	Ccnb1
0	1.27467	0.672	0.054	0	RGC1	Prc1
0	1.27204	0.756	0.058	0	RGC1	Tpx2
0	1.2663	0.766	0.052	0	RGC1	Cdk1
0	1.26445	0.911	0.274	0	RGC1	Smc2
0	1.26108	0.873	0.198	0	RGC1	Smc4
0	1.21168	0.774	0.059	0	RGC1	Cdca3
0	1.18649	0.772	0.041	0	RGC1	Pbk
0	1.15851	0.781	0.04	0	RGC1	Ccna2
0	1.1411	0.622	0.051	0	RGC1	Cdc20
0	1.11217	0.643	0.026	0	RGC1	Nusap1
0	1.10883	0.857	0.312	0	RGC1	Cks1b
0	1.10875	0.905	0.573	0	RGC1	H2afx
0	1.1023	0.66	0.044	0	RGC1	Cenpe
0	1.09911	0.837	0.068	0	RGC1	Spc24
0	1.04023	0.72	0.055	0	RGC1	Spc25
0	0.962896	0.653	0.302	0	RGC1	Hist1h2ap
0	0.95924	0.727	0.117	0	RGC1	Racgap1
0	0.947321	0.662	0.048	0	RGC1	Ccnb2
0	0.931978	0.962	0.624	0	RGC1	Lmnb1
0	0.903201	0.901	0.571	0	RGC1	Mdk
0	0.891089	0.55	0.015	0	RGC1	Hmmr
0	0.885386	0.682	0.05	0	RGC1	Lockd
0	0.879604	0.868	0.537	0	RGC1	Dut
0	0.869982	0.502	0.148	0	RGC1	Hist1h2ae
0	0.857464	0.623	0.03	0	RGC1	Kif11
0	0.838941	0.71	0.074	0	RGC1	Gmnn
0	0.83764	0.882	0.444	0	RGC1	Dnajc9
0	0.836892	0.647	0.047	0	RGC1	Pimreg
0	0.831262	0.739	0.27	0	RGC1	Pcna
0	0.824711	0.679	0.072	0	RGC1	Tacc3
0	0.817358	0.665	0.227	0	RGC1	Id3
0	0.815813	0.641	0.049	0	RGC1	Knstrn
0	0.810467	0.629	0.069	0	RGC1	Atad2
0	0.805248	0.579	0.022	0	RGC1	Mis18bp1
0	0.799995	0.781	0.23	0	RGC1	Rrm1
0	0.794058	0.662	0.035	0	RGC1	Kif15
0	0.77998	0.818	0.23	0	RGC1	Usp1
0	0.770749	0.714	0.192	0	RGC1	Tyms
0	2.40365	0.978	0.06	0	OPC	Pdgfra
0	2.39451	0.998	0.184	0	OPC	Olig1
0	2.28295	0.995	0.342	0	OPC	Serpine2
0	2.19423	0.997	0.6	0	OPC	Cspg5
0	2.18505	0.972	0.081	0	OPC	C1ql1
0	1.99832	0.982	0.228	0	OPC	Cntn1
0	1.93343	0.968	0.113	0	OPC	Lhfpl3
0	1.79311	0.993	0.221	0	OPC	Bcan
0	1.77546	0.934	0.044	0	OPC	Gpr17
0	1.76245	0.966	0.127	0	OPC	Scrg1
0	1.76095	0.977	0.173	0	OPC	Olig2
0	1.73651	0.942	0.055	0	OPC	Cspg4
0	1.69415	0.9	0.092	0	OPC	Gpr37l1
0	1.66166	0.914	0.078	0	OPC	Mfsd2a
0	1.64965	0.964	0.248	0	OPC	Gm2a
0	1.6485	0.935	0.045	0	OPC	Sox10
0	1.58	0.919	0.138	0	OPC	Pcdh15
0	1.57136	0.848	0.038	0	OPC	Matn4
0	1.55452	0.822	0.13	0	OPC	S100a13
0	1.55172	0.929	0.181	0	OPC	Pcdh11x
0	1.55012	0.957	0.352	0	OPC	Epn2
0	1.53037	0.92	0.138	0	OPC	Enpp2
0	1.49733	0.873	0.159	0	OPC	S100a1
0	1.47507	0.937	0.256	0	OPC	Opcml
0	1.44628	0.945	0.355	0	OPC	Cdo1
0	1.44339	0.752	0.197	0	OPC	Gm45153
0	1.41102	0.959	0.384	0	OPC	Sulf2
0	1.38464	0.924	0.266	0	OPC	Pid1
0	1.38438	0.857	0.124	0	OPC	Ostf1
0	1.37225	0.976	0.433	0	OPC	Ncald
0	1.35438	0.873	0.13	0	OPC	Ptpre
0	1.34583	0.958	0.569	0	OPC	Tpm1
0	1.33053	0.928	0.193	0	OPC	Gatm
0	1.31509	0.893	0.15	0	OPC	Rgcc
0	1.30221	0.861	0.103	0	OPC	3110035E14Rik
0	1.28259	0.861	0.182	0	OPC	Mmp15
0	1.26883	0.861	0.147	0	OPC	Qpct
0	1.24108	0.998	0.599	0	OPC	Ptprz1
0	1.22718	0.842	0.196	0	OPC	Spry1
0	1.22657	0.84	0.23	0	OPC	Phlda1
0	1.20525	0.917	0.231	0	OPC	Luzp2
0	1.18996	0.829	0.163	0	OPC	Xylt1
0	1.18847	0.87	0.192	0	OPC	Sox6
0	1.16773	0.885	0.251	0	OPC	Plppr1
0	1.16237	0.997	0.628	0	OPC	Qk
0	1.16052	0.918	0.276	0	OPC	Zfp36l1
0	1.16007	0.803	0.095	0	OPC	Car8
0	1.15118	0.917	0.38	0	OPC	Anks1b
0	1.15091	0.86	0.236	0	OPC	Lrp1b
0	1.1321	0.934	0.493	0	OPC	Olfm2
0	3.30254	1	0.09	0	OD	Bcas1
0	2.91505	1	0.094	0	OD	Gpr17
0	2.19975	0.971	0.08	0	OD	Lims2
0	2.16545	0.859	0.004	0	OD	Enpp6
0	2.04918	0.988	0.125	0	OD	Tnr
0	1.90269	0.953	0.009	0	OD	Bmp4
0	1.83423	0.947	0.064	0	OD	9530059O14Rik
0	1.79519	0.982	0.095	0	OD	Sox10
0	1.74255	0.976	0.11	0	OD	S100b
0	1.70362	0.965	0.07	0	OD	Pllp
0	1.42117	0.941	0.077	0	OD	Gal3st1
0	1.35531	0.635	0.01	0	OD	Cldn11
0	1.3445	0.824	0.005	0	OD	9630013A20Rik
0	1.34305	0.929	0.106	0	OD	Ppp1r16b
0	1.31568	0.753	0.025	0	OD	Epcam
5.49978e-306	1.85412	0.965	0.117	1.58768e-301	OD	Itpr2
1.66723e-295	1.77145	0.982	0.127	4.81296e-291	OD	Sox8
3.54631e-279	1.33535	0.906	0.112	1.02375e-274	OD	Slc44a1
5.03259e-263	1.74397	1	0.138	1.45281e-258	OD	Gpr37l1
1.87143e-255	1.5617	0.982	0.151	5.40244e-251	OD	Sh3bp4
2.33674e-249	2.62596	0.994	0.168	6.7457e-245	OD	S100a13
1.23976e-248	1.48434	0.882	0.116	3.57895e-244	OD	Sgk1
3.55982e-244	1.65526	0.959	0.145	1.02765e-239	OD	3110035E14Rik
1.73469e-242	1.93113	0.976	0.162	5.00771e-238	OD	Tns3
1.11068e-237	1.47776	0.971	0.132	3.20632e-233	OD	C1ql1
1.81115e-235	2.11222	0.994	0.181	5.22844e-231	OD	Epb41l2
1.79317e-230	1.74482	0.988	0.171	5.17652e-226	OD	Ptpre
6.59044e-208	2.02834	0.994	0.199	1.90253e-203	OD	S100a1
9.28059e-208	1.65579	0.976	0.182	2.67912e-203	OD	Enpp2
2.64601e-204	1.67352	0.976	0.191	7.63851e-200	OD	Nkx2-2
8.169e-188	3.24755	0.924	0.186	2.35823e-183	OD	Mbp
1.4598e-187	1.52083	0.359	0.023	4.21415e-183	OD	Mag
1.96431e-185	1.87629	0.947	0.2	5.67057e-181	OD	Col9a3
4.49019e-181	1.75864	0.935	0.176	1.29623e-176	OD	S100a6
7.607e-175	1.73225	0.982	0.219	2.19599e-170	OD	Olig2
6.54761e-166	1.91262	0.988	0.283	1.89016e-161	OD	Igsf9b
3.8518e-163	1.48797	0.953	0.234	1.11194e-158	OD	Gltp
1.10472e-160	2.98152	1	0.32	3.18911e-156	OD	Cnp
1.50623e-156	1.47207	0.982	0.234	4.34819e-152	OD	Gatm
1.37398e-154	2.35981	0.994	0.311	3.96639e-150	OD	Cd9
6.62507e-148	1.55465	0.994	0.231	1.91253e-143	OD	Olig1
3.99962e-145	1.76746	0.982	0.294	1.15461e-140	OD	Opcml
4.70441e-144	1.81936	0.941	0.259	1.35807e-139	OD	S100a16
4.12142e-134	3.28025	0.882	0.237	1.18977e-129	OD	Plp1
2.82464e-129	1.47789	0.976	0.341	8.15416e-125	OD	Zeb2
7.65357e-120	2.9196	1	0.59	2.20943e-115	OD	Sirt2
8.80936e-107	1.74568	1	0.649	2.54309e-102	OD	Qk
1.59597e-105	1.51375	0.959	0.413	4.60725e-101	OD	Rnd2
5.44256e-82	1.83572	0.971	0.604	1.57116e-77	OD	Tubb4a
5.48077e-77	1.70468	0.847	0.362	1.58219e-72	OD	Nfasc
0	2.89623	0.877	0.236	0	AS	Sparcl1
0	2.7857	0.977	0.418	0	AS	Apoe
0	2.43304	0.999	0.595	0	AS	Fabp7
0	2.39393	0.975	0.244	0	AS	Atp1a2
0	2.3936	0.969	0.268	0	AS	Mfge8
0	2.38421	0.955	0.205	0	AS	Slc6a11
0	2.35676	0.987	0.26	0	AS	Slc1a3
0	2.27214	0.997	0.603	0	AS	Ptprz1
0	2.18464	0.947	0.15	0	AS	Slc4a4
0	2.15622	0.716	0.078	0	AS	Agt
0	2.11093	0.992	0.348	0	AS	Plpp3
0	2.01057	0.729	0.099	0	AS	Pla2g7
0	1.89153	0.955	0.263	0	AS	Hes5
0	1.88447	0.962	0.23	0	AS	Bcan
0	1.87686	0.975	0.381	0	AS	Gm3764
0	1.87561	0.824	0.258	0	AS	Clu
0	1.83919	0.954	0.265	0	AS	Gstm1
0	1.83811	0.965	0.23	0	AS	Ednrb
0	1.83782	0.955	0.205	0	AS	Aldoc
0	1.83431	0.772	0.058	0	AS	Aqp4
0	1.80793	0.845	0.23	0	AS	Id3
0	1.79082	0.978	0.4	0	AS	Mt1
0	1.78883	0.987	0.371	0	AS	Ttyh1
0	1.72846	0.976	0.375	0	AS	Ndrg2
0	1.71931	0.934	0.31	0	AS	Atp1b2
0	1.71075	0.964	0.303	0	AS	Mmd2
0	1.69656	0.931	0.441	0	AS	Slc1a2
0	1.66163	0.881	0.132	0	AS	Selenop
0	1.62532	0.938	0.328	0	AS	Trim9
0	1.62421	0.986	0.471	0	AS	Mt3
0	1.53798	0.947	0.261	0	AS	Timp3
0	1.53781	0.866	0.158	0	AS	Gja1
0	1.53351	0.924	0.234	0	AS	Tril
0	1.53272	0.97	0.559	0	AS	Glud1
0	1.48757	0.9	0.153	0	AS	Mlc1
0	1.48713	0.881	0.31	0	AS	Sparc
0	1.48608	0.999	0.631	0	AS	Qk
0	1.48036	0.663	0.075	0	AS	Slc7a10
0	1.44231	0.699	0.344	0	AS	Selenom
0	1.44158	0.849	0.315	0	AS	Mt2
0	1.44121	0.907	0.249	0	AS	Lxn
0	1.42399	0.892	0.114	0	AS	Fgfr3
0	1.39813	0.976	0.55	0	AS	Cd63
0	1.38446	0.842	0.07	0	AS	Aldh1l1
0	1.36882	0.95	0.393	0	AS	Tsc22d4
0	1.35168	0.952	0.28	0	AS	Cd9
0	1.34781	0.953	0.32	0	AS	Acot1
0	1.33018	0.904	0.242	0	AS	Slc27a1
0	1.32019	0.905	0.195	0	AS	AW047730
0	1.30837	0.87	0.149	0	AS	Timp4
0	1.76397	0.889	0.479	0	RGC2	Mt3
0	1.52732	0.865	0.27	0	RGC2	Slc1a3
0	1.51438	0.94	0.311	0	RGC2	Sparc
0	1.48874	0.813	0.429	0	RGC2	Apoe
0	1.40409	0.902	0.356	0	RGC2	Plpp3
0	1.40219	0.992	0.66	0	RGC2	Vim
0	1.36695	0.925	0.364	0	RGC2	Tmem47
0	1.34815	0.798	0.388	0	RGC2	Ndrg2
0	1.25908	0.955	0.6	0	RGC2	Fabp7
0	1.21392	0.667	0.224	0	RGC2	Aldoc
0	1.21171	0.9	0.379	0	RGC2	Ttyh1
0	1.20143	0.79	0.243	0	RGC2	Ednrb
0	1.17534	0.939	0.322	0	RGC2	Phgdh
0	1.17341	0.903	0.327	0	RGC2	Acot1
0	1.16066	0.79	0.167	0	RGC2	Gja1
0	1.15841	0.821	0.28	0	RGC2	Mfge8
0	1.15277	0.951	0.352	0	RGC2	Sox9
0	1.14802	0.683	0.167	0	RGC2	Slc4a4
0	1.09702	0.921	0.609	0	RGC2	Ptprz1
0	1.09251	0.736	0.165	0	RGC2	Mlc1
0	1.09102	0.882	0.343	0	RGC2	Igfbp5
0	1.07892	0.765	0.316	0	RGC2	Mmd2
0	1.06898	0.843	0.474	0	RGC2	Btg2
0	1.05683	0.626	0.271	0	RGC2	Clu
0	1.04881	0.774	0.19	0	RGC2	Mgst1
0	1.04451	0.631	0.215	0	RGC2	Ramp1
0	1.03835	0.788	0.292	0	RGC2	Cd9
0	1.02134	0.819	0.411	0	RGC2	Mt1
0	1.01592	0.717	0.173	0	RGC2	Hes1
0	1.01511	0.984	0.635	0	RGC2	Qk
0	1.00867	0.709	0.213	0	RGC2	Kcne1l
0	1.0033	0.846	0.378	0	RGC2	Ptch1
0	0.955824	0.894	0.557	0	RGC2	Cd63
0	0.943344	0.771	0.259	0	RGC2	Atp1a2
0	0.939225	0.877	0.41	0	RGC2	Nfia
0	0.922394	0.897	0.368	0	RGC2	Serpinh1
0	0.912887	0.434	0.117	0	RGC2	Pla2g7
0	0.903657	0.573	0.125	0	RGC2	Fbxo2
0	0.899612	0.911	0.55	0	RGC2	Mir99ahg
0	0.89226	0.739	0.278	0	RGC2	Hes5
0	0.868619	0.607	0.164	0	RGC2	Sfxn5
0	0.868067	0.452	0.144	0	RGC2	Tgfb2
0	0.866556	0.752	0.333	0	RGC2	2310022B05Rik
0	0.864272	0.638	0.212	0	RGC2	AW047730
0	0.85386	0.88	0.58	0	RGC2	Id4
0	0.8516	0.655	0.149	0	RGC2	Pdlim4
0	0.843839	0.596	0.096	0	RGC2	Dkk3
0	0.840635	0.798	0.362	0	RGC2	Nkain4
0	0.824374	0.661	0.265	0	RGC2	Lxn
0	0.817048	0.587	0.137	0	RGC2	Cmtm5
0	1.59121	0.964	0.308	0	RGC3	Sparc
0	1.58195	0.572	0.159	0	RGC3	S100a6
0	1.45532	0.913	0.542	0	RGC3	Lman1
0	1.33448	0.356	0.04	0	RGC3	Crym
0	1.2836	0.804	0.482	0	RGC3	Mt3
0	1.24911	0.942	0.362	0	RGC3	Tmem47
0	1.2432	0.99	0.66	0	RGC3	Vim
0	1.17788	0.618	0.085	0	RGC3	Rax
0	1.17354	0.591	0.105	0	RGC3	Cyr61
0	1.16941	0.881	0.574	0	RGC3	Jun
0	1.15967	0.81	0.209	0	RGC3	Anxa5
0	1.1427	0.813	0.316	0	RGC3	Slit2
0	1.08054	0.792	0.429	0	RGC3	Apoe
0	1.05206	0.407	0.047	0	RGC3	Col23a1
0	1.03147	0.913	0.555	0	RGC3	Cd63
0	1.02684	0.699	0.169	0	RGC3	Gja1
0	1.01969	0.747	0.414	0	RGC3	Mt1
0	0.994959	0.836	0.381	0	RGC3	Ttyh1
0	0.981601	0.72	0.172	0	RGC3	Hes1
0	0.979279	0.884	0.354	0	RGC3	Sox9
0	0.972817	0.789	0.361	0	RGC3	Nkain4
0	0.937206	0.405	0.043	0	RGC3	Mia
0	0.925446	0.815	0.247	0	RGC3	Nkx2-4
0	0.908882	0.755	0.274	0	RGC3	Slc1a3
0	0.899896	0.923	0.365	0	RGC3	Serpinh1
0	0.894837	0.568	0.172	0	RGC3	Mlc1
0	0.894793	0.754	0.19	0	RGC3	Mgst1
0	0.867769	0.633	0.146	0	RGC3	Pbxip1
0	0.865694	0.815	0.474	0	RGC3	Btg2
0	0.851073	0.722	0.212	0	RGC3	Ezr
0	0.847287	0.884	0.286	0	RGC3	Zfp36l1
0	0.840014	0.875	0.324	0	RGC3	Phgdh
0	0.839872	0.442	0.054	0	RGC3	Cfap126
0	0.834026	0.699	0.208	0	RGC3	Nes
0	0.816058	0.629	0.285	0	RGC3	Riiad1
0	0.8145	0.712	0.391	0	RGC3	Ndrg2
0	0.806681	0.766	0.327	0	RGC3	Ccnd2
0	0.80584	0.914	0.578	0	RGC3	Id4
0	0.800402	0.76	0.255	0	RGC3	Ildr2
0	0.796675	0.857	0.357	0	RGC3	Plpp3
0	0.795738	0.477	0.096	0	RGC3	Hspa2
0	0.769358	0.532	0.075	0	RGC3	Anxa2
0	0.769189	0.725	0.294	0	RGC3	Cd9
0	0.767022	0.618	0.165	0	RGC3	Mlf1
0	0.753761	0.766	0.173	0	RGC3	Gpx8
0	0.746298	0.807	0.402	0	RGC3	Tsc22d4
0	0.732079	0.532	0.084	0	RGC3	Enkur
0	0.730912	0.537	0.222	0	RGC3	Fam183b
5.8694e-295	0.879289	0.613	0.293	1.69438e-290	RGC3	Fosb
3.02724e-273	0.803513	0.732	0.422	8.73904e-269	RGC3	Ier2
0	2.88855	1	0.423	0	EC	Mt1
0	2.84722	0.996	0.102	0	EC	Meig1
0	2.82987	1	0.07	0	EC	Dynlrb2
0	2.70455	0.998	0.092	0	EC	Rsph1
0	2.65673	0.992	0.036	0	EC	Lrrc23
0	2.49178	1	0.089	0	EC	Foxj1
0	2.4665	1	0.26	0	EC	Tmem107
0	2.38444	1	0.619	0	EC	4933434E20Rik
0	2.33041	0.99	0.023	0	EC	1700012B09Rik
0	2.30261	0.992	0.352	0	EC	Chchd10
0	2.29328	0.936	0.012	0	EC	Tmem212
0	2.24053	0.948	0.01	0	EC	Ccdc153
0	2.23197	0.973	0.086	0	EC	Pltp
0	2.22685	0.969	0.052	0	EC	Rarres2
0	2.221	0.998	0.294	0	EC	Riiad1
0	2.19067	0.986	0.022	0	EC	Tm4sf1
0	2.17257	1	0.696	0	EC	Elof1
0	2.09309	0.996	0.061	0	EC	Cfap126
0	2.07933	0.897	0.012	0	EC	Deup1
0	2.05563	0.979	0.012	0	EC	1700001C02Rik
0	2.04108	0.998	0.335	0	EC	Mt2
0	2.03753	0.996	0.059	0	EC	Pifo
0	2.0368	0.971	0.028	0	EC	Morn5
0	1.99604	0.969	0.104	0	EC	1110017D15Rik
0	1.9419	0.99	0.059	0	EC	1700016K19Rik
0	1.93771	0.996	0.228	0	EC	Fam183b
0	1.92531	0.959	0.029	0	EC	Hdc
0	1.89676	0.992	0.036	0	EC	Zmynd10
0	1.86778	0.975	0.016	0	EC	Odf3b
0	1.86146	0.994	0.345	0	EC	Tppp3
0	1.83783	0.711	0.015	0	EC	Ccno
0	1.83474	0.953	0.028	0	EC	Ctsh
0	1.80729	0.979	0.024	0	EC	Ak7
0	1.78603	0.994	0.511	0	EC	Hspa4l
0	1.75393	0.988	0.178	0	EC	Mlf1
0	1.68417	0.994	0.281	0	EC	Hipk1
0	1.68265	0.99	0.095	0	EC	Enkur
0	1.6728	0.977	0.028	0	EC	Cfap206
0	1.65751	0.994	0.258	0	EC	Bphl
0	1.65676	0.984	0.107	0	EC	Lrrc51
0	1.65405	0.971	0.274	0	EC	Spint2
0	1.65227	0.981	0.06	0	EC	Cfap45
0	1.6342	0.922	0.046	0	EC	Myb
0	1.63102	0.73	0.014	0	EC	Crip3
0	1.60559	0.961	0.022	0	EC	Dnali1
0	1.60379	0.899	0.012	0	EC	Ccna1
0	1.60011	0.986	0.108	0	EC	1700007K13Rik
0	1.59392	0.955	0.044	0	EC	Capsl
0	1.58163	0.981	0.1	0	EC	Ccdc74a
0	1.57915	0.979	0.05	0	EC	Ccdc113
0	1.20641	0.749	0.119	0	GABA	Dlx1
0	1.18022	0.762	0.11	0	GABA	Gad2
0	1.15847	0.889	0.336	0	GABA	Nrxn3
0	1.14609	0.471	0.103	0	GABA	Arx
0	1.08099	0.706	0.114	0	GABA	Dlx2
0	1.00325	0.533	0.055	0	GABA	Dlx6os1
0	0.927034	0.584	0.198	0	GABA	Isl1
0	0.796736	0.563	0.058	0	GABA	Dlx5
0	0.787276	0.619	0.051	0	GABA	Gm14204
0	0.776752	0.589	0.054	0	GABA	Slc32a1
0	0.757774	0.569	0.1	0	GABA	Gad1
0	0.690797	0.806	0.467	0	GABA	Syt1
0	0.613402	0.442	0.045	0	GABA	Dlx6
0	0.501701	0.761	0.432	0	GABA	Myt1l
0	0.345355	0.761	0.454	0	GABA	Actl6b
0	1.15437	0.579	0.149	0	GLU	Gm2694
0	1.12981	0.641	0.073	0	GLU	Nhlh2
0	0.894194	0.485	0.094	0	GLU	Cbln1
0	0.860329	0.705	0.147	0	GLU	Cacna2d1
0	0.856247	0.468	0.049	0	GLU	Uncx
0	0.811993	0.437	0.128	0	GLU	C130093G08Rik
0	0.771623	0.61	0.061	0	GLU	Slc17a6
0	0.706176	0.702	0.33	0	GLU	Syt4
0	0.6808	0.944	0.64	0	GLU	Ina
0	0.672995	0.39	0.083	0	GLU	Fezf1
0	0.650215	0.412	0.049	0	GLU	Nrn1
0	0.57674	0.588	0.285	0	GLU	Nefl
0	0.548618	0.353	0.029	0	GLU	Nxph4
0	0.49891	0.363	0.032	0	GLU	Sim1
0	0.489919	0.942	0.623	0	GLU	Rab3a
0	0.480682	0.717	0.336	0	GLU	Runx1t1
0	0.462744	0.455	0.084	0	GLU	Gm27199
0	0.458947	0.528	0.162	0	GLU	Tmem163
0	0.449981	0.828	0.426	0	GLU	Actl6b
0	0.440596	0.43	0.089	0	GLU	Lhx5
0	0.428633	0.53	0.208	0	GLU	Cnr1
0	0.412875	0.527	0.168	0	GLU	Serpini1
0	0.40036	0.884	0.556	0	GLU	Dpysl5
0	0.40006	0.579	0.24	0	GLU	Clmp
0	0.392026	0.667	0.337	0	GLU	Islr2
0	0.385114	0.684	0.319	0	GLU	L1cam
0	0.358291	0.733	0.399	0	GLU	Cacnb3
0	0.352445	0.823	0.505	0	GLU	Tubb4a
0	0.342104	0.769	0.432	0	GLU	Myt1l
0	0.337834	0.644	0.332	0	GLU	Jph4
0	0.325961	0.714	0.399	0	GLU	Fam57b
0	0.319855	0.548	0.234	0	GLU	Rbfox3
0	0.317298	0.812	0.492	0	GLU	Plppr3
0	0.311814	0.809	0.466	0	GLU	Celf5
0	0.305842	0.64	0.306	0	GLU	Sez6l2
0	0.298786	0.702	0.386	0	GLU	Kif5a
0	0.289206	0.755	0.427	0	GLU	Parp6
0	0.288109	0.718	0.416	0	GLU	Map6
0	0.285106	0.615	0.298	0	GLU	Hecw1
