## Supplementary material for "Cascade Diversification Directs the Generation of Neuronal Diversity in Hypothalamus": Table S2

### Sheet: Sheet 1
p_val	avg_logFC	pct.1	pct.2	p_val_adj	cluster	gene
0	1.60026	0.97	0.618	0	E11	Cdkn1c
0	1.42423	0.742	0.082	0	E11	Crabp2
0	1.18074	0.459	0.051	0	E11	Hist1h1b
0	1.05321	0.869	0.56	0	E11	Mdk
0	1.02856	0.648	0.275	0	E11	Ccnd1
0	1.01394	0.882	0.155	0	E11	Igf2bp1
0	1.00161	0.476	0.089	0	E11	Pclaf
0	0.983268	0.849	0.33	0	E11	Hist1h1e
0	0.908086	0.618	0.345	0	E11	Gadd45g
0	0.859825	0.245	0.026	0	E11	Crabp1
0	0.844648	0.78	0.297	0	E11	Cks1b
0	0.812964	0.95	0.759	0	E11	Hmgb2
0	0.811508	0.841	0.284	0	E11	CT010467.1
0	0.802759	0.487	0.118	0	E11	Rrm2
0	0.776619	0.89	0.431	0	E11	Abracl
0	0.776113	0.993	0.89	0	E11	H2afv
0	0.774644	0.462	0.104	0	E11	Ube2c
0	0.764914	0.539	0.131	0	E11	Cks2
0	0.737285	0.477	0.106	0	E11	Cenpa
0	0.730538	0.901	0.672	0	E11	Ldha
0	0.727911	0.748	0.207	0	E11	Tead2
0	0.722025	0.675	0.252	0	E11	Lhx2
0	0.715102	0.45	0.068	0	E11	Hmga2
0	0.707839	0.838	0.526	0	E11	Dlk1
0	0.704184	0.964	0.836	0	E11	Hmgn2
0	0.675237	0.881	0.336	0	E11	Fam60a
0	0.671639	0.705	0.3	0	E11	Ccnd2
0	0.668785	0.925	0.642	0	E11	Vim
0	0.661467	0.853	0.412	0	E11	Igfbp2
0	0.659107	0.904	0.75	0	E11	Anp32b
0	0.655875	0.403	0.081	0	E11	Birc5
0	0.650933	0.756	0.388	0	E11	Siva1
0	0.647516	0.856	0.283	0	E11	Clic1
0	0.638521	0.987	0.802	0	E11	Gng5
0	0.637568	0.978	0.756	0	E11	Smarca5
0	0.630241	0.504	0.143	0	E11	Foxd1
0	0.626648	0.36	0.039	0	E11	Ppp1r14a
0	0.618051	0.863	0.429	0	E11	Tpm4
0	0.612907	0.778	0.552	0	E11	Miat
0	0.612191	0.987	0.809	0	E11	Cbx1
0	0.611258	0.78	0.288	0	E11	Lars2
0	0.597099	0.96	0.614	0	E11	Ezh2
0	0.58949	0.964	0.789	0	E11	Nasp
0	0.585174	0.985	0.825	0	E11	Rps6
0	0.585152	0.362	0.104	0	E11	Neurod1
0	0.584338	0.482	0.08	0	E11	Mfap4
0	0.576409	0.413	0.117	0	E11	Cdca8
0	0.574005	0.288	0.052	0	E11	Lgals1
0	0.569333	0.458	0.137	0	E11	Hist1h2ae
0	0.566131	0.977	0.768	0	E11	Erh
0	0.557226	0.874	0.39	0	E11	Sap30
0	0.548336	0.505	0.216	0	E11	Dll3
0	0.547779	0.987	0.871	0	E11	Snrpf
0	0.544071	0.971	0.804	0	E11	Srsf7
0	0.540667	0.373	0.105	0	E11	Cenpf
0	0.534779	0.558	0.133	0	E11	Mfng
0	0.532405	0.524	0.186	0	E11	C130093G08Rik
0	0.532355	0.698	0.284	0	E11	Grb10
0	0.532234	0.754	0.197	0	E11	Igf2bp2
0	0.526438	0.975	0.785	0	E11	Ddah2
0	0.525121	0.779	0.41	0	E11	Epb41
0	0.521849	0.985	0.853	0	E11	Snrpb
0	0.517361	0.916	0.614	0	E11	Lmnb1
0	0.516106	0.938	0.775	0	E11	Selenoh
0	0.514865	0.992	0.829	0	E11	Ube2i
0	0.501894	0.969	0.81	0	E11	Rps27l
0	0.498067	0.693	0.303	0	E11	Tmem2
0	0.497735	0.73	0.243	0	E11	Rcor2
0	0.497675	0.564	0.248	0	E11	Fam110a
0	0.495875	0.927	0.642	0	E11	Srsf9
0	0.494473	0.887	0.526	0	E11	Csrp2
0	0.492134	0.487	0.178	0	E11	St18
0	0.488585	0.611	0.206	0	E11	Tfdp2
0	0.485738	0.667	0.438	0	E11	Srrm4
0	0.479797	0.798	0.442	0	E11	Cald1
0	0.472841	0.713	0.273	0	E11	Myo1b
0	0.471845	0.22	0.044	0	E11	Shh
0	0.46973	0.85	0.454	0	E11	Rnaseh2c
0	0.462891	0.825	0.379	0	E11	Igf2bp3
0	0.461968	0.411	0.085	0	E11	Gmnn
0	0.458349	0.985	0.871	0	E11	Bri3
0	0.454512	0.397	0.109	0	E11	Top2a
0	0.446855	0.309	0.105	0	E11	Gpc3
0	0.446151	0.859	0.517	0	E11	Rcc2
0	0.44462	0.666	0.195	0	E11	Golm1
0	0.441805	0.526	0.191	0	E11	Nes
0	0.439634	0.627	0.282	0	E11	Smc2
0	0.439553	0.905	0.574	0	E11	Lsm8
0	0.439004	0.326	0.082	0	E11	Epha3
1.01274e-307	0.477769	0.791	0.582	2.92338e-303	E11	Nr2f1
2.67898e-305	0.438911	0.747	0.515	7.73315e-301	E11	Dctpp1
4.59976e-303	0.943941	0.426	0.229	1.32777e-298	E11	Nhlh2
7.92162e-296	0.520294	0.743	0.539	2.28665e-291	E11	Dut
5.39829e-294	0.549877	0.819	0.584	1.55827e-289	E11	Hes6
1.00339e-248	0.502648	0.916	0.784	2.89638e-244	E11	Kcnq1ot1
4.70479e-239	0.534357	0.736	0.524	1.35809e-234	E11	Igfbpl1
3.1491e-236	0.508943	0.457	0.251	9.09019e-232	E11	Lmo1
1.24308e-156	0.515532	0.725	0.585	3.58828e-152	E11	Mest
1.61411e-131	0.52477	0.291	0.166	4.65928e-127	E11	Uncx
3.56461e-78	0.474504	0.422	0.288	1.02896e-73	E11	Nefm
0	1.22266	0.913	0.619	0	E14	Ina
0	1.16347	0.783	0.2	0	E14	Xist
0	1.15601	0.97	0.681	0	E14	Cd24a
0	0.9871	0.699	0.301	0	E14	Hist1h2bc
0	0.975245	0.396	0.145	0	E14	Otp
0	0.932172	0.833	0.362	0	E14	Igfbpl1
0	0.919275	0.995	0.826	0	E14	Tubb3
0	0.848658	0.977	0.739	0	E14	Hist3h2ba
0	0.845139	0.952	0.712	0	E14	Odc1
0	0.828545	0.453	0.174	0	E14	Gm2694
0	0.805662	0.754	0.513	0	E14	Zfhx3
0	0.761494	0.981	0.861	0	E14	Dpysl3
0	0.757448	0.354	0.135	0	E14	Arx
0	0.752556	0.655	0.301	0	E14	Islr2
0	0.749458	0.955	0.712	0	E14	Crmp1
0	0.727985	0.933	0.667	0	E14	Kif5c
0	0.706868	0.959	0.781	0	E14	Evl
0	0.706629	0.999	0.897	0	E14	Map1b
0	0.697882	0.982	0.829	0	E14	Dbn1
0	0.691768	0.804	0.46	0	E14	Hist3h2a
0	0.65896	0.52	0.241	0	E14	Hist1h1c
0	0.658236	0.955	0.721	0	E14	Ssbp3
0	0.648029	0.9	0.692	0	E14	Klf7
0	0.644861	0.738	0.564	0	E14	Nr2f2
0	0.642835	0.455	0.207	0	E14	Dlx2
0	0.640374	0.946	0.774	0	E14	Smarca4
0	0.631413	0.356	0.126	0	E14	Cbln1
0	0.622853	0.877	0.664	0	E14	Chd3
0	0.611519	0.745	0.426	0	E14	Actl6b
0	0.610168	0.789	0.517	0	E14	Pou2f2
0	0.600926	0.815	0.548	0	E14	Wbp1
0	0.595601	0.974	0.829	0	E14	Csnk1e
0	0.595287	0.413	0.219	0	E14	Zic1
0	0.584391	0.829	0.663	0	E14	H1f0
0	0.583533	0.734	0.364	0	E14	Trp53i11
0	0.572419	0.892	0.632	0	E14	Dcx
0	0.558627	0.858	0.621	0	E14	Dcakd
0	0.55839	0.901	0.68	0	E14	Nrep
0	0.545479	0.616	0.352	0	E14	Runx1t1
0	0.531713	0.943	0.774	0	E14	H2afy2
0	0.531196	0.972	0.767	0	E14	Elavl3
0	0.525721	0.454	0.225	0	E14	Onecut2
0	0.520661	0.911	0.759	0	E14	Bzw2
0	0.514082	0.935	0.784	0	E14	Hdac2
0	0.507612	0.86	0.678	0	E14	Atat1
0	0.507583	0.942	0.757	0	E14	Fscn1
0	0.50418	0.666	0.389	0	E14	Fam57b
0	0.503488	0.544	0.235	0	E14	Mir124-2hg
0	0.501023	0.935	0.674	0	E14	Tagln3
0	0.49419	0.78	0.502	0	E14	Rnf165
0	0.490512	0.943	0.814	0	E14	Podxl2
0	0.488244	0.896	0.673	0	E14	Rbfox2
0	0.48478	0.923	0.73	0	E14	Pcbp4
0	0.481279	0.888	0.708	0	E14	H1fx
0	0.479301	0.887	0.701	0	E14	Cyth2
0	0.476243	0.954	0.762	0	E14	Mllt11
0	0.472197	0.448	0.24	0	E14	Isl1
0	0.472093	0.964	0.836	0	E14	Pafah1b3
0	0.470947	0.891	0.734	0	E14	Dlgap4
0	0.470232	0.911	0.746	0	E14	Hnrnph3
0	0.468305	0.919	0.772	0	E14	Tsg101
0	0.465139	0.922	0.749	0	E14	Smarce1
0	0.461441	0.813	0.588	0	E14	Mex3a
0	0.452948	0.827	0.638	0	E14	Dazap1
0	0.45229	0.458	0.243	0	E14	Insm1
0	0.452145	0.928	0.713	0	E14	Gng2
0	0.451385	0.369	0.18	0	E14	Bcl11b
0	0.451352	0.696	0.422	0	E14	Parp6
0	0.446161	0.773	0.623	0	E14	Atf4
0	0.443306	0.639	0.354	0	E14	Arrdc3
0	0.442107	0.817	0.603	0	E14	Sbk1
0	0.435207	0.526	0.2	0	E14	Hist1h2ap
0	0.427373	0.455	0.234	0	E14	Dlx1
0	0.426875	0.833	0.704	0	E14	Auts2
0	0.421679	0.828	0.617	0	E14	Tmeff1
0	0.420589	0.333	0.155	0	E14	C130093G08Rik
0	0.419962	0.686	0.475	0	E14	Rnd3
0	0.418927	0.551	0.328	0	E14	Gstm7
0	0.418167	0.608	0.42	0	E14	Zfhx2
0	0.41502	0.7	0.473	0	E14	Dlk1
0	0.408156	0.807	0.563	0	E14	Dpysl5
0	0.408047	0.72	0.507	0	E14	Chn1
0	0.407693	0.49	0.258	0	E14	Txnip
0	0.404722	0.663	0.43	0	E14	Bcl11a
0	0.400982	0.732	0.556	0	E14	Mpnd
0	0.399044	0.926	0.814	0	E14	Ilf2
0	0.393494	0.953	0.849	0	E14	Nono
0	0.39029	0.731	0.502	0	E14	Plppr3
0	0.389943	0.734	0.526	0	E14	Acvr2b
0	0.389109	0.562	0.373	0	E14	Shtn1
0	0.387761	0.909	0.785	0	E14	Gdi1
0	0.385717	0.887	0.73	0	E14	Gm1821
0	0.385045	0.931	0.825	0	E14	Ube2r2
0	0.380261	0.632	0.42	0	E14	Cacnb3
0	0.379078	0.432	0.247	0	E14	Gad2
0	0.378809	0.766	0.589	0	E14	Vps72
0	0.375144	0.495	0.336	0	E14	Rgs2
0	0.371614	0.906	0.803	0	E14	Ptp4a1
0	0.370773	0.659	0.469	0	E14	Gramd1a
1.47552e-236	0.442669	0.261	0.146	4.25923e-232	E14	Foxg1
0	1.1349	0.717	0.412	0	P0	Mt3
0	1.09655	0.847	0.527	0	P0	Fabp7
0	0.791472	0.727	0.366	0	P0	Pcp4
0	0.7285	0.671	0.454	0	P0	Nfib
0	0.713608	0.694	0.217	0	P0	CT010467.1
0	0.678373	0.539	0.359	0	P0	Egr1
0	0.651133	0.423	0.248	0	P0	Slc1a3
0	0.646727	0.515	0.303	0	P0	Selenom
0	0.605018	0.602	0.323	0	P0	Nfix
0	0.601833	0.56	0.381	0	P0	Nfia
0	0.580826	0.626	0.382	0	P0	Gm26735
0	0.579427	0.792	0.633	0	P0	Chd3os
0	0.54519	0.866	0.728	0	P0	Ptn
0	0.532745	0.713	0.51	0	P0	Mir99ahg
0	0.523414	0.676	0.487	0	P0	Snhg11
0	0.521181	0.65	0.495	0	P0	9330162G02Rik
0	0.466666	0.656	0.465	0	P0	Negr1
0	0.445768	0.3	0.148	0	P0	Slc4a4
0	0.442447	0.689	0.491	0	P0	Pcdh17
0	0.423515	0.563	0.345	0	P0	Ndrg2
0	0.414796	0.515	0.31	0	P0	Igfbp5
0	0.409641	0.496	0.28	0	P0	Grin2b
0	0.400524	0.85	0.692	0	P0	Gria2
0	0.387011	0.538	0.323	0	P0	AC149090.1
0	0.380532	0.558	0.379	0	P0	Chd5
0	0.363478	0.619	0.451	0	P0	Tmem130
0	0.361851	0.629	0.422	0	P0	Pcdh10
0	0.356838	0.604	0.396	0	P0	Chl1
0	0.353562	0.729	0.561	0	P0	Gm10076
0	0.352088	0.833	0.626	0	P0	Nrxn1
0	0.350297	0.42	0.226	0	P0	Grm5
0	0.346092	0.825	0.945	0	P0	Gm42418
0	0.343388	0.786	0.601	0	P0	Hmgn3
0	0.33728	0.79	0.678	0	P0	Apc
0	0.334558	0.621	0.423	0	P0	Rev3l
0	0.323269	0.685	0.354	0	P0	Apoe
0	0.3169	0.162	0.044	0	P0	Tnc
0	0.307749	0.553	0.344	0	P0	mt-Atp8
0	0.3073	0.508	0.288	0	P0	Fut9
0	0.305501	0.704	0.552	0	P0	Prkacb
0	0.303658	0.261	0.114	0	P0	Tst
0	0.302199	0.757	0.618	0	P0	Taok1
0	0.299067	0.739	0.591	0	P0	Ankra2
0	0.296248	0.769	0.639	0	P0	Prpf4b
0	0.295736	0.805	0.694	0	P0	Tmod2
0	0.29281	0.595	0.411	0	P0	Epm2aip1
0	0.292254	0.48	0.313	0	P0	3110039I08Rik
0	0.287742	0.417	0.21	0	P0	Grk3
0	0.283222	0.698	0.568	0	P0	Ppp1r9a
0	0.28187	0.74	0.509	0	P0	Lsamp
0	0.277873	0.477	0.301	0	P0	Gsdme
0	0.276426	0.7	0.551	0	P0	Casc4
0	0.275616	0.639	0.481	0	P0	Lrrc58
0	0.273367	0.697	0.501	0	P0	Ppp2r2b
0	0.269744	0.646	0.488	0	P0	Etnk1
0	0.266897	0.527	0.362	0	P0	Spock2
0	0.264737	0.383	0.18	0	P0	Fam183b
0	0.264645	0.668	0.526	0	P0	Sod1
0	0.258671	0.547	0.387	0	P0	Nfe2l1
0	0.257973	0.664	0.543	0	P0	Azin1
0	0.256442	0.758	0.637	0	P0	Scoc
0	0.255067	0.28	0.116	0	P0	Fndc3b
0	0.25365	0.324	0.167	0	P0	Gm44560
2.58585e-297	0.277529	0.265	0.128	7.46431e-293	P0	Tenm1
1.83694e-295	0.303375	0.345	0.194	5.30252e-291	P0	Gabra2
1.7768e-286	0.275252	0.25	0.117	5.1289e-282	P0	Lfng
2.59738e-280	0.495372	0.724	0.584	7.4976e-276	P0	Ptprz1
5.38946e-278	0.294663	0.678	0.56	1.55572e-273	P0	Map9
4.70622e-274	0.563119	0.489	0.351	1.3585e-269	P0	Tmem47
2.22328e-269	0.405591	0.407	0.259	6.41771e-265	P0	Gstm1
4.1367e-268	0.399362	0.353	0.201	1.1941e-263	P0	Aldoc
2.38564e-259	0.262268	0.616	0.479	6.88638e-255	P0	Snhg8
1.59979e-247	0.267382	0.486	0.348	4.61796e-243	P0	Pclo
3.61283e-245	0.300273	0.321	0.187	1.04288e-240	P0	Lhfp
9.42277e-244	0.393975	0.309	0.18	2.71998e-239	P0	Mgst1
2.61162e-242	0.261699	0.622	0.514	7.5387e-238	P0	Snhg14
6.82097e-242	0.399306	0.558	0.438	1.96894e-237	P0	Rmst
8.31609e-242	0.264059	0.539	0.417	2.40052e-237	P0	Gabrb3
8.29895e-238	0.262547	0.257	0.133	2.39557e-233	P0	Paqr8
1.61148e-230	0.366194	0.399	0.267	4.6517e-226	P0	Mfge8
2.5977e-230	0.288284	0.632	0.493	7.49852e-226	P0	Ddah1
6.6211e-230	0.285657	0.422	0.28	1.91125e-225	P0	Snca
2.27734e-221	0.284289	0.355	0.223	6.57376e-217	P0	Myo6
1.46738e-220	0.467478	0.468	0.344	4.23573e-216	P0	Sox9
2.18066e-216	0.586085	0.391	0.271	6.2947e-212	P0	Fgfbp3
2.18235e-215	0.306881	0.397	0.269	6.29957e-211	P0	Gm37606
1.06302e-212	0.298005	0.887	0.77	3.06851e-208	P0	Gap43
8.9187e-211	0.309705	0.698	0.59	2.57447e-206	P0	Rac3
2.10042e-206	0.272136	0.653	0.524	6.06308e-202	P0	Tshz2
1.53212e-198	0.455355	0.23	0.124	4.42263e-194	P0	Id1
5.42726e-197	0.317137	0.512	0.397	1.56663e-192	P0	Kcnk2
3.91761e-188	0.324217	0.389	0.261	1.13086e-183	P0	Timp3
5.6781e-182	0.345301	0.34	0.225	1.63904e-177	P0	Gng12
9.90418e-181	0.270387	0.415	0.296	2.85894e-176	P0	Bcl2
3.36272e-178	0.434076	0.273	0.168	9.70682e-174	P0	Hes1
4.24158e-175	0.345352	0.468	0.362	1.22438e-170	P0	Npas3
9.67296e-167	0.271948	0.266	0.164	2.7922e-162	P0	Rfx4
1.13064e-162	0.286328	0.494	0.38	3.26371e-158	P0	Gm3764
1.66515e-154	0.288766	0.488	0.369	4.80661e-150	P0	Ttyh1
2.31424e-145	0.256277	0.375	0.267	6.6803e-141	P0	Rorb
0	1.98443	0.819	0.125	0	P7	Bcan
0	1.90076	0.74	0.102	0	P7	Olig1
0	1.8929	0.753	0.143	0	P7	Sparcl1
0	1.85449	0.841	0.262	0	P7	Serpine2
0	1.84148	0.966	0.535	0	P7	Cspg5
0	1.83386	0.996	0.304	0	P7	Apoe
0	1.58508	0.465	0.025	0	P7	Pdgfra
0	1.55656	0.789	0.15	0	P7	Atp1a2
0	1.5554	0.802	0.153	0	P7	Clu
0	1.47339	0.637	0.012	0	P7	Gpr37l1
0	1.42888	0.717	0.158	0	P7	Cntn1
0	1.40767	0.482	0.045	0	P7	C1ql1
0	1.34763	0.941	0.54	0	P7	Ptprz1
0	1.34546	0.806	0.27	0	P7	Plpp3
0	1.33979	0.693	0.132	0	P7	Avp
0	1.33682	0.41	0.033	0	P7	Agt
0	1.31176	0.641	0.141	0	P7	Slc6a11
0	1.27892	0.426	0.012	0	P7	Gpr17
0	1.23872	0.979	0.712	0	P7	Ptn
0	1.2269	0.788	0.191	0	P7	Cd9
0	1.21853	0.728	0.194	0	P7	Mfge8
0	1.21246	0.766	0.228	0	P7	Sparc
0	1.20605	0.993	0.813	0	P7	Cd81
0	1.20294	0.575	0.13	0	P7	Olig2
0	1.19113	0.576	0.075	0	P7	Scrg1
0	1.19061	0.674	0.08	0	P7	S100a1
0	1.18319	0.709	0.153	0	P7	Ednrb
0	1.17464	0.784	0.163	0	P7	Gm2a
0	1.16231	0.52	0.073	0	P7	Lhfpl3
0	1.15965	0.569	0.068	0	P7	S100a13
0	1.1584	0.868	0.281	0	P7	Ttyh1
0	1.14121	0.933	0.426	0	P7	Ntrk2
0	1.12947	0.446	0.051	0	P7	Npy
0	1.12176	0.561	0.08	0	P7	S100a6
0	1.11893	0.716	0.188	0	P7	Slc1a3
0	1.10248	0.708	0.11	0	P7	Ramp1
0	1.06822	0.88	0.283	0	P7	Ndrg2
0	1.05471	0.428	0.013	0	P7	Sox10
0	1.05054	0.845	0.322	0	P7	Mt1
0	1.0423	0.984	0.786	0	P7	Psap
0	1.03867	0.781	0.228	0	P7	Atp1b2
0	1.02819	0.481	0.115	0	P7	Mlc1
0	1.02733	0.423	0.027	0	P7	Cspg4
0	1.02261	0.662	0.168	0	P7	Tril
0	1.01361	0.4	0.061	0	P7	Pla2g7
0	1.01313	0.993	0.825	0	P7	Itm2b
0	1.00676	0.971	0.654	0	P7	Tmbim6
0	1.00543	0.44	0.048	0	P7	Mfsd2a
0	1.00131	0.929	0.479	0	P7	Cd63
0	0.998359	0.933	0.661	0	P7	Gpm6b
0	0.994275	0.966	0.669	0	P7	Slc22a17
0	0.989394	0.649	0.161	0	P7	S100a16
0	0.979407	0.877	0.591	0	P7	Qk
0	0.96823	0.584	0.133	0	P7	Pcdh11x
0	0.959609	0.546	0.091	0	P7	Enpp2
0	0.957607	0.791	0.323	0	P7	Sulf2
0	0.955661	0.657	0.128	0	P7	Gatm
0	0.937826	0.541	0.15	0	P7	Gm45153
0	0.9165	0.474	0.117	0	P7	Slc4a4
0	0.914952	0.756	0.227	0	P7	Mmd2
0	0.903094	0.704	0.336	0	P7	Gm3764
0	0.89778	0.369	0.014	0	P7	Matn4
0	0.896793	0.983	0.521	0	P7	Fabp7
0	0.89448	0.71	0.223	0	P7	Cnp
0	0.885573	0.754	0.391	0	P7	Ncald
0	0.885003	0.212	0.042	0	P7	Ghrh
0	0.880727	0.802	0.29	0	P7	Asrgl1
0	0.877471	0.925	0.516	0	P7	Ctsb
0	0.868539	0.66	0.136	0	P7	Aldoc
0	0.867846	0.673	0.169	0	P7	Luzp2
0	0.859871	0.626	0.212	0	P7	Opcml
0	0.856815	0.977	0.816	0	P7	Lamp1
0	0.856397	0.683	0.312	0	P7	Epn2
0	0.85587	0.475	0.109	0	P7	Pcdh15
0	0.855847	0.764	0.207	0	P7	Dlgap1
0	0.855115	0.576	0.095	0	P7	Rgcc
0	0.834161	0.401	0.141	0	P7	Gja1
0	0.829062	0.895	0.57	0	P7	Itm2c
0	0.824092	0.767	0.235	0	P7	Alcam
0	0.820925	0.381	0.034	0	P7	Slc7a10
0	0.813853	0.723	0.481	0	P7	Resp18
0	0.809921	0.684	0.314	0	P7	Cdo1
0	0.805314	0.631	0.222	0	P7	Pid1
0	0.80369	0.654	0.226	0	P7	Zfp36l1
0	0.792597	0.483	0.095	0	P7	Ptpre
0	0.785995	0.503	0.081	0	P7	Tagln2
0	0.785585	0.322	0.034	0	P7	Bcas1
0	0.776825	0.801	0.385	0	P7	Slc6a1
0	0.776446	0.693	0.407	0	P7	Slc1a2
0	0.77067	0.694	0.197	0	P7	Kcnd2
0	0.759092	0.65	0.205	0	P7	Timp3
0	0.755601	0.29	0.043	0	P7	Aqp4
0	0.754451	0.493	0.046	0	P7	Car8
0	0.752473	0.28	0.068	0	P7	Meig1
0	0.748644	0.22	0.045	0	P7	Dynlrb2
0	0.743815	0.545	0.098	0	P7	Qpct
0	0.743237	0.902	0.488	0	P7	Lsamp
0	0.742017	0.743	0.338	0	P7	Tsc22d4
0	0.740137	0.449	0.026	0	P7	S100b
9.30723e-120	0.743195	0.64	0.514	2.68663e-115	P7	Snhg11
