## Supplementary material for "Cascade Diversification Directs the Generation of Neuronal Diversity in Hypothalamus": Table S3

### Sheet: Sheet 1
p_val	avg_logFC	pct.1	pct.2	p_val_adj	cluster	gene
0	1.37876	0.944	0.486	0	E11	Cdkn1c
0	1.26361	0.746	0.031	0	E11	Crabp2
0	1.13221	0.9	0.133	0	E11	Igf2bp1
0	1.11028	0.828	0.16	0	E11	Hmga2
0	1.06346	0.336	0.011	0	E11	Crabp1
0	0.981113	0.96	0.471	0	E11	Cks1b
0	0.976414	0.996	0.761	0	E11	Rps6
0	0.893963	0.911	0.371	0	E11	Pclaf
0	0.874314	0.931	0.288	0	E11	Abracl
0	0.828603	0.897	0.371	0	E11	Rrm2
0	0.823428	0.904	0.28	0	E11	Fam60a
0	0.815193	0.965	0.579	0	E11	Siva1
0	0.810947	0.991	0.748	0	E11	Srsf7
0	0.799636	0.951	0.498	0	E11	Dctpp1
0	0.797501	0.959	0.542	0	E11	Dut
0	0.768945	0.929	0.399	0	E11	Csrp2
0	0.717709	0.996	0.765	0	E11	Ube2i
0	0.711348	0.955	0.517	0	E11	Tpm4
0	0.680936	0.891	0.336	0	E11	Grb10
0	0.647878	0.995	0.777	0	E11	Selenoh
0	0.634371	0.895	0.424	0	E11	Lyar
0	0.632513	0.946	0.575	0	E11	Sms
0	0.624056	0.948	0.584	0	E11	Lsm3
0	0.621423	0.819	0.289	0	E11	Gmnn
0	0.600627	0.971	0.611	0	E11	H2afy2
0	0.58442	0.936	0.554	0	E11	Apex1
0	0.581817	0.941	0.522	0	E11	Tead2
0	0.579266	0.983	0.762	0	E11	Lsm4
0	0.575417	0.965	0.689	0	E11	Lsm5
0	0.573272	0.838	0.342	0	E11	Rfc4
0	0.572172	0.914	0.441	0	E11	Polr3k
0	0.570297	0.878	0.436	0	E11	Ddx39
0	0.550025	0.981	0.754	0	E11	Polr2m
0	0.543458	0.949	0.688	0	E11	Magoh
0	0.53842	0.888	0.446	0	E11	1110038B12Rik
0	0.537144	0.668	0.104	0	E11	Gm6477
0	0.536405	0.904	0.481	0	E11	Rpa3
0	0.52966	0.763	0.244	0	E11	Hells
0	0.527038	0.781	0.235	0	E11	Igf2bp2
0	0.522979	0.661	0.08	0	E11	2610318N02Rik
0	0.5132	0.763	0.259	0	E11	Hist1h4i
0	0.511242	0.953	0.628	0	E11	Mrpl18
0	0.508362	0.756	0.226	0	E11	Bcl11a
0	0.46398	0.699	0.167	0	E11	Nme4
0	0.454288	0.669	0.178	0	E11	Rcor2
0	0.441554	0.697	0.204	0	E11	Cdca7
0	0.434966	0.475	0.05	0	E11	Fndc3c1
1.07568e-301	0.512512	0.953	0.638	3.10505e-297	E11	Zfp422
2.82065e-298	0.882913	0.903	0.582	8.1421e-294	E11	Ccnd1
4.2862e-295	1.4784	0.661	0.212	1.23726e-290	E11	Hist1h1b
8.37003e-293	0.583378	0.959	0.651	2.41609e-288	E11	Ezh2
8.82127e-293	0.490555	0.816	0.353	2.54635e-288	E11	Fam136a
1.60575e-287	0.479935	0.842	0.386	4.63515e-283	E11	Igf2bp3
9.71708e-287	0.529232	0.874	0.466	2.80493e-282	E11	Sap30
6.05152e-286	0.547853	0.932	0.647	1.74683e-281	E11	Ppa1
3.27897e-283	0.502523	0.916	0.539	9.46508e-279	E11	Ppp1cc
1.81046e-276	0.709724	0.848	0.368	5.22608e-272	E11	Cks2
1.0961e-275	0.509537	0.882	0.477	3.16399e-271	E11	Snhg1
1.4971e-275	0.529525	0.893	0.496	4.32154e-271	E11	Acat2
1.07363e-271	0.627571	0.839	0.342	3.09915e-267	E11	Birc5
8.04908e-271	0.47013	0.962	0.69	2.32345e-266	E11	Phf5a
1.51442e-265	0.504695	0.853	0.45	4.37153e-261	E11	Txnrd1
1.89789e-260	0.514103	0.766	0.331	5.47845e-256	E11	Tfdp2
1.25682e-259	0.583968	0.976	0.768	3.62794e-255	E11	Nucks1
2.59755e-259	0.467645	0.94	0.657	7.4981e-255	E11	Mrpl34
4.15887e-259	0.504776	0.85	0.442	1.2005e-254	E11	Orc6
4.68459e-256	0.525029	0.93	0.583	1.35225e-251	E11	Dnajc9
4.18349e-255	0.573763	0.831	0.329	1.20761e-250	E11	Cenpa
2.52374e-251	0.46597	0.886	0.546	7.28504e-247	E11	Gmps
5.04425e-249	0.487987	0.897	0.513	1.45607e-244	E11	Rps2-ps10
5.24295e-248	0.575276	0.905	0.469	1.51343e-243	E11	Igfbp2
5.6285e-243	0.460767	0.943	0.687	1.62472e-238	E11	Rsl1d1
1.35969e-242	0.50088	0.889	0.54	3.92488e-238	E11	Pcbp4
1.69929e-239	0.496833	0.936	0.616	4.90517e-235	E11	Lsm2
3.69685e-239	0.433489	0.842	0.398	1.06713e-234	E11	Limd2
6.75687e-239	0.458835	0.786	0.335	1.95044e-234	E11	Tyms
1.77788e-238	0.493838	0.873	0.554	5.13203e-234	E11	Rcc2
4.40964e-236	0.842358	0.614	0.21	1.27289e-231	E11	Hist1h2ae
4.01016e-235	0.436865	0.895	0.536	1.15757e-230	E11	Eif2s1
5.08622e-235	0.446829	0.977	0.765	1.46819e-230	E11	Hnrnph1
1.40037e-233	0.694775	0.837	0.429	4.04232e-229	E11	Dlk1
1.69516e-231	0.44836	0.887	0.522	4.89326e-227	E11	Parp1
4.49375e-230	0.443069	0.935	0.621	1.29716e-225	E11	Nudcd2
1.58293e-229	0.435629	0.93	0.641	4.56929e-225	E11	Snrpa1
9.91635e-228	0.499872	0.966	0.617	2.86245e-223	E11	Lmnb1
1.16215e-222	0.480208	0.947	0.726	3.35465e-218	E11	Cdv3
5.25214e-218	0.451619	0.898	0.541	1.51608e-213	E11	Rpl37rt
9.51027e-213	0.433523	0.876	0.486	2.74523e-208	E11	Mcm7
2.73429e-202	0.450481	0.831	0.489	7.89279e-198	E11	Dhx9
6.27661e-191	0.457097	0.915	0.699	1.8118e-186	E11	Supt16
8.38402e-191	0.838963	0.788	0.463	2.42013e-186	E11	Hist1h1e
9.40982e-191	0.697364	0.539	0.193	2.71624e-186	E11	Gpc3
5.20875e-185	0.48196	0.802	0.369	1.50356e-180	E11	Cdca8
9.89818e-164	0.552119	0.916	0.672	2.85721e-159	E11	Mest
4.43998e-162	0.497226	0.76	0.349	1.28165e-157	E11	Ube2c
3.02788e-156	0.453165	0.607	0.252	8.74027e-152	E11	Cdc20
1.88665e-133	0.818788	0.403	0.146	5.44601e-129	E11	Lgals1
5.86798e-126	0.76264	0.451	0.176	1.69385e-121	E11	Igfbpl1
6.26776e-115	0.537524	0.51	0.256	1.80925e-110	E11	Foxd1
6.79603e-58	0.47997	0.5	0.287	1.96174e-53	E11	Xist
1.21264e-189	0.953753	0.92	0.661	3.50041e-185	E14	Tubb3
1.01725e-182	0.646425	0.734	0.321	2.93639e-178	E14	Txnip
1.72557e-179	0.587293	0.885	0.634	4.98104e-175	E14	Dcakd
1.00026e-169	0.746542	0.784	0.276	2.88736e-165	E14	Xist
8.38029e-166	0.608526	0.897	0.613	2.41905e-161	E14	Fscn1
5.91171e-160	0.710098	0.58	0.198	1.70647e-155	E14	Igfbpl1
2.07632e-151	0.605483	0.914	0.668	5.99352e-147	E14	Ssbp3
3.31986e-148	0.897259	0.451	0.137	9.5831e-144	E14	Foxg1
4.93245e-147	0.691593	0.937	0.712	1.4238e-142	E14	H1fx
1.82258e-134	0.552697	0.823	0.545	5.26106e-130	E14	Mex3a
3.13868e-134	0.525411	0.786	0.495	9.06011e-130	E14	Phc2
2.45763e-128	0.522943	0.243	0.039	7.09419e-124	E14	Fgf15
3.13899e-126	0.504484	0.872	0.601	9.06102e-122	E14	Rcc2
6.8386e-125	0.655905	0.44	0.138	1.97403e-120	E14	Insm1
8.24641e-124	0.604511	0.835	0.576	2.38041e-119	E14	Hist3h2ba
8.32118e-124	0.56029	0.846	0.578	2.40199e-119	E14	Tox3
1.26428e-123	0.495609	0.896	0.591	3.64946e-119	E14	Tead2
8.90121e-122	0.486684	0.87	0.594	2.56942e-117	E14	Pcbp4
3.32019e-120	0.523839	0.652	0.329	9.58407e-116	E14	Rnf165
6.19852e-117	0.459498	0.456	0.157	1.78926e-112	E14	Mfng
4.24799e-112	0.674084	0.552	0.239	1.22622e-107	E14	Zic1
4.25112e-110	0.60796	0.829	0.56	1.22713e-105	E14	Nes
1.00597e-106	0.340075	0.379	0.122	2.90382e-102	E14	Arrdc4
3.90179e-106	0.590655	0.769	0.486	1.12629e-101	E14	Elavl3
1.01786e-105	0.331532	0.378	0.119	2.93816e-101	E14	Slc16a6
4.61532e-102	0.674662	0.297	0.076	1.33226e-97	E14	Dlx2
8.90179e-99	0.489408	0.399	0.145	2.56959e-94	E14	D030055H07Rik
4.80823e-97	0.528515	0.803	0.541	1.38794e-92	E14	Lhx2
1.27649e-95	0.485157	0.324	0.097	3.68473e-91	E14	Islr2
1.59456e-91	1.01229	0.749	0.503	4.60285e-87	E14	Dlk1
4.5566e-88	0.616632	0.731	0.487	1.31531e-83	E14	Hes6
2.00974e-87	0.401064	0.606	0.338	5.8013e-83	E14	Arrdc3
7.66812e-86	0.385136	0.596	0.343	2.21348e-81	E14	Zbed3
2.32099e-85	0.46576	0.71	0.454	6.69978e-81	E14	Klf7
3.83681e-82	0.565723	0.798	0.582	1.10753e-77	E14	Cd24a
1.24575e-81	0.338457	0.292	0.087	3.59598e-77	E14	Gm26871
1.50668e-81	0.395604	0.813	0.583	4.34917e-77	E14	Rps2-ps10
7.43975e-79	0.286558	0.316	0.103	2.14756e-74	E14	Nkx2-3
1.09628e-76	0.424393	0.82	0.613	3.16453e-72	E14	Sox1
1.16371e-75	0.654691	0.642	0.359	3.35918e-71	E14	Hist1h2ap
2.80315e-75	0.493375	0.656	0.442	8.09158e-71	E14	Crmp1
3.58352e-74	0.373839	0.828	0.624	1.03442e-69	E14	Actl6a
1.52546e-73	0.561301	0.521	0.262	4.4034e-69	E14	Ina
4.9308e-73	0.352271	0.736	0.442	1.42333e-68	E14	Grb10
5.42227e-73	0.595914	0.718	0.416	1.56519e-68	E14	Abracl
2.47713e-70	0.370358	0.653	0.445	7.15049e-66	E14	Smarcd3
3.75083e-67	0.342226	0.556	0.325	1.08271e-62	E14	B3gnt5
5.97157e-66	0.361608	0.806	0.588	1.72375e-61	E14	Parp1
1.2923e-64	0.380488	0.373	0.166	3.73035e-60	E14	Tmem35a
5.64408e-63	0.420042	0.844	0.639	1.62922e-58	E14	Ccnd1
6.56724e-62	0.317898	0.407	0.185	1.8957e-57	E14	Mir124-2hg
2.35137e-61	0.356693	0.736	0.514	6.78746e-57	E14	Cenpv
1.26464e-59	0.31426	0.431	0.211	3.65052e-55	E14	Trp53i11
2.08521e-59	0.335259	0.57	0.357	6.01917e-55	E14	Dpysl5
1.74553e-56	0.304126	0.676	0.465	5.03865e-52	E14	Acvr2b
8.3595e-56	0.471535	0.617	0.389	2.41305e-51	E14	Ascl1
1.51398e-54	0.322099	0.534	0.333	4.37025e-50	E14	Coro1c
1.38125e-53	0.347565	0.53	0.329	3.98711e-49	E14	Mapkapk2
1.67409e-43	0.269347	0.543	0.337	4.83242e-39	E14	Bcl11a
8.9003e-43	0.260057	0.727	0.508	2.56916e-38	E14	Csrp2
3.33329e-41	0.276133	0.649	0.44	9.62187e-37	E14	Sox1ot
0	1.45677	0.956	0.602	0	P0	Mt3
0	1.27643	0.991	0.773	0	P0	Fabp7
0	0.974879	0.963	0.518	0	P0	Slc1a3
0	0.904392	0.804	0.473	0	P0	Ncan
0	0.855593	0.748	0.319	0	P0	Slc4a4
0	0.835839	0.918	0.71	0	P0	Tmem47
0	0.818593	0.964	0.635	0	P0	Nfia
0	0.801436	0.735	0.277	0	P0	Aldoc
0	0.732299	0.936	0.451	0	P0	Ndrg2
0	0.694894	0.98	0.779	0	P0	Nfib
0	0.693522	0.833	0.526	0	P0	Npas3
0	0.688	0.923	0.72	0	P0	Mir99ahg
0	0.68032	0.981	0.564	0	P0	Apoe
0	0.678218	0.904	0.552	0	P0	Mfge8
0	0.663422	0.91	0.67	0	P0	Acot1
0	0.627983	0.971	0.732	0	P0	Plpp3
1.41961e-293	0.642925	0.751	0.336	4.09784e-289	P0	Ppp2r2b
2.52457e-291	0.593523	0.862	0.65	7.28743e-287	P0	Ttyh3
4.74469e-291	0.61658	0.98	0.72	1.3696e-286	P0	Gpm6b
1.55687e-285	0.609502	0.934	0.536	4.49407e-281	P0	Cd9
3.47128e-274	0.993296	0.873	0.564	1.00202e-269	P0	Mt1
3.03776e-271	0.60513	0.787	0.478	8.7688e-267	P0	Bcl2
1.32278e-268	0.562317	0.821	0.407	3.81833e-264	P0	Mmd2
4.24475e-268	0.57483	0.681	0.289	1.22529e-263	P0	Tst
1.42071e-264	0.594485	0.765	0.429	4.10101e-260	P0	2310022B05Rik
2.41636e-264	0.624785	0.837	0.519	6.97506e-260	P0	Gm3764
5.56903e-262	0.423467	0.874	0.429	1.60756e-257	P0	Atp1a2
1.46659e-261	0.6429	0.764	0.449	4.23345e-257	P0	Gng12
1.83764e-259	0.631672	0.856	0.644	5.30453e-255	P0	Dclk1
1.26254e-251	0.560742	0.746	0.395	3.64444e-247	P0	Lhfp
1.82977e-248	0.770767	0.781	0.52	5.28183e-244	P0	Hes1
1.95426e-248	0.458836	0.424	0.095	5.64116e-244	P0	Cybrd1
3.31322e-246	0.566853	0.886	0.629	9.56396e-242	P0	Tsc22d4
5.49281e-246	0.574085	0.81	0.474	1.58556e-241	P0	Timp3
4.05677e-245	0.797188	0.729	0.363	1.17103e-240	P0	CT010467.1
1.01657e-244	0.512387	0.942	0.637	2.93443e-240	P0	Ttyh1
1.60189e-237	0.604479	0.798	0.503	4.62401e-233	P0	Mgst1
1.9523e-237	0.484265	0.939	0.537	5.6355e-233	P0	Nfix
2.66183e-236	0.589991	0.811	0.48	7.68363e-232	P0	Ednrb
1.03139e-235	0.490087	0.713	0.299	2.97722e-231	P0	Hepacam
1.42639e-230	0.570421	0.556	0.215	4.11742e-226	P0	Paqr8
1.5954e-228	0.533718	0.823	0.568	4.60528e-224	P0	Gnao1
4.63733e-227	0.496657	0.599	0.229	1.33861e-222	P0	Arap2
3.16326e-224	0.561123	0.749	0.409	9.13108e-220	P0	Gstm1
1.12119e-221	0.699769	0.704	0.427	3.23644e-217	P0	Kcnk2
2.26208e-219	0.732957	0.649	0.305	6.52971e-215	P0	Pcp4
7.02745e-219	0.551904	0.425	0.112	2.02855e-214	P0	Tnc
4.14673e-218	0.890127	0.762	0.491	1.197e-213	P0	Egr1
5.61245e-218	0.542181	0.664	0.324	1.62009e-213	P0	Myo6
1.24613e-215	0.533475	0.903	0.699	3.59707e-211	P0	Ddah1
4.15579e-215	0.507205	0.803	0.575	1.19961e-210	P0	Evi5
7.53391e-215	0.470946	0.864	0.582	2.17474e-210	P0	Lsamp
1.99478e-214	0.49115	0.531	0.221	5.75813e-210	P0	Fndc3b
2.83997e-212	0.897199	0.659	0.382	8.19785e-208	P0	Fgfbp3
1.7655e-210	0.584036	0.686	0.365	5.09629e-206	P0	Lxn
3.41343e-209	0.470626	0.881	0.602	9.85321e-205	P0	Tspan7
4.05274e-207	0.48827	0.632	0.32	1.16986e-202	P0	Lfng
2.40103e-206	0.451927	0.584	0.248	6.93082e-202	P0	Grk3
1.14512e-203	0.523172	0.708	0.387	3.30549e-199	P0	Vcam1
3.00335e-199	0.489074	0.678	0.363	8.66947e-195	P0	Slc9a3r1
3.59385e-197	0.435097	0.691	0.35	1.0374e-192	P0	Cavin3
1.82529e-195	0.53463	0.685	0.358	5.26889e-191	P0	Kcne1l
8.44587e-194	0.408323	0.725	0.357	2.43799e-189	P0	Slc27a1
3.21491e-193	0.515499	0.641	0.289	9.28017e-189	P0	Sfxn5
3.87531e-192	0.516491	0.528	0.198	1.11865e-187	P0	Fam183b
2.05422e-191	0.476287	0.659	0.357	5.92971e-187	P0	Fut9
7.31221e-189	0.445395	0.614	0.287	2.11074e-184	P0	Sema6d
4.5179e-188	0.511872	0.551	0.222	1.30414e-183	P0	Fbxo2
1.18803e-185	0.430342	0.41	0.119	3.42937e-181	P0	Gm17455
4.68303e-185	0.433948	0.553	0.221	1.3518e-180	P0	Pacrg
1.66157e-183	0.500036	0.72	0.425	4.7963e-179	P0	Pcdh10
2.65683e-183	0.430138	0.91	0.665	7.66922e-179	P0	Thra
1.87497e-182	0.469239	0.794	0.497	5.41229e-178	P0	Spon1
8.75914e-182	0.480492	0.807	0.552	2.52841e-177	P0	Asrgl1
5.81578e-181	0.50349	0.634	0.366	1.67878e-176	P0	3110039I08Rik
4.27057e-176	0.440668	0.77	0.548	1.23274e-171	P0	Abcd3
2.64528e-172	0.468853	0.469	0.181	7.63586e-168	P0	Abca1
3.4593e-169	0.506325	0.702	0.469	9.98561e-165	P0	Gm37606
4.08845e-168	0.440376	0.742	0.511	1.18017e-163	P0	Rgma
5.78179e-168	0.699889	0.652	0.364	1.66897e-163	P0	AW047730
1.35727e-167	0.441338	0.442	0.162	3.91791e-163	P0	Chl1
8.01039e-166	0.420502	0.576	0.298	2.31228e-161	P0	Kbtbd11
4.69895e-164	0.425997	0.557	0.268	1.3564e-159	P0	Klf9
2.77664e-162	0.469623	0.734	0.529	8.01505e-158	P0	Agrn
7.5171e-162	0.46441	0.78	0.441	2.16989e-157	P0	Nrxn1
1.97383e-161	0.446347	0.739	0.507	5.69764e-157	P0	Tmod2
2.37877e-161	0.46132	0.623	0.351	6.86656e-157	P0	E130114P18Rik
4.29103e-159	0.465026	0.761	0.514	1.23865e-154	P0	Nkain4
1.05926e-156	0.460283	0.621	0.375	3.05765e-152	P0	Rfx4
5.0487e-153	0.446043	0.603	0.34	1.45736e-148	P0	Tspan15
5.65514e-153	0.437822	0.734	0.518	1.63241e-148	P0	Timp2
4.72337e-149	0.526989	0.853	0.647	1.36345e-144	P0	Id4
2.50134e-147	0.494336	0.584	0.312	7.22037e-143	P0	Riiad1
3.17229e-141	0.43488	0.615	0.394	9.15714e-137	P0	Wwc1
1.07329e-137	0.480951	0.47	0.216	3.09815e-133	P0	Dkk3
1.14236e-135	0.413923	0.447	0.198	3.29752e-131	P0	Gm17750
1.22743e-131	0.422462	0.517	0.24	3.5431e-127	P0	Cmtm5
2.18074e-127	0.455023	0.656	0.443	6.29492e-123	P0	C130071C03Rik
2.05953e-121	0.512695	0.65	0.423	5.94505e-117	P0	Rmst
1.66438e-93	0.497403	0.589	0.382	4.8044e-89	P0	Junb
0	1.53862	0.952	0.377	0	P7	Bcan
0	1.51516	0.793	0.313	0	P7	S100a6
0	1.44564	0.723	0.25	0	P7	Olig1
0	1.43211	0.446	0.058	0	P7	Pdgfra
0	1.40024	0.87	0.424	0	P7	Serpine2
0	1.36558	0.989	0.779	0	P7	Cpe
0	1.32255	0.538	0.078	0	P7	Cntn1
0	1.29361	0.716	0.041	0	P7	Gpr37l1
0	1.26101	0.972	0.482	0	P7	Ntrk2
0	1.244	0.974	0.645	0	P7	Cspg5
0	1.00964	0.437	0.068	0	P7	C1ql1
0	0.995189	0.384	0.025	0	P7	Gpr17
0	0.988428	0.429	0.051	0	P7	Lhfpl3
0	0.941868	0.888	0.468	0	P7	Prnp
0	0.940929	0.401	0.02	0	P7	Sox10
0	0.911515	0.401	0.054	0	P7	Cspg4
0	0.905853	0.85	0.321	0	P7	Gm2a
0	0.885723	0.825	0.293	0	P7	S100a16
0	0.856964	0.822	0.273	0	P7	S100a1
0	0.846332	0.66	0.202	0	P7	Tagln2
0	0.843305	0.925	0.611	0	P7	Ctsb
0	0.835199	0.952	0.598	0	P7	Slc22a17
0	0.7673	0.929	0.56	0	P7	Nrxn2
0	0.767237	0.715	0.233	0	P7	S100a13
0	0.724498	0.467	0.075	0	P7	Car8
0	0.697912	0.792	0.323	0	P7	Cnp
0	0.660766	0.944	0.604	0	P7	Arl8a
0	0.61253	0.658	0.174	0	P7	Avp
0	0.610393	0.829	0.415	0	P7	Clptm1
0	0.603884	0.811	0.361	0	P7	Atp6ap1
0	0.591657	0.788	0.347	0	P7	Grina
5.03044e-307	0.699306	0.936	0.457	1.45209e-302	P7	Nrxn1
1.18731e-306	0.711585	0.361	0.036	3.42729e-302	P7	S100a4
1.95723e-306	0.690617	0.54	0.129	5.64974e-302	P7	Kcnd2
3.38541e-306	0.866816	0.866	0.359	9.77234e-302	P7	Ramp1
1.99483e-305	0.726382	0.7	0.248	5.75828e-301	P7	Alcam
1.20047e-300	0.621973	0.31	0.02	3.46527e-296	P7	Matn4
6.48915e-300	0.588337	0.457	0.077	1.87316e-295	P7	S100b
3.33228e-285	0.590232	0.851	0.478	9.61896e-281	P7	Pigt
1.48261e-281	0.596729	0.532	0.133	4.27969e-277	P7	Pmp22
2.80987e-281	0.67023	0.877	0.574	8.11098e-277	P7	Ctsd
6.5569e-276	0.598988	0.721	0.316	1.89271e-271	P7	Abhd12
3.79424e-273	1.00166	0.916	0.689	1.09524e-268	P7	Itm2c
6.14362e-273	0.66945	0.979	0.598	1.77342e-268	P7	Cd9
1.7016e-271	0.587421	0.369	0.05	4.91183e-267	P7	Ntsr2
6.23753e-266	0.803495	0.86	0.41	1.80053e-261	P7	Atp1b2
1.14168e-264	0.638536	0.987	0.75	3.29558e-260	P7	Tubb2a
5.71159e-264	0.812801	0.498	0.129	1.64871e-259	P7	Pcdh11x
1.16382e-262	0.609991	0.399	0.071	3.3595e-258	P7	Qpct
1.17854e-260	0.694116	0.571	0.175	3.40198e-256	P7	Pid1
5.6895e-259	1.36789	0.809	0.333	1.64233e-254	P7	Sparcl1
1.51229e-258	1.33042	0.761	0.315	4.36538e-254	P7	Clu
5.4142e-254	1.26579	0.462	0.104	1.56286e-249	P7	Agt
7.12798e-253	0.922957	0.947	0.491	2.05756e-248	P7	Atp1a2
4.11555e-251	0.945804	0.999	0.638	1.18799e-246	P7	Apoe
1.06215e-247	0.731789	0.49	0.125	3.06601e-243	P7	Fxyd1
5.43076e-247	0.678574	0.317	0.039	1.56764e-242	P7	Pcdh15
9.00743e-247	0.799701	0.471	0.111	2.60008e-242	P7	Cldn10
2.97356e-236	0.618614	0.993	0.765	8.58349e-232	P7	Gpm6b
3.17607e-236	0.611671	0.98	0.702	9.16805e-232	P7	Pcsk1n
6.01114e-233	0.700499	0.453	0.108	1.73518e-228	P7	Slc7a10
7.42151e-226	0.610063	0.959	0.607	2.14229e-221	P7	Nfix
1.31355e-225	0.676453	0.622	0.247	3.79169e-221	P7	Gatm
3.17499e-225	1.08671	0.728	0.429	9.16492e-221	P7	Mlc1
2.20886e-223	0.587443	0.703	0.288	6.37609e-219	P7	Dlgap1
3.18969e-222	0.67263	0.494	0.148	9.20735e-218	P7	Enpp2
4.21646e-218	0.653551	0.925	0.617	1.21712e-213	P7	Gpm6a
9.46418e-217	0.585476	0.371	0.078	2.73193e-212	P7	Plppr1
5.63911e-210	0.643978	0.782	0.444	1.62778e-205	P7	Tmem176b
1.6187e-197	0.884227	0.582	0.254	4.67254e-193	P7	Ncald
6.47522e-195	0.588164	0.805	0.468	1.86914e-190	P7	Sulf2
3.56787e-194	0.749773	0.694	0.388	1.0299e-189	P7	Cacng4
2.5895e-193	0.675042	0.597	0.23	7.47484e-189	P7	Nr4a1
6.72929e-189	0.60009	0.748	0.371	1.94248e-184	P7	Slc6a1
1.24524e-186	0.641456	0.471	0.162	3.59452e-182	P7	Anks1b
7.58518e-185	0.787422	0.558	0.224	2.18954e-180	P7	Scrg1
2.5743e-184	0.708017	0.599	0.263	7.43098e-180	P7	Cdo1
3.55397e-178	0.64063	0.965	0.688	1.02589e-173	P7	Ttyh1
6.4057e-173	0.633758	0.475	0.172	1.84907e-168	P7	Phlda1
4.63536e-167	0.601343	0.464	0.172	1.33804e-162	P7	Necab2
9.26352e-166	0.760356	0.422	0.145	2.67401e-161	P7	Mfsd2a
4.97006e-163	0.693633	0.377	0.102	1.43466e-158	P7	Rarres2
9.65496e-162	0.705698	0.755	0.396	2.787e-157	P7	Slc1a2
1.13668e-159	0.69964	0.599	0.314	3.28114e-155	P7	Epn2
1.22932e-159	0.599599	0.417	0.128	3.54857e-155	P7	Aqp4
3.24909e-158	0.610885	0.55	0.254	9.37881e-154	P7	Zdhhc2
3.02981e-157	0.901087	0.596	0.303	8.74586e-153	P7	Olig2
1.81766e-156	0.621442	0.442	0.156	5.24685e-152	P7	Opcml
1.14057e-154	0.599205	0.752	0.433	3.29237e-150	P7	Tril
3.64273e-154	0.586152	0.604	0.292	1.05151e-149	P7	Rgcc
2.71078e-151	0.613537	0.599	0.274	7.82494e-147	P7	Slc25a18
1.77343e-149	0.746391	0.401	0.129	5.11919e-145	P7	Slc7a11
9.27891e-148	0.876961	0.738	0.368	2.67845e-143	P7	Slc6a11
7.99403e-137	0.663928	0.529	0.25	2.30756e-132	P7	Gm45153
4.96012e-133	0.645393	0.488	0.217	1.43179e-128	P7	Pltp
1.64897e-129	0.633002	0.683	0.381	4.75992e-125	P7	Gria2
1.76787e-128	0.608591	0.544	0.263	5.10313e-124	P7	Hspa2
8.38198e-124	0.609542	0.471	0.217	2.41954e-119	P7	Olfm2
1.84704e-107	0.823174	0.427	0.167	5.33166e-103	P7	Pla2g7
4.12279e-86	0.636612	0.362	0.153	1.19008e-81	P7	Col23a1
