## Supplementary material for "Cascade Diversification Directs the Generation of Neuronal Diversity in Hypothalamus": Table S4

### Sheet: Sheet 1
p_val	avg_logFC	pct.1	pct.2	p_val_adj	cluster	gene
0	0.902044	0.863	0.366	0	cRGC	Pclaf
0	0.604304	0.806	0.327	0	cRGC	Spc24
2.76308e-271	0.582296	0.947	0.609	7.97949e-267	cRGC	Lmnb1
9.31783e-269	0.639743	0.788	0.34	2.6909e-264	cRGC	Birc5
4.16181e-263	0.675777	0.816	0.381	1.20189e-258	cRGC	Rrm2
2.45661e-259	0.615816	0.866	0.488	7.09443e-255	cRGC	Cks1b
2.78689e-256	0.738481	0.787	0.348	8.04826e-252	cRGC	Top2a
3.29857e-246	0.455756	0.71	0.297	9.52593e-242	cRGC	Cenpm
4.33846e-246	0.6254	0.788	0.355	1.2529e-241	cRGC	Cdca8
7.27944e-240	0.544047	0.874	0.489	2.10223e-235	cRGC	Smc2
2.70126e-239	0.610372	0.704	0.29	7.80098e-235	cRGC	Pbk
1.23291e-236	0.638349	0.709	0.301	3.56051e-232	cRGC	Cdk1
4.86787e-233	0.68111	0.775	0.375	1.40579e-228	cRGC	Cks2
1.60367e-229	0.540495	0.654	0.254	4.63124e-225	cRGC	Spc25
1.7243e-226	0.565393	0.712	0.31	4.9796e-222	cRGC	Ccna2
9.73559e-226	0.470913	0.712	0.309	2.81154e-221	cRGC	Gmnn
3.3521e-221	0.590381	0.72	0.326	9.68053e-217	cRGC	Cdca3
1.3855e-217	0.553753	0.845	0.521	4.0012e-213	cRGC	Dctpp1
2.42737e-213	0.718903	0.734	0.341	7.01e-209	cRGC	Ube2c
6.01974e-208	0.551444	0.835	0.487	1.73844e-203	cRGC	Smc4
3.21346e-201	0.734746	0.745	0.368	9.28015e-197	cRGC	Cenpf
2.5248e-200	0.654404	0.646	0.279	7.29136e-196	cRGC	Ccnb1
4.52e-198	0.549907	0.694	0.311	1.30533e-193	cRGC	Tpx2
7.92787e-197	0.462058	0.596	0.233	2.28949e-192	cRGC	Pimreg
6.17901e-194	0.630008	0.709	0.32	1.78444e-189	cRGC	Mki67
7.28226e-191	0.378602	0.705	0.333	2.10304e-186	cRGC	Cenpw
3.61037e-190	0.638026	0.718	0.353	1.04264e-185	cRGC	Cenpa
3.12771e-178	0.637594	0.605	0.258	9.03252e-174	cRGC	Prc1
3.76446e-177	0.398359	0.64	0.288	1.08714e-172	cRGC	Mcm5
1.15423e-171	0.460745	0.691	0.354	3.3333e-167	cRGC	Tyms
5.49722e-171	0.404214	0.655	0.308	1.58754e-166	cRGC	Uhrf1
1.14934e-169	0.567642	0.581	0.247	3.31919e-165	cRGC	Cdc20
8.73309e-169	0.406486	0.502	0.184	2.52203e-164	cRGC	Aurkb
4.98766e-168	0.528108	0.569	0.24	1.44039e-163	cRGC	Nusap1
2.07057e-166	0.449046	0.65	0.306	5.97961e-162	cRGC	Racgap1
2.9013e-165	0.436027	0.625	0.288	8.37866e-161	cRGC	Lockd
1.84944e-164	0.394183	0.811	0.507	5.34099e-160	cRGC	Usp1
1.25339e-162	0.385025	0.527	0.209	3.61966e-158	cRGC	Knl1
1.18671e-161	0.379201	0.61	0.278	3.42711e-157	cRGC	Dbf4
1.25651e-161	0.417519	0.624	0.293	3.62867e-157	cRGC	Tacc3
8.61321e-161	0.380187	0.645	0.32	2.48741e-156	cRGC	Cenpq
8.64282e-161	0.404247	0.74	0.417	2.49596e-156	cRGC	Rrm1
4.8284e-159	0.402926	0.574	0.248	1.39439e-154	cRGC	Incenp
2.95086e-158	0.403012	0.516	0.199	8.52178e-154	cRGC	Mis18bp1
2.96222e-153	0.429855	0.649	0.331	8.55459e-149	cRGC	Mcm3
1.26223e-150	0.503973	0.589	0.267	3.64519e-146	cRGC	Cenpe
2.67368e-149	0.419283	0.619	0.289	7.72131e-145	cRGC	Ccnb2
7.05355e-149	0.380981	0.605	0.285	2.03699e-144	cRGC	Hells
4.03829e-143	0.412261	0.553	0.249	1.16622e-138	cRGC	Kif11
1.22686e-142	0.421875	0.684	0.378	3.54305e-138	cRGC	Lig1
0	0.897734	0.632	0.097	0	pri-AP1	Ndnf
0	0.848815	0.736	0.233	0	pri-AP1	Dkk3
0	0.820111	0.41	0.036	0	pri-AP1	Gdf10
0	0.783981	0.68	0.175	0	pri-AP1	Pax6
1.14499e-253	0.895723	0.481	0.099	3.30661e-249	pri-AP1	Nid1
6.18907e-226	0.998889	0.891	0.552	1.78734e-221	pri-AP1	Ednrb
9.92716e-222	0.744815	0.69	0.28	2.86686e-217	pri-AP1	Paqr8
4.7981e-218	0.399141	0.408	0.076	1.38564e-213	pri-AP1	Veph1
8.308e-200	1.14211	0.725	0.399	2.39927e-195	pri-AP1	Aldoc
1.41267e-192	0.830849	0.772	0.428	4.07965e-188	pri-AP1	Kcne1l
3.09906e-188	0.916528	0.779	0.416	8.94978e-184	pri-AP1	AW047730
2.86442e-184	1.14099	0.53	0.172	8.27215e-180	pri-AP1	Pla2g7
7.97536e-177	0.569501	0.937	0.628	2.3032e-172	pri-AP1	Nr2f2
2.65337e-176	0.599675	0.69	0.313	7.66265e-172	pri-AP1	Ppp1r1a
3.90582e-164	0.55431	0.472	0.142	1.12796e-159	pri-AP1	Ptx3
1.66164e-152	0.670447	0.635	0.291	4.79864e-148	pri-AP1	Cmtm5
8.74685e-150	0.525766	0.596	0.248	2.526e-145	pri-AP1	Gdpd2
1.14917e-140	0.438806	0.555	0.22	3.31869e-136	pri-AP1	Tspan18
6.35808e-139	0.656612	0.667	0.348	1.83615e-134	pri-AP1	Plat
1.09589e-138	0.709749	0.631	0.295	3.16481e-134	pri-AP1	Luzp2
3.38273e-137	1.01375	0.681	0.37	9.769e-133	pri-AP1	Clu
4.56296e-126	0.411727	0.479	0.173	1.31774e-121	pri-AP1	Cp
5.84377e-126	0.470859	0.509	0.188	1.68762e-121	pri-AP1	Aldh1l1
1.61174e-117	0.484957	0.748	0.434	4.65454e-113	pri-AP1	Wnt7b
2.43549e-98	0.540653	0.754	0.451	7.03345e-94	pri-AP1	Mlc1
0	0.858569	0.836	0.128	0	pri-AP2	Foxg1
8.60667e-119	0.591043	0.593	0.179	2.48552e-114	pri-AP2	Naaa
1.93298e-72	0.486021	0.585	0.223	5.58226e-68	pri-AP2	Entpd2
3.63375e-71	0.498007	0.533	0.207	1.04939e-66	pri-AP2	Gm17455
5.52132e-71	0.440274	0.541	0.212	1.5945e-66	pri-AP2	Fmo1
1.4148e-68	0.512893	0.82	0.506	4.0858e-64	pri-AP2	Lhfp
7.12597e-68	0.578312	0.735	0.391	2.05791e-63	pri-AP2	Riiad1
1.05828e-66	0.558986	0.762	0.461	3.05619e-62	pri-AP2	Pdlim4
2.53775e-64	0.461955	0.547	0.219	7.32878e-60	pri-AP2	Meig1
5.90863e-60	0.630294	0.641	0.325	1.70635e-55	pri-AP2	Fbxo2
1.90735e-58	0.483204	0.627	0.3	5.50823e-54	pri-AP2	Fam183b
2.68517e-57	0.440617	0.651	0.324	7.75449e-53	pri-AP2	Pacrg
5.56474e-53	0.434721	0.633	0.306	1.60704e-48	pri-AP2	Hspa2
3.76719e-49	0.365858	0.597	0.28	1.08793e-44	pri-AP2	Enkur
3.77528e-306	0.721845	0.657	0.144	1.09026e-301	pri-TC1	Gpr50
9.25058e-243	0.808115	0.825	0.289	2.67148e-238	pri-TC1	Nkx2-4
2.19526e-241	0.935477	0.403	0.058	6.33969e-237	pri-TC1	Shh
1.57138e-233	0.680699	0.742	0.224	4.538e-229	pri-TC1	Rax
9.43081e-132	0.436619	0.777	0.351	2.72352e-127	pri-TC1	Nkx2-1
1.65599e-115	0.578428	0.798	0.449	4.78235e-111	pri-TC1	Slit2
4.52572e-114	0.586764	0.848	0.523	1.30698e-109	pri-TC1	Anxa5
9.76003e-99	0.477568	0.498	0.195	2.8186e-94	pri-TC1	Pifo
2.05759e-207	0.545992	0.496	0.077	5.94211e-203	pri-TC2	Tbx3
4.35349e-204	0.565057	0.443	0.064	1.25724e-199	pri-TC2	Emx2
4.41889e-204	0.88016	0.893	0.311	1.27613e-199	pri-TC2	Nkx2-4
4.48032e-164	0.88185	0.926	0.456	1.29387e-159	pri-TC2	Slit2
3.68528e-162	1.09137	0.399	0.066	1.06427e-157	pri-TC2	1500015O10Rik
1.38822e-152	0.697817	0.731	0.244	4.00905e-148	pri-TC2	Gpc3
5.01234e-150	0.6569	0.427	0.083	1.44752e-145	pri-TC2	Otx2
4.76496e-148	0.590558	0.743	0.255	1.37607e-143	pri-TC2	Lix1
1.00228e-146	0.490828	0.439	0.089	2.89448e-142	pri-TC2	Cpa4
6.81817e-142	0.64598	0.541	0.142	1.96902e-137	pri-TC2	Pdzph1
7.84085e-130	0.809755	0.956	0.645	2.26436e-125	pri-TC2	Ccnd2
2.61501e-128	0.745981	0.861	0.434	7.55188e-124	pri-TC2	Plagl1
5.25384e-128	0.884081	0.684	0.256	1.51726e-123	pri-TC2	Rax
1.21807e-118	0.454535	0.536	0.158	3.51766e-114	pri-TC2	Gm43426
3.40854e-107	0.642395	0.434	0.119	9.84352e-103	pri-TC2	Tnfrsf19
5.92617e-97	0.601097	0.61	0.256	1.71142e-92	pri-TC2	Gli3
1.61378e-95	0.451304	0.591	0.217	4.66044e-91	pri-TC2	Asb4
4.62086e-94	0.545469	0.851	0.498	1.33446e-89	pri-TC2	Fstl1
2.93115e-93	0.528475	0.608	0.251	8.46486e-89	pri-TC2	Tenm4
2.15087e-83	0.604002	0.845	0.48	6.21148e-79	pri-TC2	Rmst
7.49255e-83	0.669526	0.81	0.48	2.16377e-78	pri-TC2	Sfrp1
6.96938e-77	0.646205	0.854	0.539	2.01269e-72	pri-TC2	Anxa5
4.7686e-76	0.456605	0.696	0.362	1.37712e-71	pri-TC2	Efnb1
5.65832e-76	0.490495	0.889	0.569	1.63407e-71	pri-TC2	Nes
1.76908e-68	0.505661	0.661	0.335	5.10892e-64	pri-TC2	Fezf2
4.47389e-56	0.37912	0.714	0.398	1.29202e-51	pri-TC2	Mpped2
0	1.77961	0.748	0.033	0	pri-TC3	Col25a1
1.32815e-287	1.09937	0.728	0.084	3.83555e-283	pri-TC3	Tbx3
1.72928e-228	0.712751	0.418	0.029	4.99399e-224	pri-TC3	Fgf10
1.66807e-225	0.541698	0.333	0.016	4.81723e-221	pri-TC3	Tbx3os1
1.0343e-214	0.67539	0.364	0.022	2.98697e-210	pri-TC3	Deptor
6.95243e-212	0.551331	0.344	0.019	2.00779e-207	pri-TC3	Dio2
3.87509e-192	1.34075	0.935	0.262	1.11909e-187	pri-TC3	Rax
2.83423e-190	1.08713	0.415	0.037	8.18497e-186	pri-TC3	Scn9a
2.06243e-165	1.16409	0.884	0.257	5.9561e-161	pri-TC3	Gpc3
1.0604e-141	0.638132	0.493	0.076	3.06233e-137	pri-TC3	Grik3
3.35755e-131	0.833251	0.694	0.167	9.69627e-127	pri-TC3	Maf
2.06721e-128	1.31435	0.976	0.657	5.96989e-124	pri-TC3	Six3
2.9221e-122	0.974477	0.52	0.101	8.43872e-118	pri-TC3	Fbn2
1.72255e-118	0.778031	0.602	0.141	4.97456e-114	pri-TC3	Fndc3c1
2.80571e-110	0.84879	0.578	0.136	8.1026e-106	pri-TC3	Prelp
1.69557e-104	0.842313	0.619	0.166	4.89665e-100	pri-TC3	Fzd5
3.67462e-102	0.997553	0.949	0.522	1.06119e-97	pri-TC3	Six3os1
1.31493e-99	1.52362	0.935	0.59	3.79739e-95	pri-TC3	Cdkn1c
1.95734e-97	0.809877	0.857	0.335	5.6526e-93	pri-TC3	Nkx2-4
1.20009e-93	0.799866	0.694	0.236	3.46574e-89	pri-TC3	Dhrs7
1.23305e-92	0.725289	0.367	0.061	3.56093e-88	pri-TC3	Frzb
3.09865e-89	1.02996	0.524	0.13	8.9486e-85	pri-TC3	Mia
5.26612e-88	0.788461	0.748	0.274	1.5208e-83	pri-TC3	Lix1
1.24065e-86	0.590428	0.463	0.105	3.58287e-82	pri-TC3	Col27a1
2.97867e-85	1.54642	0.531	0.143	8.6021e-81	pri-TC3	Atf3
2.15643e-84	0.694216	0.524	0.142	6.22757e-80	pri-TC3	Cacna2d2
2.72232e-83	1.4228	0.884	0.52	7.86179e-79	pri-TC3	Dlk1
1.25013e-82	0.53016	0.395	0.076	3.61024e-78	pri-TC3	Kctd14
1.09308e-78	1.01155	0.395	0.079	3.1567e-74	pri-TC3	1500015O10Rik
1.55642e-70	1.25605	0.551	0.187	4.49478e-66	pri-TC3	Col23a1
1.0857e-69	0.856265	0.507	0.144	3.1354e-65	pri-TC3	Six6
2.7147e-69	0.527409	0.667	0.235	7.83978e-65	pri-TC3	Rbp1
2.75178e-69	1.24517	0.827	0.476	7.94686e-65	pri-TC3	Fosb
4.29398e-68	0.579561	0.847	0.386	1.24006e-63	pri-TC3	Nkx2-1
1.66507e-64	0.909826	0.895	0.569	4.80855e-60	pri-TC3	Igfbp2
8.88523e-62	0.56615	0.52	0.173	2.56596e-57	pri-TC3	Rbms1
8.13662e-61	0.678849	0.925	0.625	2.34977e-56	pri-TC3	Rian
6.50222e-56	0.628912	0.684	0.325	1.87778e-51	pri-TC3	Fbxl7
2.14286e-54	0.612014	0.459	0.15	6.18835e-50	pri-TC3	Pxdc1
1.32305e-53	0.592126	0.585	0.258	3.82083e-49	pri-TC3	Fat3
4.0238e-53	0.605607	0.891	0.561	1.16203e-48	pri-TC3	Lhx2
1.52643e-52	0.696123	0.582	0.26	4.40818e-48	pri-TC3	Lpar4
1.87117e-52	0.501798	0.622	0.274	5.40376e-48	pri-TC3	Cyba
1.24289e-51	0.619703	0.51	0.186	3.58935e-47	pri-TC3	Slc16a2
1.95424e-51	0.607042	0.816	0.505	5.64364e-47	pri-TC3	Efna5
1.85713e-49	1.0305	0.48	0.173	5.3632e-45	pri-TC3	Cebpd
8.87583e-48	0.479811	0.759	0.408	2.56325e-43	pri-TC3	Mpped2
7.78401e-46	0.632992	0.762	0.455	2.24794e-41	pri-TC3	Plagl1
3.83236e-44	0.443977	0.643	0.296	1.10675e-39	pri-TC3	Klhdc8b
8.48541e-37	0.481514	0.592	0.288	2.4505e-32	pri-TC3	Lpar1
0	0.541025	0.447	0.027	0	pri-IPC	St18
3.17942e-269	1.14101	0.905	0.289	9.18184e-265	pri-IPC	Elavl4
5.10858e-258	0.676288	0.687	0.122	1.47531e-253	pri-IPC	Srrm4
6.00301e-250	1.6074	0.984	0.672	1.73361e-245	pri-IPC	Tubb3
4.6347e-234	1.03416	0.683	0.138	1.33845e-229	pri-IPC	Insm1
1.71424e-220	1.01516	0.396	0.042	4.95057e-216	pri-IPC	Nhlh2
1.43124e-208	0.989546	0.878	0.355	4.13328e-204	pri-IPC	Tagln3
1.7074e-206	1.01063	0.971	0.489	4.9308e-202	pri-IPC	Elavl3
1.53973e-194	0.849461	0.771	0.233	4.44658e-190	pri-IPC	Dcx
2.37453e-193	1.21776	0.74	0.209	6.8574e-189	pri-IPC	Igfbpl1
6.44473e-179	0.525802	0.709	0.187	1.86117e-174	pri-IPC	Celf3
2.05301e-167	0.851674	0.831	0.328	5.92889e-163	pri-IPC	Elavl2
3.0849e-167	0.704398	0.699	0.204	8.90888e-163	pri-IPC	Trp53i11
1.6471e-159	0.755875	0.889	0.428	4.75666e-155	pri-IPC	Kif5c
4.93888e-151	0.746427	0.889	0.437	1.4263e-146	pri-IPC	Crmp1
1.64452e-132	0.825144	0.878	0.48	4.74922e-128	pri-IPC	Mllt11
1.30723e-131	0.782533	0.414	0.081	3.77516e-127	pri-IPC	Dlx2
2.13721e-131	0.794812	0.417	0.084	6.17205e-127	pri-IPC	Dlx1
1.22881e-130	0.571051	0.874	0.431	3.54868e-126	pri-IPC	Rbfox2
7.36878e-120	0.515284	0.604	0.183	2.12803e-115	pri-IPC	Mir124-2hg
5.88923e-118	0.659503	0.65	0.223	1.70075e-113	pri-IPC	Pou2f2
2.5226e-113	0.529035	0.796	0.338	7.28502e-109	pri-IPC	Rnf165
1.80229e-112	0.79575	0.796	0.401	5.20483e-108	pri-IPC	Celf4
2.55974e-111	0.908032	0.683	0.266	7.39226e-107	pri-IPC	Ina
5.51936e-105	0.500186	0.55	0.168	1.59394e-100	pri-IPC	Mfng
1.59823e-104	0.525915	0.917	0.54	4.61553e-100	pri-IPC	Gng2
6.76431e-102	0.471256	0.713	0.283	1.95346e-97	pri-IPC	Cdk5r1
1.09491e-100	0.505605	0.664	0.245	3.16199e-96	pri-IPC	Cited2
1.5166e-98	0.472964	0.474	0.131	4.3798e-94	pri-IPC	Dll3
1.93672e-97	0.54091	0.602	0.215	5.59307e-93	pri-IPC	Fam110a
1.88856e-88	0.570412	0.817	0.451	5.45397e-84	pri-IPC	Pak3
7.81595e-84	0.48256	0.548	0.193	2.25717e-79	pri-IPC	Syt1
2.4656e-82	0.497988	0.883	0.557	7.12039e-78	pri-IPC	Mex3a
4.64998e-82	0.830189	0.831	0.495	1.34287e-77	pri-IPC	Hes6
6.36996e-82	0.475015	0.868	0.553	1.83958e-77	pri-IPC	Rufy3
4.61724e-80	0.437547	0.715	0.332	1.33341e-75	pri-IPC	Coro1c
7.64745e-75	0.641795	0.893	0.588	2.20851e-70	pri-IPC	Cd24a
7.59116e-73	0.862553	0.767	0.431	2.19225e-68	pri-IPC	Abracl
6.44231e-72	0.502021	0.839	0.502	1.86047e-67	pri-IPC	Chd3
6.73847e-65	0.51268	0.854	0.54	1.946e-60	pri-IPC	Nrep
1.51721e-62	0.62322	0.711	0.392	4.38155e-58	pri-IPC	Zfhx3
7.99724e-57	0.871032	0.625	0.319	2.30952e-52	pri-IPC	Gadd45g
8.42001e-56	0.56487	0.66	0.338	2.43162e-51	pri-IPC	Cenpe
3.98032e-55	0.497594	0.68	0.347	1.14948e-50	pri-IPC	Spc25
1.75047e-53	0.457607	0.682	0.371	5.0552e-49	pri-IPC	Gng3
3.95839e-51	0.511644	0.781	0.458	1.14314e-46	pri-IPC	Cdca8
1.45278e-50	0.488491	0.689	0.362	4.19547e-46	pri-IPC	Ccnb1
1.00051e-46	0.539948	0.786	0.452	2.88938e-42	pri-IPC	Top2a
1.83092e-44	0.468847	0.763	0.448	5.28751e-40	pri-IPC	Birc5
2.94381e-44	0.445364	0.621	0.313	8.50143e-40	pri-IPC	Nusap1
0	2.19881	0.952	0.094	0	pri-OPC	Pdgfra
0	1.96201	0.958	0.133	0	pri-OPC	Cntn1
0	1.66538	0.912	0.054	0	pri-OPC	Gpr17
0	1.6339	0.932	0.086	0	pri-OPC	Lhfpl3
0	1.57776	0.921	0.082	0	pri-OPC	Cspg4
0	1.54883	0.88	0.105	0	pri-OPC	C1ql1
0	1.54175	0.928	0.054	0	pri-OPC	Sox10
0	1.46605	0.947	0.289	0	pri-OPC	Ncald
0	1.42672	0.919	0.168	0	pri-OPC	Pcdh11x
0	1.38288	0.858	0.166	0	pri-OPC	Mfsd2a
0	1.34818	0.814	0.056	0	pri-OPC	Pcdh15
0	1.18907	0.895	0.184	0	pri-OPC	Enpp2
0	1.17958	0.877	0.191	0	pri-OPC	Anks1b
0	1.14653	0.834	0.122	0	pri-OPC	Car8
0	1.14585	0.722	0.045	0	pri-OPC	Matn4
0	1.14484	0.862	0.098	0	pri-OPC	Plppr1
0	1.13485	0.786	0.065	0	pri-OPC	Ptpre
0	1.13162	0.829	0.102	0	pri-OPC	Qpct
0	1.06471	0.81	0.081	0	pri-OPC	Brinp3
0	1.05308	0.867	0.182	0	pri-OPC	Kcnd2
0	1.03445	0.803	0.062	0	pri-OPC	3110035E14Rik
0	0.996309	0.786	0.113	0	pri-OPC	Dnm3
2.24798e-300	1.07131	0.858	0.201	6.49195e-296	pri-OPC	Mmp15
1.31341e-298	1.21089	0.902	0.224	3.79301e-294	pri-OPC	Pid1
1.10454e-296	1.24845	0.827	0.182	3.18979e-292	pri-OPC	Opcml
3.34117e-296	1.01257	0.821	0.164	9.64895e-292	pri-OPC	Gm42583
6.46063e-296	1.84992	0.963	0.32	1.86577e-291	pri-OPC	Olig1
3.31987e-290	1.31167	0.93	0.26	9.58744e-286	pri-OPC	Scrg1
9.95514e-275	0.99506	0.821	0.195	2.87494e-270	pri-OPC	Ostf1
5.60565e-272	1.46926	0.958	0.332	1.61886e-267	pri-OPC	Olig2
7.36159e-269	1.13913	0.875	0.236	2.12595e-264	pri-OPC	Olfm2
2.41725e-265	1.17956	0.781	0.159	6.98077e-261	pri-OPC	Gpr37l1
3.03949e-257	1.29961	0.923	0.344	8.77776e-253	pri-OPC	Epn2
3.58909e-250	1.10792	0.895	0.285	1.03649e-245	pri-OPC	Zdhhc2
1.942e-245	1.1995	0.899	0.304	5.6083e-241	pri-OPC	Cdo1
6.14957e-244	1.08121	0.807	0.204	1.77594e-239	pri-OPC	Phlda1
4.00086e-240	1.68991	0.976	0.498	1.15541e-235	pri-OPC	Serpine2
5.28461e-238	0.986897	0.816	0.217	1.52614e-233	pri-OPC	Sapcd2
4.76742e-235	0.950125	0.805	0.222	1.37678e-230	pri-OPC	Mmp16
3.33439e-218	0.961937	0.923	0.315	9.62938e-214	pri-OPC	Alcam
1.08365e-212	1.20095	0.923	0.428	3.12948e-208	pri-OPC	Cacng4
8.99208e-210	0.947273	0.897	0.297	2.59682e-205	pri-OPC	Gatm
1.48217e-207	1.26677	0.956	0.417	4.28035e-203	pri-OPC	Gria2
1.15062e-205	1.06395	0.897	0.329	3.32288e-201	pri-OPC	Rgcc
4.64548e-193	1.10031	0.906	0.414	1.34157e-188	pri-OPC	Gm2a
3.4595e-192	1.27796	0.952	0.482	9.99069e-188	pri-OPC	Bcan
2.93147e-187	0.959391	0.838	0.303	8.46579e-183	pri-OPC	Spry1
6.11598e-184	0.981982	0.904	0.417	1.76623e-179	pri-OPC	Pik3r1
5.52229e-177	0.989782	0.945	0.582	1.59478e-172	pri-OPC	Tpm1
6.87854e-167	1.17401	0.783	0.283	1.98645e-162	pri-OPC	Gm45153
0	0.843372	0.5	0.012	0	pri-EC	Rspo2
9.61755e-163	1.33239	0.368	0.014	2.77745e-158	pri-EC	Deup1
2.44792e-150	1.46953	0.737	0.076	7.06935e-146	pri-EC	Tm4sf1
8.60891e-125	0.84587	0.421	0.026	2.48617e-120	pri-EC	Hdc
6.5591e-119	0.929449	0.509	0.042	1.8942e-114	pri-EC	Odf3b
2.67969e-104	1.27992	0.368	0.025	7.73867e-100	pri-EC	Ccno
5.87626e-103	1.11387	0.474	0.043	1.697e-98	pri-EC	Gm28050
4.38241e-94	1.46326	0.579	0.073	1.2656e-89	pri-EC	Wnt8b
1.49493e-92	1.34485	0.754	0.13	4.31722e-88	pri-EC	1110017D15Rik
5.16166e-87	0.854604	0.447	0.045	1.49063e-82	pri-EC	Acot5
6.92938e-84	0.924792	0.535	0.068	2.00114e-79	pri-EC	Dmkn
4.36184e-80	0.948957	0.474	0.056	1.25966e-75	pri-EC	Rnase4
2.71853e-79	1.14983	0.605	0.092	7.85083e-75	pri-EC	Calml4
3.34067e-77	0.849563	0.737	0.138	9.64752e-73	pri-EC	1700016K19Rik
2.66174e-75	0.849522	0.5	0.066	7.68685e-71	pri-EC	1700012B09Rik
1.66268e-70	0.897172	0.675	0.131	4.80165e-66	pri-EC	Rsph4a
1.07425e-66	1.0271	0.833	0.224	3.10232e-62	pri-EC	Pifo
1.33589e-66	1.06695	0.596	0.101	3.85793e-62	pri-EC	Clec3b
3.11663e-66	0.840062	0.623	0.116	9.00052e-62	pri-EC	Lrrc23
8.26583e-66	0.881082	0.588	0.103	2.38709e-61	pri-EC	Gm19935
1.01312e-59	1.44334	0.816	0.246	2.9258e-55	pri-EC	Dynlrb2
1.31433e-58	1.04356	0.526	0.095	3.79565e-54	pri-EC	Cdkn1a
4.36238e-57	1.12902	0.772	0.213	1.25981e-52	pri-EC	Cfap126
5.20344e-56	1.19217	0.737	0.205	1.5027e-51	pri-EC	Rsph1
6.6386e-56	1.75387	0.816	0.267	1.91716e-51	pri-EC	Foxj1
1.86763e-55	0.947282	0.807	0.248	5.39353e-51	pri-EC	Tekt1
2.78397e-55	0.850384	0.658	0.153	8.03984e-51	pri-EC	Cfap45
3.24593e-54	1.21699	0.772	0.24	9.37393e-50	pri-EC	Wls
6.52973e-52	0.844658	0.693	0.18	1.88572e-47	pri-EC	1700007K13Rik
2.49571e-50	1.36691	0.746	0.233	7.20737e-46	pri-EC	Meig1
7.96674e-49	1.34776	0.377	0.057	2.30071e-44	pri-EC	Shisa8
1.53319e-48	0.85319	0.746	0.213	4.42769e-44	pri-EC	2410004P03Rik
2.93395e-47	1.33635	0.491	0.099	8.47295e-43	pri-EC	Ifitm3
2.58662e-46	1.1969	0.886	0.407	7.46991e-42	pri-EC	Riiad1
6.11178e-46	1.08726	0.789	0.272	1.76502e-41	pri-EC	Pltp
4.26449e-45	1.30866	0.614	0.159	1.23154e-40	pri-EC	Rarres2
1.46513e-41	1.06295	0.816	0.315	4.23114e-37	pri-EC	Fam183b
6.62087e-41	0.861694	0.798	0.294	1.91204e-36	pri-EC	Enkur
3.22882e-39	0.855968	0.561	0.15	9.32452e-35	pri-EC	Gas6
4.39897e-39	0.903025	0.921	0.511	1.27038e-34	pri-EC	Ezr
5.58744e-39	0.977373	0.833	0.426	1.6136e-34	pri-EC	Hipk1
1.02338e-37	0.917308	0.798	0.321	2.95541e-33	pri-EC	Hspa2
1.4158e-36	0.85336	0.737	0.293	4.08869e-32	pri-EC	Ccdc39
3.98427e-36	1.25692	0.474	0.121	1.15062e-31	pri-EC	Myb
8.43009e-35	0.890377	0.86	0.413	2.43452e-30	pri-EC	Tppp3
8.85448e-35	0.996466	0.86	0.484	2.55709e-30	pri-EC	Mlf1
8.31084e-32	0.950599	0.851	0.508	2.40009e-27	pri-EC	Tmem107
4.08973e-31	0.869049	0.851	0.412	1.18107e-26	pri-EC	Clu
1.40889e-30	1.02084	0.675	0.251	4.06874e-26	pri-EC	Chchd10
2.84421e-29	1.23439	0.675	0.289	8.21379e-25	pri-EC	Ntn1
3.09246e-167	0.846837	0.684	0.148	8.93072e-163	qRGC	Pdzph1
4.15276e-135	0.82372	0.658	0.173	1.19928e-130	qRGC	Prex2
2.38051e-132	0.866004	0.588	0.138	6.87467e-128	qRGC	Hopx
1.97297e-116	1.55055	0.861	0.423	5.69775e-112	qRGC	Sparcl1
7.56846e-105	1.02279	0.609	0.175	2.1857e-100	qRGC	Cldn10
9.48679e-95	0.818993	0.516	0.127	2.73969e-90	qRGC	Mia
1.72555e-92	0.792027	0.89	0.498	4.98321e-88	qRGC	Ezr
3.15149e-91	0.577577	0.51	0.135	9.1012e-87	qRGC	Foxb1
5.49449e-88	0.973626	0.893	0.51	1.58675e-83	qRGC	Serpine2
2.06064e-87	0.673994	0.641	0.228	5.95091e-83	qRGC	Wls
8.45112e-86	1.00249	0.919	0.58	2.4406e-81	qRGC	Ntrk2
4.54265e-85	0.93366	0.823	0.431	1.31187e-80	qRGC	Atp1b1
1.06183e-82	0.937712	0.904	0.592	3.06645e-78	qRGC	Nkain4
4.16133e-82	1.08657	0.551	0.175	1.20175e-77	qRGC	Slc7a11
4.89878e-81	0.826246	0.794	0.421	1.41472e-76	qRGC	Pbxip1
8.05299e-77	0.96681	0.829	0.523	2.32562e-72	qRGC	Dtna
7.28584e-75	1.19044	0.78	0.401	2.10408e-70	qRGC	Clu
2.61593e-74	0.737898	0.736	0.35	7.55453e-70	qRGC	Arap2
4.53821e-74	0.659912	0.701	0.302	1.31059e-69	qRGC	Sulf1
4.33277e-73	0.708915	0.652	0.256	1.25126e-68	qRGC	Itih5
8.5584e-73	0.582839	0.536	0.175	2.47158e-68	qRGC	Gm20501
4.89695e-72	0.780121	0.843	0.475	1.41419e-67	qRGC	Slit2
4.67856e-71	0.703011	0.861	0.491	1.35112e-66	qRGC	Vcam1
1.2712e-70	0.597499	0.467	0.143	3.6711e-66	qRGC	Nebl
1.04581e-69	0.746245	0.794	0.396	3.02019e-65	qRGC	Riiad1
4.10818e-67	1.12359	0.774	0.408	1.1864e-62	qRGC	S100a6
1.05117e-64	0.738509	0.925	0.589	3.03568e-60	qRGC	Ednrb
2.11185e-63	0.692308	0.6	0.231	6.09881e-59	qRGC	Entpd2
4.85978e-62	0.619892	0.568	0.214	1.40345e-57	qRGC	Tnc
8.28017e-62	0.662626	0.655	0.309	2.39123e-57	qRGC	Nrbp2
6.65207e-61	0.552417	0.757	0.336	1.92105e-56	qRGC	Nkx2-4
2.23657e-60	0.837888	0.797	0.462	6.45898e-56	qRGC	Ramp1
3.13092e-59	0.566266	0.568	0.238	9.04177e-55	qRGC	Tspan33
9.66367e-59	0.868204	0.777	0.438	2.79077e-54	qRGC	Slc6a11
4.36989e-57	0.644281	0.722	0.38	1.26198e-52	qRGC	Trim9
5.02254e-57	0.576492	0.728	0.392	1.45046e-52	qRGC	Limch1
1.18302e-55	0.566952	0.699	0.356	3.41645e-51	qRGC	Smpdl3a
4.74673e-53	0.592865	0.51	0.205	1.37081e-48	qRGC	Gm14964
5.21416e-50	0.596985	0.788	0.478	1.5058e-45	qRGC	Ppp2r2b
5.56306e-50	0.650116	0.794	0.491	1.60656e-45	qRGC	Sfrp1
5.90842e-46	0.497588	0.617	0.286	1.70629e-41	qRGC	Enkur
5.1641e-45	0.591925	0.649	0.335	1.49134e-40	qRGC	Slc25a18
9.08244e-45	0.468892	0.577	0.266	2.62292e-40	qRGC	Pltp
9.88439e-45	0.540853	0.507	0.207	2.85451e-40	qRGC	2410004P03Rik
1.87015e-44	0.549114	0.71	0.408	5.40081e-40	qRGC	Sfxn5
2.68544e-44	0.447724	0.548	0.248	7.75527e-40	qRGC	Celsr1
3.47856e-44	0.445772	0.612	0.289	1.00457e-39	qRGC	Acsbg1
4.25134e-44	0.54188	0.791	0.471	1.22774e-39	qRGC	Lxn
1.38854e-38	0.517146	0.687	0.387	4.00997e-34	qRGC	S100a1
2.87591e-37	0.497592	0.809	0.497	8.30534e-33	qRGC	Bcan
0	0.735171	0.594	0.028	0	tRGC	Nkx6-1
4.86281e-300	0.66718	0.371	0.013	1.40433e-295	tRGC	Pax2
1.32908e-293	1.50498	0.888	0.129	3.83825e-289	tRGC	Six6
3.34152e-188	1.19051	0.839	0.196	9.64998e-184	tRGC	Cp
1.03906e-155	1.03651	0.741	0.165	3.0007e-151	tRGC	Maf
2.41785e-140	0.696819	0.364	0.037	6.98252e-136	tRGC	Fgf8
4.20184e-140	1.00212	0.864	0.255	1.21345e-135	tRGC	Zic1
2.32409e-132	0.695124	0.657	0.142	6.71174e-128	tRGC	Zic5
1.471e-122	0.58492	0.594	0.122	4.24809e-118	tRGC	Zic2
6.2049e-117	1.11958	0.962	0.522	1.79191e-112	tRGC	Six3os1
1.1829e-113	0.725268	0.619	0.142	3.4161e-109	tRGC	Kitl
6.69324e-108	0.469034	0.458	0.077	1.93294e-103	tRGC	AC154683.1
1.12265e-103	0.86821	0.822	0.322	3.24209e-99	tRGC	Col2a1
3.21463e-103	0.765454	0.598	0.143	9.28352e-99	tRGC	Zic4
3.95889e-90	1.09639	0.577	0.158	1.14329e-85	tRGC	H19
1.54997e-78	0.553668	0.483	0.118	4.47616e-74	tRGC	Col4a2
7.7619e-74	0.872675	0.976	0.663	2.24156e-69	tRGC	Igfbp5
6.20348e-64	0.684283	0.434	0.114	1.7915e-59	tRGC	Islr2
1.71924e-63	0.592496	0.983	0.657	4.96498e-59	tRGC	Six3
1.48447e-60	1.37775	0.587	0.233	4.28701e-56	tRGC	Igfbpl1
1.94104e-60	0.64887	0.825	0.418	5.60552e-56	tRGC	Gsta4
2.0047e-58	0.573095	0.587	0.214	5.78937e-54	tRGC	Col4a1
8.59564e-58	0.599654	0.608	0.244	2.48233e-53	tRGC	Slc5a3
2.73608e-52	0.421158	0.486	0.162	7.90151e-48	tRGC	Il17rd
4.20716e-52	0.397609	0.49	0.16	1.21499e-47	tRGC	Ablim1
5.7386e-49	0.318054	0.437	0.135	1.65725e-44	tRGC	Npl
2.3753e-46	0.401101	0.538	0.205	6.85963e-42	tRGC	Shtn1
3.83551e-45	1.07019	0.78	0.479	1.10766e-40	tRGC	Fosb
5.42471e-45	0.738139	0.566	0.255	1.5666e-40	tRGC	Ppp1r15a
7.58489e-45	0.377606	0.472	0.165	2.19044e-40	tRGC	Kctd12b
1.67216e-41	0.484514	0.902	0.598	4.82904e-37	tRGC	Cd24a
3.7416e-40	0.563858	0.668	0.355	1.08054e-35	tRGC	Cdh6
5.39718e-40	0.835113	0.734	0.377	1.55865e-35	tRGC	Selenop
1.45645e-38	0.425674	0.713	0.379	4.20608e-34	tRGC	Zfhx4
1.13754e-36	0.47092	0.846	0.495	3.2851e-32	tRGC	Rmst
2.16776e-29	0.374328	0.706	0.403	6.26029e-25	tRGC	Zfhx3
