## Supplementary material for "Cascade Diversification Directs the Generation of Neuronal Diversity in Hypothalamus": Table S5

### Sheet: Sheet 1
p_val	avg_logFC	pct.1	pct.2	p_val_adj	cluster	gene
4.50179e-285	1.03677	0.943	0.272	1.29949e-280	E11	Igf2bp1
9.64772e-227	0.94687	0.918	0.296	2.78491e-222	E11	CT010467.1
8.20925e-196	0.716329	0.819	0.24	2.36968e-191	E11	Lars2
9.51436e-166	1.13193	0.995	0.844	2.74642e-161	E11	Cdkn1c
4.96559e-160	0.791178	0.957	0.586	1.43337e-155	E11	Srrm4
1.10028e-159	0.602038	0.735	0.189	3.17608e-155	E11	Zc3h12c
1.89396e-159	0.768692	0.938	0.484	5.4671e-155	E11	Csrp2
7.04443e-159	0.662524	0.538	0.079	2.03344e-154	E11	Crabp2
2.27901e-146	0.544988	0.784	0.244	6.57859e-142	E11	Igf2bp2
3.42667e-134	0.400391	0.503	0.079	9.89143e-130	E11	Lin28b
2.37322e-126	0.744062	0.947	0.577	6.85052e-122	E11	Abracl
2.6088e-120	0.729274	0.961	0.588	7.53057e-116	E11	Igfbp2
1.15828e-118	0.921002	0.954	0.749	3.34349e-114	E11	Gadd45g
4.24315e-115	0.551818	0.497	0.103	1.22483e-110	E11	Rrm2
5.16497e-115	0.680629	0.911	0.587	1.49092e-110	E11	Hist1h1e
3.47583e-107	0.665437	0.977	0.845	1.00333e-102	E11	Miat
4.50512e-107	0.498011	0.668	0.205	1.30045e-102	E11	Mir124-2hg
2.91601e-101	0.407142	0.657	0.209	8.41736e-97	E11	Gjc1
2.0818e-100	0.54216	0.493	0.112	6.00932e-96	E11	Hist1h1b
4.91289e-100	0.488873	0.374	0.058	1.41816e-95	E11	Pclaf
3.89534e-95	0.526405	0.455	0.097	1.12443e-90	E11	Ube2c
7.79496e-95	0.462615	0.839	0.406	2.25009e-90	E11	Wsb1
6.97055e-94	0.439514	0.435	0.091	2.01212e-89	E11	Hmga2
1.82486e-93	0.446655	0.989	0.868	5.26765e-89	E11	Smarca5
4.4018e-91	0.520296	0.808	0.387	1.27062e-86	E11	Tmem2
1.71648e-90	0.575958	0.889	0.541	4.95478e-86	E11	Lhx2
1.15882e-88	0.678915	0.808	0.413	3.34506e-84	E11	Fam110a
6.80242e-85	0.668254	0.672	0.299	1.96359e-80	E11	Foxd1
5.13171e-84	0.603359	0.66	0.246	1.48132e-79	E11	C130093G08Rik
4.62969e-82	0.722373	0.969	0.858	1.33641e-77	E11	Kcnq1ot1
2.18611e-81	0.400206	0.985	0.874	6.31042e-77	E11	Cbx1
1.17595e-80	0.446121	0.744	0.327	3.39448e-76	E11	Fgd4
3.22827e-80	0.416492	0.934	0.625	9.31873e-76	E11	Ahsa2
5.39418e-80	0.393749	0.974	0.801	1.55708e-75	E11	Erh
5.01815e-77	0.422969	0.885	0.529	1.44854e-72	E11	Sap30
3.36666e-76	0.51284	0.841	0.485	9.7182e-72	E11	Zbtb18
8.15377e-75	0.396837	0.48	0.144	2.35367e-70	E11	Mir124a-1hg
4.94725e-73	0.896894	0.896	0.616	1.42807e-68	E11	Ccnd1
8.31225e-73	0.553305	0.271	0.041	2.39941e-68	E11	Shh
7.24643e-72	0.779853	0.424	0.129	2.09175e-67	E11	Ppp1r14a
4.55141e-71	0.391185	0.977	0.77	1.31381e-66	E11	Ezh2
1.70387e-70	0.607929	0.359	0.086	4.91839e-66	E11	Bhlhe22
4.12317e-69	0.42582	0.622	0.254	1.19019e-64	E11	Gm37899
1.00315e-68	0.492722	0.772	0.421	2.8957e-64	E11	Tfdp2
2.33237e-68	0.486841	0.812	0.46	6.73262e-64	E11	Fdps
2.86462e-68	0.647109	0.424	0.134	8.26902e-64	E11	Epha3
3.96338e-68	0.397067	0.885	0.524	1.14407e-63	E11	Tbpl1
1.72777e-67	0.459419	0.908	0.569	4.98738e-63	E11	Trp53i11
3.4661e-66	0.45484	0.895	0.572	1.00052e-61	E11	Dll3
8.27218e-65	0.385151	0.841	0.499	2.38785e-60	E11	Tnks2
1.53852e-64	0.542137	0.374	0.1	4.44108e-60	E11	Cenpa
2.05687e-63	0.370311	0.258	0.044	5.93735e-59	E11	Neurog1
2.77159e-63	0.434002	0.78	0.412	8.00047e-59	E11	Cks1b
6.23847e-63	0.373195	0.9	0.594	1.8008e-58	E11	Fam60a
7.62015e-63	0.508536	0.413	0.131	2.19963e-58	E11	Ebf2
2.36304e-62	0.400244	0.772	0.41	6.82114e-58	E11	Acat2
2.79529e-62	0.55617	0.726	0.383	8.06888e-58	E11	Ptprf
3.4173e-62	0.38325	0.908	0.626	9.86439e-58	E11	Fzd3
4.81519e-61	0.383715	0.664	0.311	1.38995e-56	E11	Fzd2
7.44935e-61	0.610575	0.645	0.32	2.15033e-56	E11	Rnd2
1.63045e-60	0.391707	0.776	0.408	4.70646e-56	E11	Spsb4
2.43682e-60	0.37037	0.969	0.798	7.03412e-56	E11	Cbx5
2.88232e-60	0.412803	0.833	0.495	8.3201e-56	E11	Epb41
6.02378e-60	0.364514	0.418	0.128	1.73883e-55	E11	Rassf4
1.57317e-59	0.384036	0.74	0.374	4.5411e-55	E11	Myt1
8.83797e-59	0.408258	0.561	0.236	2.55117e-54	E11	Nin
3.22546e-58	0.533467	0.448	0.159	9.31061e-54	E11	Dbx1
1.29213e-55	0.369408	0.823	0.502	3.72988e-51	E11	Ago1
1.90007e-54	0.447756	0.942	0.774	5.48473e-50	E11	Tagln3
2.71897e-53	0.494839	0.726	0.398	7.84857e-49	E11	Rgs16
9.89775e-53	0.456555	0.788	0.488	2.85708e-48	E11	Cotl1
5.21015e-52	0.386337	0.812	0.529	1.50396e-47	E11	Rhobtb3
7.74834e-52	0.428123	0.483	0.196	2.23663e-47	E11	Lhx5
1.37592e-51	0.619105	0.46	0.189	3.97173e-47	E11	Neurod1
9.38672e-50	0.369743	0.66	0.334	2.70957e-45	E11	Nr2f6
1.27209e-49	0.417981	0.757	0.44	3.67202e-45	E11	Btbd17
1.90393e-48	0.418004	0.928	0.69	5.4959e-44	E11	Rian
3.21212e-45	0.669656	0.221	0.049	9.2721e-41	E11	Rspo3
5.52114e-45	0.400599	0.918	0.697	1.59373e-40	E11	Auts2
2.15678e-44	0.703051	0.453	0.197	6.22575e-40	E11	Nhlh2
1.07988e-43	0.38513	0.331	0.111	3.11718e-39	E11	Ebf3
2.11696e-43	0.406817	0.15	0.018	6.11083e-39	E11	Crabp1
2.1664e-43	0.365764	0.592	0.291	6.25353e-39	E11	Mfap4
3.78888e-43	0.371872	0.305	0.095	1.0937e-38	E11	Dmrta2
7.13246e-43	0.498627	0.35	0.13	2.05886e-38	E11	Lhx1
9.75868e-42	0.37958	0.655	0.357	2.81694e-37	E11	St18
2.50521e-40	0.401857	0.517	0.248	7.23153e-36	E11	Idi1
4.74736e-40	0.388583	0.634	0.363	1.37037e-35	E11	Dut
8.48513e-40	0.623603	0.356	0.143	2.44932e-35	E11	Uncx
2.04555e-39	0.415415	0.802	0.528	5.90469e-35	E11	Hmgcr
3.74605e-39	0.403804	0.565	0.289	1.08134e-34	E11	Peg10
1.91565e-38	0.507869	0.223	0.059	5.52972e-34	E11	Eomes
4.69224e-37	0.416282	0.858	0.653	1.35446e-32	E11	Nr2f2
7.421e-37	0.404502	0.351	0.137	2.14214e-32	E11	Pkib
1.91289e-33	0.365848	0.833	0.625	5.52173e-29	E11	Nr2f1
2.63732e-33	0.398377	0.935	0.777	7.6129e-29	E11	Ldha
4.63666e-32	0.365939	0.908	0.742	1.33842e-27	E11	Nucks1
2.59237e-29	0.418376	0.265	0.1	7.48313e-25	E11	Nrn1
3.17271e-28	0.491715	0.364	0.17	9.15835e-24	E11	Neurog2
6.01908e-28	0.415774	0.7	0.519	1.73747e-23	E11	Dll1
4.80402e-225	0.801137	0.978	0.836	1.38673e-220	E14	Odc1
5.10215e-173	1.22349	0.711	0.271	1.47279e-168	E14	Hist1h2bc
5.85903e-151	0.766427	0.96	0.835	1.69127e-146	E14	H1f0
6.20168e-141	0.927595	0.768	0.259	1.79018e-136	E14	Xist
1.89016e-130	0.398155	0.977	0.876	5.45615e-126	E14	Hmgb2
1.99757e-104	0.657463	0.657	0.301	5.7662e-100	E14	Mt2
2.73609e-94	0.581671	0.503	0.19	7.89801e-90	E14	Hist1h2ap
2.2973e-90	0.489693	0.802	0.661	6.63139e-86	E14	Dcakd
9.63387e-87	0.882888	0.927	0.678	2.78091e-82	E14	Ndn
6.93962e-80	0.564014	0.877	0.749	2.00319e-75	E14	H1fx
1.92143e-76	0.834799	0.488	0.177	5.5464e-72	E14	Dlx2
1.68942e-73	0.45358	0.834	0.714	4.87669e-69	E14	Crmp1
8.86041e-73	0.749854	0.467	0.186	2.55765e-68	E14	Zic1
1.68751e-70	0.708542	0.586	0.348	4.87115e-66	E14	Hist1h1c
4.80864e-68	0.5332	0.784	0.608	1.38806e-63	E14	Klf7
4.47548e-65	0.379819	0.379	0.133	1.29189e-60	E14	Slc16a6
1.154e-62	0.458846	0.749	0.632	3.33113e-58	E14	Atf4
3.24369e-59	0.433435	0.848	0.716	9.36323e-55	E14	Rnf165
1.00622e-56	0.369647	0.917	0.807	2.90456e-52	E14	Pcbp4
2.71542e-53	0.467824	0.609	0.431	7.83832e-49	E14	Hist3h2a
3.26216e-53	0.402139	0.575	0.383	9.41656e-49	E14	Zbed3
6.92947e-53	0.489196	0.321	0.104	2.00026e-48	E14	Zic5
1.08201e-52	0.523078	0.833	0.564	3.12333e-48	E14	Igfbpl1
1.86832e-52	0.574357	0.598	0.379	5.39309e-48	E14	Ina
2.94014e-52	0.405695	0.548	0.362	8.48701e-48	E14	Parp6
4.07761e-52	0.50045	0.772	0.645	1.17704e-47	E14	Six3
3.12324e-51	0.333842	0.839	0.737	9.01556e-47	E14	Gm1821
5.75608e-50	0.320687	0.921	0.745	1.66155e-45	E14	Tagln3
4.05427e-48	0.277961	0.233	0.054	1.17031e-43	E14	Rln1
5.83406e-48	0.366823	0.716	0.604	1.68406e-43	E14	Rps2-ps10
6.94004e-46	0.326453	0.34	0.143	2.00331e-41	E14	Arrdc4
1.0591e-45	0.36789	0.513	0.336	3.05719e-41	E14	Gpcpd1
3.13285e-45	0.392475	0.794	0.614	9.04328e-41	E14	Insm1
4.53193e-45	0.409606	0.284	0.092	1.30819e-40	E14	Zic4
2.2359e-44	0.365227	0.627	0.487	6.45414e-40	E14	Vamp2
7.88952e-43	0.579232	0.409	0.182	2.27739e-38	E14	Dlx1
1.59874e-39	0.465942	0.519	0.281	4.61492e-35	E14	Isl1
1.00824e-37	0.352413	0.281	0.108	2.91037e-33	E14	Zic2
3.13316e-37	0.35537	0.857	0.752	9.04418e-33	E14	Elavl4
6.95966e-35	0.341717	0.406	0.235	2.00898e-30	E14	Dlgap3
1.24681e-34	0.306696	0.442	0.279	3.59904e-30	E14	Ubald1
2.07413e-34	0.376963	0.86	0.64	5.98718e-30	E14	Dlk1
1.57744e-33	0.355711	0.794	0.645	4.55344e-29	E14	Nr2f2
4.88521e-33	0.270657	0.771	0.578	1.41017e-28	E14	Trp53i11
1.26162e-32	0.317652	0.387	0.228	3.64179e-28	E14	Msl3l2
1.35414e-32	0.276318	0.273	0.12	3.90885e-28	E14	Hmox1
4.2943e-30	0.306399	0.628	0.518	1.23959e-25	E14	Mycl
8.83255e-30	0.301998	0.497	0.339	2.5496e-25	E14	Syt1
2.46831e-29	0.49216	0.307	0.142	7.12504e-25	E14	Foxg1
5.48417e-29	0.264165	0.172	0.048	1.58306e-24	E14	Dlx5
5.60582e-28	0.364404	0.44	0.307	1.61818e-23	E14	Fam110b
8.00637e-28	0.751671	0.361	0.189	2.31112e-23	E14	Otp
1.77195e-27	0.275474	0.522	0.409	5.11491e-23	E14	Rtn2
3.31198e-27	0.278746	0.5	0.387	9.56036e-23	E14	Ftl1-ps1
4.32526e-27	0.316502	0.334	0.191	1.24853e-22	E14	Whrn
6.98898e-26	0.560401	0.294	0.151	2.01744e-21	E14	Arx
1.6404e-25	0.377979	0.607	0.481	4.73518e-21	E14	Sox21
1.15157e-24	0.264278	0.3	0.161	3.32413e-20	E14	Slit1
3.94413e-24	0.279366	0.175	0.061	1.13851e-19	E14	Neurod2
5.06819e-24	0.269917	0.141	0.039	1.46298e-19	E14	Dlx6os1
5.94942e-24	0.25555	0.347	0.211	1.71736e-19	E14	Zc3h6
1.04039e-23	0.338025	0.426	0.3	3.00319e-19	E14	Shtn1
1.1289e-23	0.283187	0.586	0.455	3.25868e-19	E14	Txnip
3.67511e-20	0.262912	0.567	0.433	1.06086e-15	E14	Pou2f2
2.00518e-19	0.292793	0.402	0.273	5.78815e-15	E14	Asb4
3.47703e-19	0.273838	0.256	0.138	1.00368e-14	E14	Islr2
5.35106e-18	0.28908	0.391	0.266	1.54464e-13	E14	Pou3f1
1.36914e-17	0.300468	0.537	0.431	3.95217e-13	E14	Six3os1
5.88929e-17	0.25831	0.548	0.43	1.7e-12	E14	Fezf2
8.46388e-17	0.255921	0.301	0.192	2.44318e-12	E14	Runx1t1
1.53218e-16	0.252273	0.222	0.121	4.42279e-12	E14	Zic3
1.53193e-187	0.974654	0.859	0.222	4.42207e-183	P0	Apoe
6.38694e-181	1.05006	0.965	0.42	1.84365e-176	P0	Nfix
7.77512e-158	1.05106	0.978	0.575	2.24437e-153	P0	Nfib
3.53874e-137	1.41137	0.733	0.281	1.02149e-132	P0	Egr1
7.63225e-130	0.976479	0.605	0.144	2.20313e-125	P0	Slc1a3
4.49621e-125	0.93872	0.91	0.499	1.29787e-120	P0	Nfia
5.82182e-114	0.657021	0.594	0.159	1.68053e-109	P0	Grk3
1.81096e-113	0.807619	0.857	0.442	5.22752e-109	P0	Mir99ahg
2.97092e-113	0.750297	0.692	0.216	8.57585e-109	P0	Ntrk2
4.37239e-110	0.870395	0.678	0.239	1.26213e-105	P0	Mfge8
2.48214e-103	0.696978	0.616	0.176	7.16495e-99	P0	Ndrg2
1.12876e-98	0.887182	0.778	0.423	3.25827e-94	P0	Ier2
2.31621e-98	0.672041	0.406	0.075	6.68598e-94	P0	Egfr
9.40599e-98	0.62991	0.397	0.072	2.71513e-93	P0	Kitl
1.10829e-94	0.721509	0.568	0.189	3.1992e-90	P0	Draxin
5.92464e-94	0.798346	0.876	0.641	1.71021e-89	P0	Gm26735
5.05824e-89	0.605061	0.49	0.127	1.46011e-84	P0	Sparcl1
4.42582e-88	0.628909	0.724	0.303	1.27756e-83	P0	Cd9
3.45079e-86	0.619595	0.665	0.264	9.96104e-82	P0	Nrxn1
3.2639e-85	1.01691	0.916	0.552	9.42156e-81	P0	Fabp7
1.9942e-84	0.664579	0.584	0.216	5.75646e-80	P0	Rfx4
3.47703e-84	0.896966	0.892	0.608	1.00368e-79	P0	Ptprz1
5.77646e-83	0.509502	0.978	0.852	1.66743e-78	P0	Cst3
9.16905e-82	0.511153	0.571	0.209	2.64674e-77	P0	3110039I08Rik
6.39975e-80	0.489138	0.492	0.149	1.84735e-75	P0	Abca1
3.36399e-79	0.592551	0.462	0.137	9.71051e-75	P0	D430041D05Rik
4.23878e-79	0.639106	0.538	0.184	1.22357e-74	P0	Fam181b
3.68272e-78	0.485643	0.868	0.518	1.06305e-73	P0	Cd63
1.08136e-75	1.08895	0.617	0.265	3.12147e-71	P0	Mt3
3.59087e-75	1.21522	0.779	0.545	1.03654e-70	P0	Fos
9.01908e-75	0.427133	0.387	0.089	2.60345e-70	P0	Slc6a11
4.3282e-74	0.600051	0.617	0.265	1.24938e-69	P0	Gm37606
6.22386e-73	0.590457	0.692	0.368	1.79658e-68	P0	Ncor2
3.54526e-71	0.756339	0.692	0.36	1.02338e-66	P0	Plpp3
3.77261e-70	0.770353	0.714	0.398	1.089e-65	P0	Sox9
6.83637e-70	0.508932	0.919	0.706	1.97339e-65	P0	Itm2b
4.27892e-69	0.528064	0.927	0.724	1.23515e-64	P0	Cd81
1.71883e-66	0.55363	0.702	0.415	4.96159e-62	P0	Sesn3
3.68565e-65	0.505295	0.825	0.598	1.0639e-60	P0	Taok1
6.87292e-65	0.774048	0.522	0.216	1.98394e-60	P0	Junb
9.06433e-65	0.621978	0.63	0.295	2.61651e-60	P0	Cdk6
1.1039e-64	0.681559	0.713	0.395	3.18652e-60	P0	Gm3764
1.57551e-61	0.496794	0.752	0.4	4.54786e-57	P0	Gap43
2.23903e-60	0.480037	0.535	0.222	6.46318e-56	P0	Sall3
3.01974e-60	0.733058	0.676	0.382	8.71678e-56	P0	Zfp36l1
2.47224e-58	0.49779	0.554	0.268	7.13636e-54	P0	Rev3l
3.98255e-58	0.466704	0.4	0.126	1.1496e-53	P0	Pcp4
6.0716e-58	0.459658	0.597	0.288	1.75263e-53	P0	Lsamp
7.73395e-57	0.421861	0.548	0.233	2.23248e-52	P0	Sdc3
1.91326e-56	0.452713	0.787	0.365	5.52282e-52	P0	CT010467.1
4.18678e-55	0.497069	0.422	0.135	1.20856e-50	P0	Atp1a2
7.87459e-55	0.728029	0.424	0.136	2.27308e-50	P0	Olig1
1.8631e-54	0.437778	0.922	0.747	5.37802e-50	P0	Cpe
3.7565e-53	0.417883	0.403	0.139	1.08435e-48	P0	Lhfp
5.63656e-53	0.445148	0.49	0.195	1.62705e-48	P0	Spon1
9.02898e-53	0.500053	0.441	0.166	2.6063e-48	P0	Timp3
7.47184e-52	0.436829	0.824	0.617	2.15682e-47	P0	Apc
1.59827e-51	0.434959	0.854	0.569	4.61355e-47	P0	Tubb2a
1.95359e-51	0.429501	0.746	0.484	5.63922e-47	P0	Ppp1r9a
4.36502e-50	0.47399	0.257	0.057	1.26001e-45	P0	Hrk
5.4286e-50	0.412511	0.821	0.591	1.56702e-45	P0	Prpf4b
1.35358e-49	0.424677	0.881	0.719	3.90725e-45	P0	Ogt
2.21669e-48	0.400704	0.898	0.758	6.39871e-44	P0	Atp6v0e
3.12853e-48	0.491586	0.549	0.252	9.03081e-44	P0	Gria2
4.57975e-48	0.492274	0.89	0.722	1.32199e-43	P0	Gpm6b
5.6874e-48	0.404901	0.386	0.14	1.64172e-43	P0	Spry2
6.1203e-48	0.515549	0.39	0.137	1.76669e-43	P0	Ednrb
1.03683e-47	0.543508	0.562	0.297	2.9929e-43	P0	Npas3
2.24896e-46	0.625763	0.578	0.332	6.49186e-42	P0	Slit2
2.26459e-46	0.42844	0.683	0.405	6.53696e-42	P0	Sptbn1
3.95752e-46	0.464277	0.522	0.234	1.14238e-41	P0	Ttyh1
2.90187e-43	0.722697	0.54	0.281	8.37654e-39	P0	Pantr1
3.8253e-43	0.498713	0.365	0.139	1.10421e-38	P0	Pou3f3
5.08925e-43	0.391908	0.806	0.588	1.46906e-38	P0	Aplp2
5.16818e-43	0.412078	0.637	0.374	1.49185e-38	P0	Tsc22d4
6.63205e-42	0.41104	0.219	0.049	1.91441e-37	P0	C1ql3
9.14694e-42	0.433929	0.352	0.128	2.64035e-37	P0	Rph3a
2.4464e-41	0.592644	0.208	0.044	7.06177e-37	P0	Tesc
3.32516e-41	0.448764	0.729	0.503	9.5984e-37	P0	Dclk1
3.62464e-41	0.400547	0.229	0.054	1.04629e-36	P0	Slc4a4
6.7399e-41	0.757489	0.805	0.598	1.94554e-36	P0	Ptn
8.28096e-41	0.722008	0.64	0.441	2.39038e-36	P0	Rmst
7.01898e-40	0.41514	0.841	0.57	2.0261e-35	P0	Pcsk1n
1.07242e-39	0.46098	0.61	0.381	3.09564e-35	P0	Sipa1l1
2.38576e-39	0.540132	0.273	0.085	6.88673e-35	P0	Hes1
3.0974e-36	0.495548	0.673	0.448	8.94094e-32	P0	Tmem47
4.42747e-35	0.559244	0.644	0.441	1.27803e-30	P0	Lrp8
6.60347e-32	0.401005	0.492	0.27	1.90616e-27	P0	Tril
1.51521e-31	0.439823	0.865	0.76	4.37381e-27	P0	Zeb1
3.81868e-30	0.607128	0.487	0.291	1.1023e-25	P0	Olig2
9.0756e-30	0.401558	0.486	0.285	2.61976e-25	P0	Mgst1
1.44493e-29	0.410863	0.741	0.593	4.17094e-25	P0	Myo10
3.27415e-29	0.642557	0.375	0.186	9.45115e-25	P0	Socs3
5.70103e-29	0.659314	0.362	0.172	1.64566e-24	P0	Id1
6.55206e-29	0.415901	0.397	0.205	1.89132e-24	P0	Pde10a
1.07472e-28	0.42639	0.373	0.173	3.10229e-24	P0	Ntm
2.18253e-13	0.501921	0.454	0.324	6.30008e-09	P0	Id2
5.96974e-12	0.484873	0.373	0.255	1.72322e-07	P0	Hes5
3.32862e-11	0.47411	0.332	0.219	9.6084e-07	P0	Id3
8.73887e-11	0.446549	0.506	0.374	2.52256e-06	P0	Mt1
0	1.16688	0.678	0.012	0	P7	Gpr37l1
1.66463e-258	1.73278	0.879	0.105	4.80511e-254	P7	Bcan
3.68676e-214	1.30633	0.882	0.122	1.06422e-209	P7	Atp1a2
4.17084e-210	1.18189	0.619	0.041	1.20395e-205	P7	Clu
2.95901e-204	1.2672	0.758	0.086	8.54147e-200	P7	Ramp1
8.34267e-200	1.02364	0.453	0.015	2.4082e-195	P7	Sox10
1.46949e-198	1.21975	0.633	0.053	4.24184e-194	P7	S100a6
2.23146e-194	1.19475	0.498	0.024	6.44133e-190	P7	Pdgfra
4.59373e-191	1.19792	0.599	0.049	1.32603e-186	P7	S100a1
2.32941e-190	1.30846	0.529	0.033	6.72408e-186	P7	C1ql1
4.96395e-189	0.996341	0.803	0.124	1.4329e-184	P7	Gm2a
1.45142e-186	1.31607	0.495	0.027	4.18966e-182	P7	Cntn1
2.19064e-186	0.743286	0.623	0.056	6.32351e-182	P7	Pde4b
3.33105e-184	0.78968	0.647	0.064	9.61541e-180	P7	Gatm
9.56829e-184	1.9685	0.817	0.13	2.76198e-179	P7	Olig1
2.04909e-183	1.04983	0.526	0.035	5.91489e-179	P7	Lhfpl3
3.27912e-182	0.846054	0.353	0.004	9.4655e-178	P7	Gpr17
5.74537e-179	1.84968	0.941	0.249	1.65846e-174	P7	Cspg5
2.63746e-176	0.794346	0.55	0.042	7.61329e-172	P7	2810468N07Rik
7.57964e-175	0.786019	0.453	0.022	2.18794e-170	P7	Cspg4
2.64957e-171	1.97904	0.993	0.292	7.64825e-167	P7	Apoe
6.37645e-168	1.21937	0.927	0.199	1.84063e-163	P7	Ndrg2
2.63258e-163	0.894104	0.495	0.035	7.59919e-159	P7	Scrg1
2.55097e-162	0.985009	0.616	0.069	7.36362e-158	P7	Nr4a1
6.09533e-162	1.37708	0.962	0.249	1.75948e-157	P7	Ntrk2
8.59285e-157	1.13595	0.55	0.054	2.48041e-152	P7	S100a13
2.56587e-156	1.4208	0.789	0.165	7.40665e-152	P7	Serpine2
1.53871e-152	1.29845	0.962	0.332	4.44165e-148	P7	Cd9
1.7168e-143	0.768883	0.685	0.111	4.95573e-139	P7	Pid1
1.38786e-142	0.706876	0.509	0.05	4.00618e-138	P7	Enpp2
4.63866e-140	1.53028	0.775	0.143	1.339e-135	P7	Sparcl1
2.14168e-137	0.708372	0.744	0.135	6.18218e-133	P7	Syn2
1.42881e-133	1.12743	0.941	0.341	4.1244e-129	P7	Ddah1
6.09902e-133	0.920772	0.82	0.208	1.76054e-128	P7	Asrgl1
1.62891e-131	0.748219	0.318	0.012	4.70202e-127	P7	Matn4
8.00532e-131	0.716287	0.63	0.094	2.31082e-126	P7	Sox8
6.10514e-128	0.74163	0.623	0.098	1.76231e-123	P7	Luzp2
8.08246e-126	1.07133	0.557	0.075	2.33308e-121	P7	Crlf1
1.19261e-124	0.805704	0.827	0.197	3.44259e-120	P7	Spon1
1.67437e-122	1.02508	0.706	0.135	4.83322e-118	P7	Ednrb
8.68219e-121	1.25213	0.997	0.743	2.5062e-116	P7	Cd81
4.89873e-120	0.743313	0.661	0.12	1.41407e-115	P7	Lingo1
3.15957e-116	1.1575	0.706	0.169	9.12043e-112	P7	Ncald
1.42071e-114	0.819104	0.685	0.151	4.10103e-110	P7	Cnp
8.42939e-114	0.988983	0.837	0.237	2.43323e-109	P7	Ttyh1
2.07535e-112	0.858662	0.415	0.041	5.99071e-108	P7	Ntsr2
1.12377e-110	0.903807	0.92	0.362	3.24389e-106	P7	Mapt
2.87366e-108	1.17648	1	0.725	8.29511e-104	P7	Itm2b
5.21024e-108	1.35827	0.99	0.605	1.50399e-103	P7	Ptn
1.14285e-106	0.923335	0.599	0.105	3.29895e-102	P7	Slc6a11
3.40399e-105	1.05196	0.979	0.552	9.82596e-101	P7	Cd63
6.49253e-105	0.849104	0.872	0.294	1.87413e-100	P7	Nrxn1
9.1116e-105	1.03628	0.772	0.187	2.63016e-100	P7	Slc1a3
6.52846e-104	0.873309	0.931	0.388	1.88451e-99	P7	Tspan7
1.35886e-103	1.23247	0.993	0.592	3.92247e-99	P7	Fabp7
4.4829e-102	1.15425	0.875	0.275	1.29403e-97	P7	Mfge8
1.55497e-101	0.705184	0.619	0.128	4.48858e-97	P7	Kcnip3
5.24069e-101	1.64891	1	0.867	1.51278e-96	P7	Cst3
1.46999e-98	0.866048	0.931	0.475	4.24327e-94	P7	Slc22a17
2.82888e-98	0.833268	0.907	0.366	8.16585e-94	P7	Lrrn1
2.71551e-97	0.752744	0.467	0.066	7.83859e-93	P7	Dbx2
2.76239e-97	1.01271	0.913	0.321	7.97391e-93	P7	Egr1
4.48156e-95	0.800341	0.969	0.628	1.29365e-90	P7	Tmbim6
4.70939e-94	0.736191	0.689	0.172	1.35941e-89	P7	Zfp36l2
1.63403e-93	0.774153	0.45	0.067	4.71679e-89	P7	Cdo1
2.00974e-93	1.13953	0.997	0.489	5.80132e-89	P7	Nfix
8.79955e-91	0.793196	0.761	0.251	2.54008e-86	P7	Sdc3
4.93926e-90	0.969707	0.543	0.112	1.42577e-85	P7	Mlc1
7.62714e-89	1.01757	0.969	0.637	2.20165e-84	P7	Ptprz1
8.055e-89	1.33035	0.997	0.762	2.32516e-84	P7	Cpe
1.34772e-87	0.958455	0.972	0.671	3.89034e-83	P7	Psap
5.19498e-87	0.80997	0.907	0.346	1.49958e-82	P7	Mt1
3.16192e-86	0.889521	0.986	0.734	9.12721e-82	P7	Gpm6b
1.68426e-85	0.724321	0.747	0.211	4.86178e-81	P7	Mmd2
3.10071e-84	0.78425	0.903	0.465	8.95051e-80	P7	Nrxn2
7.42291e-82	0.718755	0.664	0.178	2.1427e-77	P7	Timp3
1.61865e-81	0.71111	0.851	0.387	4.67239e-77	P7	Ctsb
1.85496e-81	0.939877	0.972	0.77	5.35453e-77	P7	Qk
7.50264e-80	1.23524	0.761	0.275	2.16571e-75	P7	S100a16
1.16239e-79	0.720997	0.789	0.266	3.35535e-75	P7	Tril
4.51639e-78	0.719033	0.924	0.554	1.3037e-73	P7	Arl8a
1.23866e-77	0.722163	0.841	0.326	3.57551e-73	P7	Prnp
1.07126e-76	0.834274	0.893	0.397	3.0923e-72	P7	Zfp36l1
4.72244e-74	0.838058	0.467	0.096	1.36318e-69	P7	Bcas1
8.83421e-74	0.759484	0.827	0.35	2.55008e-69	P7	Phgdh
8.44197e-73	1.05734	0.747	0.288	2.43686e-68	P7	Olig2
1.18786e-72	0.771247	0.934	0.59	3.42888e-68	P7	Rsrp1
2.20177e-69	0.76262	0.952	0.596	6.35562e-65	P7	Tubb2a
9.6983e-69	1.10067	0.865	0.461	2.79951e-64	P7	Ier2
3.58764e-68	0.734177	0.952	0.594	1.03561e-63	P7	Pcsk1n
2.48421e-66	0.898684	0.858	0.386	7.17091e-62	P7	Plpp3
3.80638e-64	0.90055	0.266	0.031	1.09875e-59	P7	Thrsp
5.14784e-64	0.833398	0.689	0.239	1.48597e-59	P7	Junb
1.0073e-63	0.708355	0.882	0.418	2.90769e-59	P7	Gm3764
1.51448e-63	0.917352	0.678	0.236	4.3717e-59	P7	Hes5
5.63544e-55	0.865795	0.893	0.527	1.62673e-50	P7	Itm2c
3.51138e-54	0.743759	0.478	0.136	1.0136e-49	P7	Phlda1
1.82354e-52	1.27395	0.696	0.291	5.26383e-48	P7	Sparc
2.16489e-44	1.02224	0.9	0.563	6.24918e-40	P7	Fos
2.35797e-39	0.733189	0.851	0.522	6.80652e-35	P7	Jun
