## Supplementary material for "Cascade Diversification Directs the Generation of Neuronal Diversity in Hypothalamus": Table S6

### Sheet: Sheet 1
p_val	avg_logFC	pct.1	pct.2	p_val_adj	cluster	gene
1.11743e-110	0.774881	0.913	0.428	3.22558e-106	H0	Nkx2-1
2.77071e-103	0.939684	0.975	0.73	7.99792e-99	H0	Peg3
6.46802e-67	0.557651	0.619	0.252	1.86706e-62	H0	Cnr1
1.99014e-64	0.55066	0.69	0.293	5.74473e-60	H0	Nkx2-4
9.92909e-62	0.531564	0.783	0.43	2.86613e-57	H0	Usp29
5.63927e-60	0.487676	0.883	0.545	1.62783e-55	H0	Efna5
3.90801e-58	0.361723	0.438	0.137	1.12809e-53	H0	St3gal1
6.35402e-56	0.558522	0.992	0.965	1.83415e-51	H0	Meg3
7.99284e-56	0.546159	0.91	0.717	2.30721e-51	H0	Rian
3.86563e-54	0.414849	0.587	0.258	1.11585e-49	H0	Anks1
1.85224e-53	0.63876	0.662	0.317	5.34666e-49	H0	Isl1
1.91912e-51	0.424485	0.496	0.186	5.53974e-47	H0	Rax
7.14555e-51	0.535128	0.415	0.143	2.06263e-46	H0	Pkib
4.84575e-47	0.587826	0.871	0.7	1.39877e-42	H0	Dlk1
3.5409e-46	0.466998	0.787	0.476	1.02212e-41	H0	Sox21
5.44751e-43	0.509291	0.84	0.625	1.57248e-38	H0	Lman1
6.70606e-39	0.625922	0.74	0.522	1.93577e-34	H0	Sox3
2.81285e-38	0.306743	0.985	0.951	8.11958e-34	H0	Rtn3
1.16479e-36	0.484538	0.979	0.949	3.36229e-32	H0	Zbtb20
1.96834e-36	0.278302	0.435	0.176	5.68182e-32	H0	Sfta3-ps
7.32301e-35	0.405373	0.654	0.409	2.11386e-30	H0	Mbip
8.81155e-32	0.330777	0.913	0.78	2.54354e-27	H0	Tox3
1.95839e-31	0.516555	0.419	0.193	5.6531e-27	H0	Dbx1
9.66244e-31	0.409694	0.54	0.308	2.78916e-26	H0	Gm37899
5.11643e-26	0.348639	0.944	0.865	1.47691e-21	H0	Miat
5.58292e-26	0.348821	0.748	0.526	1.61157e-21	H0	Dll1
1.672e-25	0.450301	0.833	0.647	4.8264e-21	H0	Ccnd2
3.80877e-25	0.296274	0.879	0.698	1.09944e-20	H0	Zdbf2
1.3341e-24	0.280981	0.223	0.074	3.85102e-20	H0	Shh
5.74848e-24	0.269868	0.885	0.764	1.65936e-19	H0	Zfp462
1.81364e-23	0.292626	0.615	0.419	5.23524e-19	H0	Mcm2
5.59472e-23	0.265146	0.271	0.107	1.61497e-18	H0	Fst
2.73161e-22	0.301617	0.388	0.201	7.88507e-18	H0	Gpc4
5.3551e-22	0.310498	0.61	0.401	1.5458e-17	H0	Mxra7
7.23496e-22	0.310907	0.998	0.977	2.08844e-17	H0	Slc25a5
1.75077e-21	0.277529	0.758	0.579	5.05376e-17	H0	Bcl11a
7.54165e-20	0.304721	0.773	0.599	2.17697e-15	H0	Mest
1.22539e-19	0.273304	0.806	0.67	3.53721e-15	H0	Jam3
1.66437e-18	0.278581	0.696	0.524	4.80436e-14	H0	Prox1
5.01297e-18	0.260736	0.775	0.656	1.44704e-13	H0	Mapkapk2
8.27143e-17	0.285275	0.669	0.515	2.38763e-12	H0	Smad1
2.49774e-15	0.365325	0.731	0.575	7.20999e-11	H0	Ascl1
2.9369e-15	0.296637	0.467	0.295	8.47767e-11	H0	Asb4
1.28806e-12	0.313993	0.79	0.672	3.71812e-08	H0	Gm26735
3.68696e-12	0.308851	0.475	0.336	1.06428e-07	H0	Peg10
2.1815e-11	0.308719	0.448	0.31	6.29713e-07	H0	Anxa5
3.44643e-11	0.666581	0.137	0.057	9.94848e-07	H0	Cck
1.87596e-10	0.423414	0.908	0.878	5.41515e-06	H0	Cdkn1c
7.26495e-09	0.408751	0.106	0.043	0.00020971	H0	Thrsp
9.70156e-09	0.295819	0.9	0.884	0.000280045	H0	Kcnq1ot1
5.22764e-102	0.83059	0.72	0.258	1.50901e-97	H1	Wnt7b
1.05952e-81	0.63235	1	0.993	3.05842e-77	H1	Ckb
7.9113e-77	1.02564	0.995	0.937	2.28368e-72	H1	Dbi
3.46855e-53	0.736537	0.733	0.407	1.00123e-48	H1	Igfbp5
3.22067e-49	0.601069	0.883	0.559	9.29678e-45	H1	Ascl1
1.10644e-45	0.630074	0.695	0.419	3.19384e-41	H1	D030055H07Rik
2.45021e-44	0.670873	0.903	0.747	7.07279e-40	H1	Ly6h
1.59428e-43	0.507268	0.751	0.398	4.60204e-39	H1	Zfp36l1
3.38467e-42	0.613442	0.611	0.281	9.77019e-38	H1	Gsx1
2.81449e-41	0.560873	0.987	0.951	8.1243e-37	H1	Vim
3.95912e-41	0.546001	0.911	0.771	1.14284e-36	H1	Qk
1.15364e-38	0.856481	0.674	0.395	3.33009e-34	H1	Plpp3
9.84442e-37	0.561619	0.7	0.45	2.84169e-32	H1	Acot1
1.63404e-36	0.44333	0.471	0.215	4.71682e-32	H1	Whrn
8.66483e-36	0.461026	0.781	0.517	2.50119e-31	H1	Sox1ot
1.76683e-35	0.384565	0.336	0.113	5.10013e-31	H1	Gsta4
1.74854e-32	0.693461	0.817	0.616	5.04734e-28	H1	Ptn
3.12213e-32	0.521615	0.695	0.484	9.01234e-28	H1	Ptch1
8.12389e-31	0.458721	0.692	0.44	2.34504e-26	H1	Six3os1
1.55335e-30	0.39738	0.346	0.135	4.48391e-26	H1	Cdh4
2.1187e-30	0.47308	0.397	0.173	6.11583e-26	H1	Rassf4
2.69708e-30	0.458177	0.402	0.175	7.78538e-26	H1	Gm37965
2.03362e-28	0.437794	0.486	0.253	5.87024e-24	H1	Tcf7l2
7.09957e-28	0.377198	0.967	0.905	2.04936e-23	H1	Btg2
5.94034e-26	0.43874	0.517	0.268	1.71474e-21	H1	Zic1
2.66309e-25	0.397767	0.557	0.338	7.68728e-21	H1	Rgma
6.74587e-22	0.427568	0.601	0.452	1.94726e-17	H1	Gtf3a
1.395e-19	0.377353	0.313	0.144	4.02682e-15	H1	Gja1
7.14534e-19	0.431407	0.55	0.374	2.06258e-14	H1	Phgdh
2.04151e-18	0.496418	0.496	0.306	5.89303e-14	H1	Sparc
1.2538e-17	0.430378	0.664	0.513	3.61923e-13	H1	Mir99ahg
2.26237e-17	0.387667	0.293	0.134	6.53056e-13	H1	Mlc1
2.96488e-17	0.423042	0.616	0.445	8.55842e-13	H1	Sox9
7.84119e-17	0.878439	0.478	0.321	2.26344e-12	H1	Mt3
1.5706e-15	0.737919	0.321	0.173	4.5337e-11	H1	Ednrb
7.15682e-14	0.459561	0.387	0.246	2.06589e-09	H1	Mmd2
9.17964e-14	0.453851	0.31	0.163	2.64979e-09	H1	Six6
9.58742e-13	0.478077	0.415	0.279	2.7675e-08	H1	Ttyh1
2.14206e-12	0.735686	0.45	0.318	6.18326e-08	H1	Mfge8
1.55862e-10	0.45692	0.173	0.08	4.49912e-06	H1	Slc4a4
1.93859e-09	0.397483	0.802	0.782	5.59595e-05	H1	Mkrn1
4.9836e-09	0.852102	0.674	0.626	0.000143857	H1	Fabp7
7.41105e-09	0.530842	0.117	0.048	0.000213927	H1	Pla2g7
8.31673e-09	0.833358	0.333	0.232	0.000240071	H1	Slc1a3
4.01859e-08	0.57688	0.69	0.668	0.00116001	H1	Ptprz1
5.41368e-08	0.478173	0.234	0.142	0.00156271	H1	Slc6a11
1.2913e-07	0.632129	0.354	0.261	0.00372748	H1	Ndrg2
7.69998e-07	0.476047	0.277	0.187	0.0222268	H1	Atp1a2
1.60942e-05	0.542772	0.641	0.59	0.464576	H1	Fos
6.72997e-05	0.631894	0.15	0.092	1	H1	Clu
0	2.56362	0.915	0.095	0	H2	Olig1
2.28692e-247	0.990009	0.613	0.033	6.60141e-243	H2	Dbx2
5.42274e-229	1.32111	0.827	0.135	1.56533e-224	H2	Ncald
9.59024e-222	1.24056	0.508	0.021	2.76832e-217	H2	C1ql1
1.70874e-221	0.990249	0.514	0.022	4.93245e-217	H2	Lhfpl3
2.60218e-213	1.52247	0.945	0.245	7.51146e-209	H2	Olig2
1.35356e-203	0.951735	0.409	0.008	3.9072e-199	H2	Sox10
3.98866e-202	1.18082	0.604	0.054	1.15137e-197	H2	Crlf1
8.90955e-194	1.14832	0.445	0.017	2.57183e-189	H2	Pdgfra
5.18736e-190	0.959279	0.651	0.074	1.49738e-185	H2	Egfr
3.30113e-181	1.35937	0.712	0.106	9.52905e-177	H2	Bcan
2.72447e-178	1.38086	0.758	0.151	7.86446e-174	H2	Serpine2
1.81231e-172	0.757146	0.67	0.096	5.2314e-168	H2	Pid1
4.57231e-171	0.819173	0.626	0.078	1.31984e-166	H2	Sox8
3.88207e-156	1.55208	0.852	0.241	1.1206e-151	H2	Cspg5
4.7547e-153	0.898193	0.827	0.226	1.37249e-148	H2	Sdc3
1.00957e-149	0.751418	0.692	0.124	2.91423e-145	H2	Prr18
6.01094e-143	0.817764	0.415	0.031	1.73512e-138	H2	Gpr37l1
6.51803e-142	0.833824	0.659	0.124	1.88149e-137	H2	Gm2a
9.57223e-142	0.758755	0.533	0.064	2.76312e-137	H2	Nr4a1
1.38061e-137	1.06237	0.89	0.331	3.98526e-133	H2	Ddah1
3.42274e-136	1.07842	0.984	0.762	9.88009e-132	H2	Qk
1.81673e-128	0.853	0.898	0.285	5.24418e-124	H2	Apoe
7.38156e-125	1.01587	0.863	0.259	2.13076e-120	H2	Mfge8
9.96161e-124	0.777534	0.396	0.036	2.87552e-119	H2	Scrg1
5.29306e-122	0.840317	0.516	0.077	1.52789e-117	H2	Bcas1
2.3218e-121	0.766573	0.64	0.131	6.7021e-117	H2	AW047730
1.15347e-120	1.10823	0.964	0.628	3.32961e-116	H2	Ptprz1
2.82247e-119	1.25775	0.86	0.311	8.14733e-115	H2	Egr1
2.86322e-118	0.972466	0.874	0.326	8.26497e-114	H2	Cd9
1.24373e-113	1.22739	0.956	0.585	3.59015e-109	H2	Fabp7
9.02825e-112	1.11574	0.357	0.033	2.60609e-107	H2	Cntn1
9.58736e-111	0.779653	0.788	0.25	2.76749e-106	H2	Tril
8.05363e-109	0.846519	0.75	0.25	2.32476e-104	H2	Nav2
1.03137e-106	1.21143	0.937	0.601	2.97716e-102	H2	Ptn
5.58775e-106	0.760657	0.728	0.207	1.61296e-101	H2	Draxin
7.12629e-103	0.951631	0.89	0.382	2.05708e-98	H2	Zfp36l1
1.2119e-102	0.864379	0.904	0.401	3.49826e-98	H2	Gm3764
6.37408e-96	1.03157	0.701	0.223	1.83994e-91	H2	Junb
2.90309e-93	1.10752	0.86	0.449	8.38006e-89	H2	Ier2
6.93681e-92	0.761521	0.959	0.741	2.00238e-87	H2	Cd81
3.95461e-90	0.764015	0.772	0.291	1.14154e-85	H2	Nrxn1
6.64864e-89	0.948156	0.948	0.481	1.9192e-84	H2	Nfix
2.33815e-72	0.906774	0.365	0.066	6.7493e-68	H2	S100a13
1.59477e-66	0.906164	0.354	0.068	4.60348e-62	H2	S100a1
4.22812e-59	0.822282	0.536	0.182	1.22049e-54	H2	Socs3
1.41633e-48	0.969236	0.854	0.559	4.08837e-44	H2	Fos
3.80358e-42	0.835042	0.464	0.177	1.09794e-37	H2	Id1
4.02851e-36	0.849012	0.481	0.209	1.16287e-31	H2	Id3
3.52023e-22	0.923293	0.514	0.297	1.01615e-17	H2	S100a16
8.60049e-207	1.42606	0.891	0.14	2.48262e-202	H3	Neurog2
3.44642e-179	1.14175	0.911	0.182	9.94845e-175	H3	Neurod1
4.14024e-174	0.8621	0.719	0.099	1.19512e-169	H3	Sstr2
1.06592e-147	0.875635	0.762	0.138	3.07688e-143	H3	Ebf2
1.33791e-141	0.918794	0.624	0.093	3.862e-137	H3	Dmrta2
2.529e-137	0.987677	0.746	0.142	7.30023e-133	H3	Ppp1r14a
9.35291e-135	0.758835	0.677	0.114	2.69981e-130	H3	Nhlh1
1.87541e-132	0.899397	0.733	0.148	5.41357e-128	H3	Epha3
2.71648e-132	0.684561	0.492	0.053	7.84139e-128	H3	Neurog1
5.78042e-110	1.55427	0.96	0.657	1.66858e-105	H3	Ccnd1
1.39041e-108	0.890601	0.581	0.107	4.01356e-104	H3	Bhlhe22
1.8088e-106	1.00796	0.947	0.521	5.22129e-102	H3	Cotl1
3.86063e-99	0.610453	0.601	0.116	1.11441e-94	H3	Ebf3
3.82474e-96	0.935206	0.766	0.204	1.10405e-91	H3	Nhlh2
1.29374e-94	0.978965	0.914	0.469	3.73451e-90	H3	Fam110a
6.9624e-88	0.916691	0.964	0.73	2.00977e-83	H3	Auts2
1.27732e-85	0.589825	0.436	0.069	3.68711e-81	H3	Neurod2
6.67458e-85	1.02997	0.898	0.441	1.92668e-80	H3	Igsf8
1.17023e-84	0.927389	0.99	0.638	3.37797e-80	H3	Igfbpl1
2.94172e-84	0.823285	0.825	0.354	8.49158e-80	H3	Rnd2
2.9218e-80	0.636254	0.62	0.148	8.43407e-76	H3	Uncx
3.31863e-79	0.93045	0.974	0.732	9.57957e-75	H3	Elavl2
5.06184e-77	0.641029	0.571	0.141	1.46115e-72	H3	Lhx1
5.50397e-74	0.602113	1	1	1.58877e-69	H3	Tmsb4x
2.75987e-71	0.738606	0.776	0.303	7.96665e-67	H3	C130093G08Rik
8.33603e-67	0.597868	0.759	0.303	2.40628e-62	H3	Ly6e
2.87875e-66	0.594393	1	0.977	8.30981e-62	H3	Fabp5
9.425e-65	0.550346	0.591	0.174	2.72062e-60	H3	Tmem163
1.6191e-64	0.703196	0.769	0.322	4.67369e-60	H3	Mfap4
1.78157e-62	0.59507	0.614	0.205	5.14268e-58	H3	Iqgap2
1.02851e-61	0.595014	0.68	0.262	2.96889e-57	H3	Frmd4b
2.57928e-61	0.665013	0.987	0.773	7.44536e-57	H3	Elavl4
4.2552e-61	0.700794	0.802	0.434	1.22831e-56	H3	Ptprf
2.36876e-54	0.60234	0.914	0.654	6.83766e-50	H3	Coro1c
4.87081e-54	0.653247	0.772	0.429	1.40601e-49	H3	Magi1
1.45235e-52	0.748603	0.99	0.871	4.19234e-48	H3	Cdkn1c
2.15714e-50	0.644879	0.875	0.57	6.22681e-46	H3	Csrp2
6.42884e-49	0.647101	0.927	0.643	1.85575e-44	H3	Abracl
2.29618e-48	0.506056	0.871	0.531	6.62816e-44	H3	Celsr2
3.81636e-48	0.667225	0.917	0.658	1.10163e-43	H3	Igfbp2
6.22046e-48	0.554838	0.997	0.939	1.7956e-43	H3	Hes6
1.88585e-44	0.543161	0.914	0.627	5.44369e-40	H3	Trp53i11
3.55932e-43	0.527876	0.492	0.178	1.02743e-38	H3	Spock2
1.85097e-39	0.51756	0.917	0.65	5.343e-35	H3	Nr2f1
4.15329e-39	0.632206	0.683	0.344	1.19889e-34	H3	Nkd1
6.92705e-39	0.531297	0.785	0.443	1.99956e-34	H3	Fezf2
9.39823e-38	0.541022	0.898	0.684	2.71289e-33	H3	Nr2f2
2.91166e-36	0.570636	0.776	0.449	8.40481e-32	H3	Rgs16
1.91727e-34	0.532847	0.904	0.656	5.5344e-30	H3	Srrm4
1.5034e-32	0.572222	0.541	0.226	4.33971e-28	H3	Otp
3.34662e-217	1.41763	0.872	0.125	9.66036e-213	H4	Uncx
1.1666e-212	1.03139	0.772	0.084	3.3675e-208	H4	Sim1
4.33753e-212	0.978389	0.708	0.068	1.25207e-207	H4	Slc17a6
8.13503e-202	1.63753	0.954	0.188	2.34826e-197	H4	Nhlh2
6.53586e-196	1.12911	0.719	0.08	1.88664e-191	H4	Nrn1
7.48681e-180	1.17728	0.562	0.043	2.16114e-175	H4	Rspo3
1.06486e-179	1.2046	0.943	0.185	3.07384e-175	H4	Neurod1
3.22665e-151	0.753019	0.737	0.112	9.31404e-147	H4	Nhlh1
2.61068e-141	0.843913	0.783	0.156	7.53598e-137	H4	Tmem163
1.61055e-139	1.03666	0.772	0.144	4.649e-135	H4	Ppp1r14a
8.519e-139	1	0.808	0.176	2.45909e-134	H4	Cacna2d1
5.40686e-129	1.87252	0.779	0.203	1.56074e-124	H4	Otp
1.1622e-128	0.653115	0.587	0.081	3.35481e-124	H4	Clvs1
1.40413e-124	0.79742	0.658	0.114	4.05317e-120	H4	Ebf3
6.38668e-119	0.891201	0.73	0.167	1.84358e-114	H4	Fezf1
3.94647e-118	1.28958	0.993	0.641	1.13919e-113	H4	Igfbpl1
2.00967e-115	0.810235	0.779	0.159	5.80112e-111	H4	Neurog2
3.96022e-107	0.877656	0.776	0.215	1.14316e-102	H4	Lhx5
1.60101e-106	0.823091	0.537	0.088	4.62148e-102	H4	Clmp
1.69952e-106	1.18217	0.829	0.302	4.90585e-102	H4	C130093G08Rik
2.20259e-99	0.823495	0.687	0.158	6.358e-95	H4	Epha3
2.74215e-96	0.87988	0.865	0.315	7.91549e-92	H4	Mfap4
2.61972e-94	0.6657	0.676	0.153	7.56208e-90	H4	Ebf2
2.00687e-93	0.863454	1	0.928	5.79304e-89	H4	Tubb3
1.847e-87	0.706929	0.562	0.113	5.33156e-83	H4	Bhlhe22
1.18346e-86	0.736037	0.801	0.278	3.41617e-82	H4	Tle1
1.08218e-79	0.706695	1	0.977	3.12381e-75	H4	Fabp5
2.70362e-79	0.874554	0.836	0.357	7.80427e-75	H4	Rnd2
3.94118e-79	0.774968	0.886	0.385	1.13766e-74	H4	St18
6.45952e-78	0.767617	0.416	0.067	1.8646e-73	H4	Eomes
1.8234e-77	0.806387	0.929	0.487	5.26343e-73	H4	Dcx
1.20545e-76	0.676001	0.73	0.243	3.47965e-72	H4	Rgmb
9.98718e-76	0.872147	0.911	0.443	2.8829e-71	H4	Igsf8
1.94683e-74	0.763068	0.577	0.144	5.61971e-70	H4	Lhx1
5.17969e-70	0.730423	0.804	0.343	1.49517e-65	H4	Ank3
2.5653e-66	0.743427	0.851	0.431	7.405e-62	H4	Ptprf
4.82081e-66	0.875518	0.893	0.51	1.39157e-61	H4	Rnd3
5.53656e-66	0.899151	0.772	0.363	1.59818e-61	H4	Sorbs2
1.87804e-65	0.729952	0.982	0.733	5.42115e-61	H4	Elavl2
3.87428e-64	0.688951	0.986	0.959	1.11835e-59	H4	Tbca
1.03423e-61	0.673958	0.918	0.528	2.9854e-57	H4	Cotl1
1.55132e-50	0.680879	0.915	0.737	4.47803e-46	H4	Auts2
1.39597e-45	0.665186	0.829	0.451	4.02962e-41	H4	Pou2f2
1.58978e-45	0.66516	0.174	0.017	4.58907e-41	H4	Atoh7
3.53987e-41	0.683984	0.851	0.542	1.02182e-36	H4	Olfm1
5.3912e-38	0.662382	0.214	0.035	1.55622e-33	H4	Crabp1
2.72198e-36	0.837627	0.758	0.438	7.85727e-32	H4	Ina
1.04518e-33	0.654366	0.826	0.593	3.01701e-29	H4	Ank2
1.96663e-23	0.707984	0.822	0.675	5.67688e-19	H4	Stmn2
2.84413e-14	0.702315	0.27	0.116	8.20986e-10	H4	D930028M14Rik
7.80796e-87	0.814673	0.747	0.234	2.25385e-82	H5	Magel2
4.68457e-79	1.1288	0.826	0.334	1.35225e-74	H5	Isl1
2.70119e-73	1.13289	0.562	0.145	7.79725e-69	H5	Six6
7.58621e-65	0.839277	0.992	0.752	2.18984e-60	H5	Peg3
6.83508e-61	0.56831	0.355	0.06	1.97301e-56	H5	Tbx3
2.88355e-60	0.722515	0.879	0.455	8.32365e-56	H5	Usp29
4.81632e-59	1.31837	0.868	0.773	1.39028e-54	H5	Ndn
7.38697e-59	0.696519	0.762	0.363	2.13232e-54	H5	Hap1
7.80167e-54	0.67572	0.804	0.422	2.25203e-49	H5	Tub
1.2366e-53	0.699797	1	0.967	3.56956e-49	H5	Meg3
2.7397e-51	0.61413	0.532	0.159	7.90841e-47	H5	Ass1
1.19678e-47	0.679111	0.868	0.499	3.45464e-43	H5	Sox21
3.36186e-47	0.61581	0.921	0.475	9.70434e-43	H5	Nkx2-1
2.98775e-46	0.574455	0.928	0.653	8.62443e-42	H5	Kif5c
7.60912e-46	0.523178	0.675	0.282	2.19645e-41	H5	Tox2
6.82877e-42	0.572791	0.97	0.839	1.97119e-37	H5	Hist3h2ba
1.22982e-41	0.579039	0.736	0.391	3.54999e-37	H5	Tox
3.64585e-40	0.570082	0.992	0.931	1.05241e-35	H5	Bex2
4.69859e-38	0.50948	0.875	0.579	1.35629e-33	H5	Efna5
1.02051e-37	0.814212	0.853	0.672	2.94581e-33	H5	Stmn2
6.16033e-35	0.448977	0.585	0.246	1.77824e-30	H5	Klhdc8b
7.12799e-35	0.467054	0.996	0.942	2.05757e-30	H5	Rtn1
8.93213e-35	0.505608	0.864	0.583	2.57835e-30	H5	Aplp1
4.39754e-34	0.487541	0.928	0.777	1.26939e-29	H5	Pgrmc1
7.4304e-34	0.675483	0.947	0.709	2.14486e-29	H5	Dlk1
8.18983e-33	0.528264	0.875	0.651	2.36408e-28	H5	Khdrbs3
3.30345e-32	0.665071	0.672	0.377	9.53575e-28	H5	Syt1
2.20445e-31	0.782554	0.468	0.192	6.36335e-27	H5	Ntm
2.94314e-30	0.490551	0.653	0.346	8.49566e-26	H5	Tro
7.3982e-30	0.441692	0.936	0.831	2.13556e-25	H5	Stmn3
4.62443e-29	0.439603	0.989	0.939	1.33489e-24	H5	Maged1
5.88716e-29	0.509275	0.736	0.44	1.69939e-24	H5	Mpped2
2.22845e-28	0.41997	0.687	0.333	6.43265e-24	H5	Nkx2-4
1.09915e-27	0.448632	0.649	0.366	3.1728e-23	H5	Gprasp2
1.25351e-27	0.567131	0.725	0.462	3.61838e-23	H5	Celf4
1.8435e-27	0.431761	0.683	0.371	5.32145e-23	H5	Arid5b
2.15724e-27	0.461844	0.642	0.332	6.2271e-23	H5	Peg10
1.23915e-26	0.460996	0.913	0.713	3.57694e-22	H5	Zdbf2
1.43804e-23	0.443163	0.619	0.365	4.15106e-19	H5	Sobp
1.92416e-23	0.611497	0.819	0.685	5.55428e-19	H5	Six3
3.05525e-23	0.523532	0.374	0.15	8.81929e-19	H5	Lef1
3.87645e-23	0.460823	0.558	0.295	1.11898e-18	H5	Hist1h2ap
5.63421e-23	0.515136	0.272	0.084	1.62637e-18	H5	Shh
2.52892e-22	0.581331	0.672	0.449	7.29999e-18	H5	Ina
8.77537e-22	0.473611	0.747	0.524	2.5331e-17	H5	Nap1l5
2.35052e-20	0.427649	0.717	0.483	6.78501e-16	H5	Hist3h2a
2.82808e-20	0.512324	0.808	0.612	8.16353e-16	H5	Pcsk1n
1.99842e-15	0.447284	0.657	0.457	5.76863e-11	H5	Six3os1
8.60068e-15	0.760549	0.619	0.437	2.48267e-10	H5	Hist1h2bc
2.82196e-07	0.440653	0.551	0.436	0.00814588	H5	Hist1h1c
1.56161e-161	1.77469	0.917	0.217	4.50773e-157	H6	Dlx1
7.30123e-147	1.53634	0.929	0.248	2.10757e-142	H6	Dlx2
1.492e-128	0.895304	0.531	0.059	4.30682e-124	H6	Dlx5
3.16398e-109	0.660433	0.427	0.042	9.13314e-105	H6	Dlx6
4.99293e-103	1.39177	0.689	0.166	1.44126e-98	H6	Arx
5.13534e-97	0.807795	0.402	0.044	1.48237e-92	H6	Sp9
4.33649e-94	1.04892	0.867	0.276	1.25177e-89	H6	Gsx1
2.72871e-68	0.765589	0.365	0.055	7.87668e-64	H6	Dlx6os1
3.91577e-48	0.677479	0.726	0.36	1.13033e-43	H6	Hat1
1.80346e-46	0.673658	0.938	0.666	5.20586e-42	H6	Sox2ot
1.88481e-39	0.6048	0.971	0.875	5.44068e-35	H6	Pak3
3.57509e-38	0.585616	0.759	0.345	1.03199e-33	H6	Isl1
1.52374e-35	0.5528	0.494	0.179	4.39842e-31	H6	Gm37965
1.5214e-34	0.66454	0.734	0.431	4.39167e-30	H6	D030055H07Rik
2.28696e-34	0.526816	0.967	0.78	6.60155e-30	H6	Elavl4
9.65341e-34	0.65221	0.959	0.847	2.78655e-29	H6	Podxl2
1.68195e-33	0.613853	0.797	0.54	4.85512e-29	H6	Zeb2
1.51052e-32	0.507032	0.967	0.796	4.36026e-28	H6	Cd24a
1.3564e-31	0.424083	1	0.998	3.91537e-27	H6	Sox4
3.9275e-31	0.840196	0.71	0.447	1.13371e-26	H6	Lmo1
4.0854e-31	0.532072	0.992	0.93	1.17929e-26	H6	Tubb3
4.56872e-31	0.469485	0.942	0.886	1.31881e-26	H6	Dync1i2
3.99262e-29	0.424443	0.402	0.141	1.15251e-24	H6	Zic3
6.7095e-29	0.532637	0.697	0.415	1.93676e-24	H6	Mxra7
9.66964e-29	0.4056	0.975	0.926	2.79124e-24	H6	Ssbp3
1.56163e-27	0.630155	0.473	0.186	4.50781e-23	H6	Foxg1
1.3215e-26	0.496157	0.631	0.344	3.81465e-22	H6	Bcl11b
8.03599e-26	0.54921	0.581	0.277	2.31967e-21	H6	Zic1
4.22033e-21	0.418845	0.851	0.64	1.21824e-16	H6	Trp53i11
5.59212e-21	0.588511	0.68	0.444	1.61422e-16	H6	Zfhx3
1.04779e-20	0.402823	0.386	0.164	3.02456e-16	H6	Nrxn3
1.45283e-20	0.457407	0.573	0.343	4.19373e-16	H6	Fam110b
4.78961e-20	0.370711	0.535	0.285	1.38257e-15	H6	Dlgap3
7.14976e-20	0.415482	0.896	0.689	2.06385e-15	H6	Nr2f2
2.27401e-19	0.367348	0.888	0.775	6.56416e-15	H6	Mkrn1
1.19408e-18	0.434602	0.66	0.452	3.44684e-14	H6	Myt1
4.07652e-18	0.392507	0.51	0.291	1.17673e-13	H6	2510009E07Rik
1.04087e-17	0.363158	0.452	0.231	3.00457e-13	H6	Whrn
1.10954e-17	0.375162	0.755	0.535	3.2028e-13	H6	Sox1ot
2.96445e-17	0.396043	0.838	0.582	8.55718e-13	H6	Ascl1
2.12314e-16	0.418474	0.622	0.43	6.12866e-12	H6	Nell2
3.49279e-16	0.457676	0.842	0.713	1.00823e-11	H6	Chd3
8.60209e-16	0.374485	0.378	0.177	2.48308e-11	H6	Zic5
1.6045e-15	0.372346	0.892	0.68	4.63154e-11	H6	Six3
2.56665e-15	0.3789	0.618	0.44	7.4089e-11	H6	Mcm2
4.41582e-14	0.384385	0.506	0.309	1.27467e-09	H6	Mir124-2hg
4.56694e-14	0.389578	0.477	0.284	1.31829e-09	H6	Plk3
4.65996e-14	0.432384	0.855	0.663	1.34514e-09	H6	Nr2f1
5.46382e-13	0.370641	0.929	0.791	1.57719e-08	H6	Gadd45g
2.38342e-11	0.377542	0.635	0.489	6.87999e-07	H6	Cited2
9.81483e-272	1.48027	0.862	0.06	2.83315e-267	H7	Prdm13
3.08344e-183	0.611898	0.458	0.015	8.90066e-179	H7	Kirrel2
4.65436e-83	0.779768	0.596	0.121	1.34353e-78	H7	Hs6st2
1.7453e-74	0.507386	0.296	0.025	5.03798e-70	H7	Hspb1
2.05039e-71	0.966959	0.966	0.581	5.91866e-67	H7	Aplp1
1.38253e-67	0.467427	0.325	0.036	3.9908e-63	H7	Prdm12
4.61516e-58	0.782129	0.98	0.481	1.33221e-53	H7	Nkx2-1
2.35434e-57	0.717283	0.665	0.217	6.79604e-53	H7	Chgb
1.23494e-55	0.693437	0.754	0.278	3.56477e-51	H7	1810041L15Rik
5.87373e-52	0.829846	0.798	0.392	1.69551e-47	H7	Enc1
1.6892e-49	0.693165	0.571	0.165	4.87605e-45	H7	Ass1
1.83517e-47	0.701779	1	0.938	5.29739e-43	H7	Dpysl3
3.61195e-47	0.589965	1	0.961	1.04263e-42	H7	Gnai2
6.70192e-46	0.593297	0.995	0.975	1.93457e-41	H7	Ppib
9.84425e-45	0.647088	0.887	0.576	2.84164e-40	H7	Celf3
1.03713e-44	0.762018	0.966	0.713	2.99377e-40	H7	Zdbf2
2.28926e-39	0.596998	1	0.968	6.60818e-35	H7	Meg3
3.93761e-37	0.971033	0.768	0.447	1.13663e-32	H7	Lmo1
4.87674e-35	0.43275	0.429	0.128	1.40772e-30	H7	Shb
8.84747e-34	0.569844	0.621	0.256	2.55391e-29	H7	Magel2
1.64515e-32	0.682031	0.744	0.42	4.74889e-28	H7	Ucp2
5.13327e-31	0.546797	0.995	0.94	1.48177e-26	H7	Ptms
1.95727e-29	0.503446	0.956	0.736	5.64985e-25	H7	Rian
1.08349e-28	0.651326	0.931	0.716	3.12761e-24	H7	Dlk1
1.50903e-27	0.578331	0.837	0.651	4.35598e-23	H7	Lman1
1.71914e-27	0.518004	0.626	0.31	4.96247e-23	H7	Nrp1
1.79287e-27	0.505338	0.98	0.806	5.17529e-23	H7	Tagln3
6.9735e-26	0.524775	0.975	0.759	2.01297e-21	H7	Peg3
1.07445e-25	0.476509	0.611	0.318	3.1015e-21	H7	Mboat2
2.73263e-25	0.54759	0.734	0.436	7.88802e-21	H7	Tub
3.16876e-25	0.551617	0.685	0.383	9.14694e-21	H7	Syt1
1.62519e-24	0.46922	0.759	0.409	4.69128e-20	H7	St18
1.6819e-24	0.474461	0.414	0.159	4.85498e-20	H7	Ypel2
2.85275e-24	0.582851	0.842	0.652	8.23474e-20	H7	Ccdc34
4.17953e-24	0.531073	0.601	0.339	1.20646e-19	H7	Cdk14
4.78849e-24	0.467188	0.517	0.221	1.38225e-19	H7	Rax
1.12474e-23	0.408346	0.458	0.197	3.24669e-19	H7	Elmod2
1.64172e-22	0.446895	0.995	0.956	4.739e-18	H7	Tcf4
1.32477e-21	0.713658	0.852	0.668	3.82407e-17	H7	Ccnd2
5.85232e-21	0.458486	0.488	0.224	1.68933e-16	H7	Cbfa2t3
3.57178e-19	0.613908	0.379	0.165	1.03103e-14	H7	Hmga2
9.53633e-19	0.418786	0.773	0.473	2.75276e-14	H7	Usp29
9.2176e-18	0.462459	0.571	0.299	2.66075e-13	H7	Gria2
9.78906e-18	0.417058	0.645	0.381	2.82571e-13	H7	Hap1
1.15412e-17	0.721554	0.823	0.778	3.33149e-13	H7	Ndn
5.80356e-17	0.469962	0.567	0.308	1.67525e-12	H7	Asb4
1.9958e-15	0.412576	0.734	0.47	5.76106e-11	H7	Pou2f2
4.97243e-15	0.599666	0.65	0.437	1.43534e-10	H7	Igfbp5
7.68156e-13	0.414554	0.547	0.347	2.21736e-08	H7	Peg10
3.81932e-05	0.420096	0.552	0.446	1	H7	Hist1h2bc
9.64079e-63	1.43726	0.818	0.3	2.78291e-58	H8	Sparc
1.84145e-50	0.615938	0.523	0.126	5.31554e-46	H8	Lix1
1.24897e-48	0.777843	0.767	0.307	3.60528e-44	H8	Anxa5
9.59377e-38	0.622642	0.75	0.333	2.76934e-33	H8	Nes
5.49005e-35	0.836377	0.739	0.363	1.58476e-30	H8	Slit2
5.29346e-34	0.631269	0.835	0.488	1.52801e-29	H8	Serpinh1
2.28119e-33	0.701935	0.807	0.477	6.58488e-29	H8	Tmem47
7.21482e-33	0.731654	0.17	0.019	2.08263e-28	H8	1500015O10Rik
5.56956e-32	0.615638	0.307	0.065	1.60771e-27	H8	Cyr61
3.11613e-31	0.631505	0.75	0.375	8.99503e-27	H8	Phgdh
9.43624e-30	0.517646	0.977	0.863	2.72386e-25	H8	Sox2
1.98997e-29	0.58358	0.994	0.953	5.74424e-25	H8	Vim
1.68857e-28	0.77405	0.864	0.616	4.87424e-24	H8	Mest
1.0963e-26	0.568811	0.443	0.149	3.16459e-22	H8	Gja1
1.49589e-26	0.707156	0.841	0.537	4.31804e-22	H8	Jun
7.34884e-26	0.815932	0.875	0.65	2.12132e-21	H8	Lman1
2.25223e-24	0.515711	0.222	0.044	6.50128e-20	H8	Thrsp
2.86569e-24	0.517392	0.71	0.343	8.27209e-20	H8	Nkx2-4
5.82003e-23	0.566725	0.886	0.585	1.68001e-18	H8	Ascl1
1.46581e-22	0.585768	0.534	0.223	4.23121e-18	H8	Rax
8.04828e-21	0.703929	0.227	0.055	2.32322e-16	H8	Mef2c
4.26099e-20	0.583679	0.881	0.765	1.22998e-15	H8	Aldoa
8.82048e-20	0.72447	0.551	0.281	2.54612e-15	H8	Ttyh1
1.37158e-19	1.20037	0.568	0.305	3.9592e-15	H8	Ntrk2
1.89927e-19	0.590266	0.312	0.099	5.48244e-15	H8	S100a6
2.65012e-19	0.547057	0.744	0.45	7.64984e-15	H8	Sox9
2.93591e-19	0.540481	0.591	0.314	8.47481e-15	H8	Ildr2
3.63994e-19	0.505162	0.955	0.809	1.0507e-14	H8	Ldha
4.32629e-18	0.532639	0.886	0.762	1.24883e-13	H8	Tpi1
2.63031e-17	0.481821	0.341	0.124	7.59265e-13	H8	Fst
6.6954e-17	0.557491	0.79	0.597	1.93269e-12	H8	Rpn2
6.14675e-16	0.853281	0.46	0.232	1.77432e-11	H8	Slc1a3
1.59302e-15	0.518851	0.847	0.619	4.5984e-11	H8	Fabp7
9.70195e-15	1.44369	0.972	0.874	2.80057e-10	H8	Cst3
3.60936e-14	0.491802	0.364	0.159	1.04188e-09	H8	Sfrp1
5.26159e-14	0.665522	0.784	0.585	1.51881e-09	H8	Fos
8.67727e-13	0.628436	0.625	0.421	2.50478e-08	H8	Plpp3
1.109e-12	0.50028	0.744	0.552	3.20124e-08	H8	Itm2c
1.61517e-12	0.559859	0.682	0.47	4.66234e-08	H8	Id4
1.10498e-10	0.554861	0.523	0.331	3.18963e-06	H8	Mt3
1.73725e-10	0.915421	0.869	0.781	5.01474e-06	H8	Cpe
7.28114e-08	0.571303	0.693	0.589	0.00210177	H8	Cd63
1.03527e-07	0.557355	0.278	0.148	0.00298841	H8	Mlc1
4.43765e-07	1.03267	0.489	0.355	0.0128097	H8	Apoe
8.92814e-07	0.740283	0.267	0.147	0.025772	H8	Ramp1
1.26396e-06	0.508764	0.818	0.766	0.0364856	H8	Cd81
1.39824e-06	0.574232	0.318	0.191	0.0403617	H8	Atp1a2
3.36588e-06	0.504868	0.392	0.266	0.0971596	H8	Ndrg2
2.97162e-05	0.576258	0.722	0.639	0.857786	H8	Ptn
7.56598e-05	0.698126	0.318	0.2	1	H8	Sparcl1
3.53852e-187	1.0749	0.652	0.024	1.02143e-182	H9	Wnt8b
2.2145e-167	1.41839	0.837	0.057	6.39238e-163	H9	Otx2
1.14824e-162	0.945509	0.489	0.013	3.31452e-158	H9	Pitx2
7.66477e-147	1.06672	0.783	0.056	2.21251e-142	H9	Emx2
5.06646e-84	0.707485	0.522	0.044	1.46248e-79	H9	Gjd2
1.55955e-66	1.70504	0.967	0.318	4.5018e-62	H9	Pantr1
2.47832e-59	0.896514	0.793	0.169	7.15392e-55	H9	Pou3f3
2.56003e-59	1.34972	0.88	0.198	7.38977e-55	H9	Neurog2
2.72307e-56	0.75175	0.707	0.131	7.86041e-52	H9	Gm27199
1.16312e-51	1.05486	0.837	0.219	3.35747e-47	H9	Cacna2d1
1.24451e-50	0.94339	0.815	0.186	3.59241e-46	H9	Ppp1r14a
3.94943e-48	0.732433	0.804	0.184	1.14004e-43	H9	Ebf2
7.25747e-48	0.65848	0.728	0.149	2.09494e-43	H9	Ebf3
1.20345e-46	0.671654	0.685	0.134	3.47387e-42	H9	Sim1
7.03255e-46	0.8043	0.685	0.155	2.03002e-41	H9	Dusp4
2.77716e-44	0.729004	0.576	0.112	8.01656e-40	H9	B230216N24Rik
1.81541e-42	1.18285	0.848	0.244	5.24037e-38	H9	Nhlh2
1.34492e-34	0.668742	0.63	0.162	3.88224e-30	H9	Tenm4
9.0213e-34	0.620212	0.848	0.24	2.60409e-29	H9	Neurod1
1.55498e-33	0.742116	0.837	0.323	4.48861e-29	H9	Camk2n1
2.0568e-33	0.686505	0.685	0.2	5.93717e-29	H9	Tmem108
4.10613e-33	0.72097	0.565	0.129	1.18528e-28	H9	Nrn1
2.88314e-29	0.73344	0.913	0.492	8.32247e-25	H9	Pou3f2
5.99417e-29	0.757626	0.848	0.35	1.73028e-24	H9	Nkx2-4
7.77145e-29	0.74804	1	0.867	2.24331e-24	H9	Ddah2
1.8613e-28	0.703148	0.87	0.353	5.37284e-24	H9	Mfap4
2.10284e-28	1.00233	0.913	0.471	6.07005e-24	H9	Rmst
2.27823e-27	0.770729	0.815	0.35	6.57634e-23	H9	Slc1a2
2.58521e-25	0.589715	0.804	0.336	7.46248e-21	H9	Ly6e
1.22427e-24	0.734401	1	1	3.53399e-20	H9	Tmsb4x
6.06002e-24	0.676287	1	0.942	1.74928e-19	H9	Ptms
1.15065e-23	0.727222	1	0.665	3.32145e-19	H9	Igfbpl1
4.58952e-23	0.695516	1	0.995	1.32481e-18	H9	Stmn1
1.62702e-22	0.638026	0.402	0.092	4.69656e-18	H9	Ebf1
2.34575e-22	0.737706	0.946	0.728	6.77126e-18	H9	Nrep
2.05783e-21	0.612523	0.641	0.245	5.94013e-17	H9	Syt4
4.9178e-21	0.612497	0.598	0.205	1.41957e-16	H9	Tmem163
6.7127e-21	0.612411	0.685	0.272	1.93769e-16	H9	Wscd1
3.29056e-19	0.591361	0.663	0.279	9.49853e-15	H9	Rgmb
1.18055e-18	0.70122	0.967	0.664	3.40779e-14	H9	Abracl
2.98167e-18	0.624622	0.87	0.512	8.60688e-14	H9	Arl4a
3.35403e-18	0.645882	0.859	0.531	9.68175e-14	H9	App
4.60795e-18	0.605047	0.761	0.403	1.33013e-13	H9	Gng3
1.2267e-17	0.676242	0.967	0.78	3.54098e-13	H9	Cpe
1.33767e-17	0.706906	0.793	0.425	3.86131e-13	H9	Tmem176b
5.70473e-17	0.614551	0.717	0.344	1.64673e-12	H9	Ezr
6.54597e-15	0.6264	0.848	0.52	1.88956e-10	H9	Dcx
6.09554e-14	0.622863	0.696	0.376	1.75954e-09	H9	Slit2
1.49612e-13	0.841336	0.685	0.356	4.31869e-09	H9	Onecut2
1.76028e-13	0.631641	0.761	0.469	5.08123e-09	H9	Gap43
