## Supplementary material for "Cascade Diversification Directs the Generation of Neuronal Diversity in Hypothalamus": Table S9

### Sheet: Gene Marker of Neuropeptide_Mou
Neuropeptide
Adcyap1
Adipoq
Adm
Adm
Adm2
Agrp
Agt
Apln
Avp
Calca
Calcb
Cartpt
Cbln1
Cbln2
Cbln3
Cbln4
Cck
Cgc
Chga
Chgb
Crh
Cst
Dbi
Edn1
Edn2
Edn3
Gal
Galp
Gast
Ghrh
Ghrl
Gip
Gnrh1
Gnrh2
Grp
Hcrt
Iapp
Igf1
Igf2
Ins
Kiss1
Kng1
Lep
Mln
Nmb
Nms
Nmu
Npb
Npff
Nppa
Nppb
Nppc
Nps
Npw
Npy
Nts
Nucb2
Nxph1
Nxph2
Nxph3
Nxph4
Oxt
Pbef1
Pdyn
Penk
Pmch
Pnoc
Pomc
Ppy
Prl
Prlh
Pthlh
Pyy
Retla
Retlb
Retlg
Retn
Reln
Rfrp
Rln1
Rln2
Rln3
Scg2
Scg3
Sct
Sgne1
Sst
Tac1
Tac2
Tac3
Th
Trh
Ubl5
Ucn
Ucn2
Ucn3
Uts2
Uts2d
Vgf
Vip
