## Supplementary material for "Cascade Diversification Directs the Generation of Neuronal Diversity in Hypothalamus": Table S10

### Sheet: Sheet1
gene name	Probe sequence
Gal	GCATTCTTTCTTGAGGAGAATGGCCATCTTGAGCAGCGGT
Gal	GCATTCTTTCTTGAGGAGAAGGTCACAACCAACAGGAGCC
Gal	GCATTCTTTCTTGAGGAGAACTCTTCTCCTTTGCAGGCAT
Gal	GCATTCTTTCTTGAGGAGAAATGTGGGCCCAGAAGGTAGC
Gal	GCATTCTTTCTTGAGGAGAATGAGGCCATGCTTGTCGCTA
Gal	GCATTCTTTCTTGAGGAGAAAATGTTGCTCTCAGGCAGGG
Gal	GCATTCTTTCTTGAGGAGAATCTCTAGGTCTTCTGAGGAG
Gal	GCATTCTTTCTTGAGGAGAAGAGTTGGCAGAAGATTCTTC
Gal	TAGCAGGATAACGCTGCCTCAAGGCAGCAAACGGGAAGAG
Gal	AGTCCCAGAGTGGCTGACAGAAGGCAGCAAACGGGAAGAG
Gal	CGCTGTTCAGGGTCCAACCTAAGGCAGCAAACGGGAAGAG
Gal	GATCTGTGGTTGTCAATGGCAAGGCAGCAAACGGGAAGAG
Gal	TTGTAACTCCCTCTTGCCTGAAGGCAGCAAACGGGAAGAG
Gal	AACTCCATTATAGTGCGGACAAGGCAGCAAACGGGAAGAG
Gal	GTGGACATGGTCTCAGGACTAAGGCAGCAAACGGGAAGAG
Gal	GAACAGACGATTGGCTTGAGAAGGCAGCAAACGGGAAGAG
Ghrh	GCATTCTTTCTTGAGGAGAATTGTGGGAGCCAGATGAGCA
Ghrh	GCATTCTTTCTTGAGGAGAAATCCTGAAGGGAGGTGAGGG
Ghrh	GCATTCTTTCTTGAGGAGAAGCATACAGCTGGCTCAGGAG
Ghrh	GCATTCTTTCTTGAGGAGAAAGGGTACAGTTGTGTTTGGG
Ghrh	CTGGGTGGGACTCTGTGATGAAGGCAGCAAACGGGAAGAG
Ghrh	TGGCATCTACGTGTCGCTGCAAGGCAGCAAACGGGAAGAG
Ghrh	TGTCCTGGATCACTTTCCGGAAGGCAGCAAACGGGAAGAG
Ghrh	AGAGCTGAAGCAGAAGTAACAAGGCAGCAAACGGGAAGAG
Irx5	CACATTTACAGACCTCAATAATCCCAAGGAACCTGCCATA
Irx5	CACATTTACAGACCTCAATACGTCCCGAGTGGCATTCTTC
Irx5	CACATTTACAGACCTCAATACCAGATCGATGTTCTCCTCC
Irx5	CACATTTACAGACCTCAATATAAAGAGGCCGGGACAGCAC
Irx5	CACATTTACAGACCTCAATAGGAGCCATAGTTCGTGTAGC
Irx5	CACATTTACAGACCTCAATACTGAGACTGGCTCCGCAACA
Irx5	AGGTGCTGCATAAGGGTGATAACCTACCTCCAACTCTCAC
Irx5	GGCCTTGAGAGTGGCTGTAGAACCTACCTCCAACTCTCAC
Irx5	CTCGTCCTCGTCGTTCTTCTAACCTACCTCCAACTCTCAC
Irx5	GATAGAAGGGCGCCGTGTAAAACCTACCTCCAACTCTCAC
Irx5	TGGCCGTGAAGATGTCCGAAAACCTACCTCCAACTCTCAC
Irx5	GAGTCTTTGCACAGGTCTAGAACCTACCTCCAACTCTCAC
Lmx1a	CACTTCATATCACTCACTTAAAAGTTCTCCTCCATCTTCA
Lmx1a	CACTTCATATCACTCACTTAGCAGCAGAAACCTGTCCGAG
Lmx1a	CACTTCATATCACTCACTTAACGCTCTTCTGGGCACGCAT
Lmx1a	CACTTCATATCACTCACTTAGTTCATGATCCCTTCCATGC
Lmx1a	CACTTCATATCACTCACTTATCAATGGCCAGCAGCTGCTG
Lmx1a	CACTTCATATCACTCACTTAGTGCATGTGATCTCCAGGCA
Lmx1a	GAGGTCTCAATCGCACTTTGAACCCAATCTCTATCTACCC
Lmx1a	CCAGAAGCTGTCGTTGAGCCAACCCAATCTCTATCTACCC
Lmx1a	AGAAGCAGCTCAGGTGGTATAACCCAATCTCTATCTACCC
Lmx1a	GTGGGCAACGTTGTATAGGGAACCCAATCTCTATCTACCC
Lmx1a	CAGAGTTGTAGACGCTCTGTAACCCAATCTCTATCTACCC
Lmx1a	AGAGGTTCAGCACCATAGGGAACCCAATCTCTATCTACCC
